# Exploratory analysis of multiple traits co-adaptations in the population history

**DOI:** 10.1101/452581

**Authors:** Reiichiro Nakamichi, Shuichi Kitada, Hirohisa Kishino

## Abstract

During the history of range expansion, the populations encounter with variety of environments. They respond to the local environments by modifying the mutually interacting traits. Therefore, to understand the whole life history of the populations, it is ideal to capture the history of their range expansion with reference to the series of surrounding environments and to infer the coadaptation of the multiple traits. Toward this end, we provide an exploratory analysis based on the features of populations: site frequency spectra of populations, population-specific *F*_ST_, association between genes and environments, positive selections on traits mapped on the admixture graph, and GWAS results. Correspondence analysis of genes, environments, and traits provides a bird’s-eye view of the history of population differentiation and range expansion and various types of environmental selections at the times. Principal component analysis of the estimated trait-specific polygenic adaptations mapped on the admixture graph enables to understand the coadaptation of multiple traits. The potential usefulness was confirmed by analyzing a public dataset of wild poplar in northwestern America. In response to the northern cold temperature and longer daylength, the populations increased the photosynthetic activity and nutrient use efficiency at the expense of the risk of pathogen invasion, and in response to warm temperature, they increased the growth. At higher altitude, they shifted the maximum activity to earlier period in spring to reduce the activity in dry summer. The R codes for our representation method and simulations of population colonization used in this study are available as supplementary script.
