## Supplementary Script for "Exploratory analysis of multiple traits co-adaptations in the population history": data_poplar_geo_ind445.csv

	LAT	LON	ALT	DAY	FFD	MAT	MWMT	MAP	MSP	AHM	SHM
BELA18_3	52.42	126.17	152	16.82	182	5.2	15.1	892	195	17	77.6
BLCG28_1	49.83	125.18	91	16.34	285	9	16.9	1508	273	12.6	61.9
BULG11_4	54.45	126.8	579	17.25	161	3.6	14.7	496	195	27.5	75.7
CEDA10_4	54.95	128.92	274	17.36	191	4.7	14.2	1163	367	12.6	38.7
CHKD19_3	51.77	127.2	79	16.69	288	7.8	14.9	3519	817	5.1	18.2
CHWH27_5	49.1	121.52	480	16.22	220	7.1	17.1	1799	387	9.5	44.1
CMBF28_2	49.95	125.25	76	16.36	286	9	17	1419	273	13.4	62.5
CNYH28_5	49.67	125.07	76	16.32	283	9.1	17.1	1420	244	13.4	70
DENA17_4	52.77	126.62	213	16.89	214	6.1	15	1712	392	9.4	38.4
DENC17_4	52.83	126.8	91	16.9	193	5.1	14.3	1676	375	9	38.1
ELAD25_3	50.25	123.58	305	16.41	207	6.1	15.8	1833	369	8.8	42.8
FNYI28_5	49.52	124.85	46	16.29	289	9.2	17.1	1487	230	12.9	74.6
BELC18_5	52.38	126.6	135	16.81	217	6.3	14.9	1617	356	10.1	41.8
BULG11_2	54.45	126.8	579	17.25	161	3.6	14.7	496	195	27.5	75.7
CEDA10_2	54.95	128.92	274	17.36	191	4.7	14.2	1163	367	12.6	38.7
CHKD19_2	51.77	127.2	79	16.69	288	7.8	14.9	3519	817	5.1	18.2
CMBF28_1	49.95	125.25	76	16.36	286	9	17	1419	273	13.4	62.5
CNYH28_4	49.67	125.07	76	16.32	283	9.1	17.1	1420	244	13.4	70
DENC17_3	52.83	126.8	91	16.9	193	5.1	14.3	1676	375	9	38.1
FNYI28_4	49.52	124.85	46	16.29	289	9.2	17.1	1487	230	12.9	74.6
BELC18_4	52.38	126.6	135	16.81	217	6.3	14.9	1617	356	10.1	41.8
BULF11_5	54.55	126.83	561	17.27	159	3.5	14.5	489	208	27.6	70
CDRE10_3	55.02	128.33	152	17.38	199	5.2	15.2	814	250	18.7	60.9
CHKD19_1	51.77	127.2	79	16.69	288	7.8	14.9	3519	817	5.1	18.2
CHWH27_3	49.1	121.52	480	16.22	220	7.1	17.1	1799	387	9.5	44.1
CHWK27_4	49.08	121.73	280	16.22	229	7	15.9	1656	402	10.3	39.5
CNYH28_3	49.67	125.07	76	16.32	283	9.1	17.1	1420	244	13.4	70
DENA17_2	52.77	126.62	213	16.89	214	6.1	15	1712	392	9.4	38.4
DENC17_2	52.83	126.8	91	16.9	193	5.1	14.3	1676	375	9	38.1
ELAD25_1	50.25	123.58	305	16.41	207	6.1	15.8	1833	369	8.8	42.8
FNYI28_3	49.52	124.85	46	16.29	289	9.2	17.1	1487	230	12.9	74.6
ALSC1_5	59.62	137.92	107	18.73	181	3.5	15.3	1208	421	11.2	36.2
BELC18_3	52.38	126.6	135	16.81	217	6.3	14.9	1617	356	10.1	41.8
BULF11_4	54.55	126.83	561	17.27	159	3.5	14.5	489	208	27.6	70
CDRE10_1	55.02	128.33	152	17.38	199	5.2	15.2	814	250	18.7	60.9
CHKC19_4	51.73	127.32	67	16.68	288	7.8	14.9	2924	682	6.1	21.9
CHWK27_3	49.08	121.73	280	16.22	229	7	15.9	1656	402	10.3	39.5
CNYH28_2	49.67	125.07	76	16.32	283	9.1	17.1	1420	244	13.4	70
DEND17_5	52.82	126.95	27	16.9	233	6.7	15.1	1795	406	9.3	37.1
FNYI28_2	49.52	124.85	46	16.29	289	9.2	17.1	1487	230	12.9	74.6
ALSC1_4	59.62	137.92	107	18.73	181	3.5	15.3	1208	421	11.2	36.2
BELC18_2	52.38	126.6	135	16.81	217	6.3	14.9	1617	356	10.1	41.8
BULF11_3	54.55	126.83	561	17.27	159	3.5	14.5	489	208	27.6	70
CHKC19_3	51.73	127.32	67	16.68	288	7.8	14.9	2924	682	6.1	21.9
CHWH27_1	49.1	121.52	480	16.22	220	7.1	17.1	1799	387	9.5	44.1
CHWK27_2	49.08	121.73	280	16.22	229	7	15.9	1656	402	10.3	39.5
CNYH28_1	49.67	125.07	76	16.32	283	9.1	17.1	1420	244	13.4	70
DENB17_4	52.83	126.7	152	16.9	191	5	14.1	1383	324	10.8	43.4
DEND17_4	52.82	126.95	27	16.9	233	6.7	15.1	1795	406	9.3	37.1
FNYI28_1	49.52	124.85	46	16.29	289	9.2	17.1	1487	230	12.9	74.6
ALAA20_5	50.98	126.12	0	16.54	306	8.9	15.7	3136	840	6	18.7
BELC18_1	52.38	126.6	135	16.81	217	6.3	14.9	1617	356	10.1	41.8
BULB11_1	55.12	127.35	427	17.4	174	3.9	14.8	596	263	23.3	56.2
CARS29_4	45.75	122.83	650	15.72	245	8.8	17.6	1096	177	17.2	99.4
CHKC19_2	51.73	127.32	67	16.68	288	7.8	14.9	2924	682	6.1	21.9
CHWH27_4	49.1	121.52	480	16.22	220	7.1	17.1	1799	387	9.5	44.1
CSYJ28_3	49.07	123.87	20	16.22	292	9.7	17.7	1118	192	17.6	92.4
DENB17_3	52.83	126.7	152	16.9	191	5	14.1	1383	324	10.8	43.4
DEND17_3	52.82	126.95	27	16.9	233	6.7	15.1	1795	406	9.3	37.1
FKRB6_1	56.73	130.63	280	17.82	174	3.2	14.1	964	338	13.7	41.7
ALAA20_4	50.98	126.12	0	16.54	306	8.9	15.7	3136	840	6	18.7
BELA18_5	52.42	126.17	152	16.82	182	5.2	15.1	892	195	17	77.6
BULA11_4	55.25	127.5	311	17.44	176	4.1	15.2	588	264	24.1	57.5
CHKC19_1	51.73	127.32	67	16.68	288	7.8	14.9	2924	682	6.1	21.9
CHKD19_5	51.77	127.2	79	16.69	288	7.8	14.9	3519	817	5.1	18.2
CHWJ27_1	49.08	121.72	280	16.22	227	6.8	15.8	1599	385	10.5	41.1
CMBF28_4	49.95	125.25	76	16.36	286	9	17	1419	273	13.4	62.5
CSYJ28_2	49.07	123.87	20	16.22	292	9.7	17.7	1118	192	17.6	92.4
DENB17_2	52.83	126.7	152	16.9	191	5	14.1	1383	324	10.8	43.4
ELAD25_5	50.25	123.58	305	16.41	207	6.1	15.8	1833	369	8.8	42.8
ALAA20_3	50.98	126.12	0	16.54	306	8.9	15.7	3136	840	6	18.7
BELA18_4	52.42	126.17	152	16.82	182	5.2	15.1	892	195	17	77.6
BLCG28_3	49.83	125.18	91	16.34	285	9	16.9	1508	273	12.6	61.9
BULG11_5	54.45	126.8	579	17.25	161	3.6	14.7	496	195	27.5	75.7
CHKD19_4	51.77	127.2	79	16.69	288	7.8	14.9	3519	817	5.1	18.2
CHWI27_4	49.1	121.63	360	16.22	245	7.6	17.1	1610	381	10.9	44.8
CMBF28_3	49.95	125.25	76	16.36	286	9	17	1419	273	13.4	62.5
CSYJ28_1	49.07	123.87	20	16.22	292	9.7	17.7	1118	192	17.6	92.4
DENB17_1	52.83	126.7	152	16.9	191	5	14.1	1383	324	10.8	43.4
DENC17_5	52.83	126.8	91	16.9	193	5.1	14.3	1676	375	9	38.1
ELAD25_4	50.25	123.58	305	16.41	207	6.1	15.8	1833	369	8.8	42.8
HALS30_4	44.42	123.33	300	15.54	284	10.6	18.6	1303	154	15.8	120.8
HARC26_2	49.77	122.22	64	16.33	255	8.4	18	1878	385	9.8	46.6
HIRD12_2	54.07	128.45	335	17.16	202	4.8	13.8	2970	659	5	20.9
HOMB21_2	50.95	124.9	37	16.54	257	7.9	16.1	1620	308	11.1	52.3
HOMC21_5	51.23	124.95	88	16.59	248	8.1	17	1411	257	12.8	66
HOPF27_3	49.43	121.43	61	16.28	273	8.9	18.3	1698	376	11.1	48.6
IRVC7_1	56.73	129.73	579	17.82	161	2.3	13.7	918	360	13.4	38.2
ISKA6_2	56.7	131.15	73	17.81	194	4.6	14.6	1648	481	8.8	30.3
JASP30_3	44	122.92	150	15.49	324	12	19.6	1111	176	19.8	111.4
KIMB16_2	52.93	121.17	823	16.92	162	3.7	14.4	742	348	18.4	41.5
KLNB20_2	51.3	125.77	137	16.6	224	6.6	15.1	1460	288	11.4	52.6
HALS30_2	44.42	123.33	300	15.54	284	10.6	18.6	1303	154	15.8	120.8
HARC26_1	49.77	122.22	64	16.33	255	8.4	18	1878	385	9.8	46.6
HAZH10_5	55.22	127.67	238	17.43	185	4.5	15.4	601	261	24.1	58.9
HOMB21_1	50.95	124.9	37	16.54	257	7.9	16.1	1620	308	11.1	52.3
HOMC21_4	51.23	124.95	88	16.59	248	8.1	17	1411	257	12.8	66
HOPF27_2	49.43	121.43	61	16.28	273	8.9	18.3	1698	376	11.1	48.6
HRSO27_1	49.28	121.95	40	16.25	292	9.3	17.6	1763	418	10.9	42.2
ISKA6_1	56.7	131.15	73	17.81	194	4.6	14.6	1648	481	8.8	30.3
JASP30_1	44	122.92	150	15.49	324	12	19.6	1111	176	19.8	111.4
KIMB16_1	52.93	121.17	823	16.92	162	3.7	14.4	742	348	18.4	41.5
KLNA20_5	51.12	125.58	30	16.57	295	8.9	16.1	1743	379	10.8	42.4
HALS30_1	44.42	123.33	300	15.54	284	10.6	18.6	1303	154	15.8	120.8
HARB26_5	50.03	122.53	213	16.38	221	7.7	18.6	1393	286	12.7	65.2
HAZH10_3	55.22	127.67	238	17.43	185	4.5	15.4	601	261	24.1	58.9
HOMA21_5	50.93	124.9	37	16.54	257	7.9	16.1	1620	308	11.1	52.3
HOMC21_3	51.23	124.95	88	16.59	248	8.1	17	1411	257	12.8	66
HOPF27_1	49.43	121.43	61	16.28	273	8.9	18.3	1698	376	11.1	48.6
HOPG27_5	49.4	121.55	500	16.27	232	7.2	16.7	2146	486	8	34.3
HRSP27_4	49.23	121.85	30	16.24	302	10	18.4	1777	432	11.3	42.5
ISKC6_5	56.93	130.33	317	17.87	170	3.1	14.2	637	268	20.6	52.9
JEFF30_4	44.73	123.08	100	15.58	302	11.4	19.1	1073	178	19.9	107.3
KLNA20_4	51.12	125.58	30	16.57	295	8.9	16.1	1743	379	10.8	42.4
GLCB26_4	50.1	123	579	16.39	203	5.9	15.2	1555	339	10.2	44.7
HARB26_4	50.03	122.53	213	16.38	221	7.7	18.6	1393	286	12.7	65.2
HAZH10_2	55.22	127.67	238	17.43	185	4.5	15.4	601	261	24.1	58.9
HOMA21_4	50.93	124.85	46	16.54	285	8.6	16.4	1592	306	11.7	53.5
HOMC21_2	51.23	124.95	88	16.59	248	8.1	17	1411	257	12.8	66
HOMD21_5	51.28	124.83	152	16.6	210	6.6	15.6	1292	231	12.9	67.6
HRSP27_3	49.23	121.85	30	16.24	302	10	18.4	1777	432	11.3	42.5
IRVD7_4	56.85	129.62	677	17.85	138	0.7	12.4	765	301	13.9	41.1
ISKC6_3	56.93	130.33	317	17.87	170	3.1	14.2	637	268	20.6	52.9
JEFF30_3	44.73	123.08	100	15.58	302	11.4	19.1	1073	178	19.9	107.3
KLNA20_3	51.12	125.58	30	16.57	295	8.9	16.1	1743	379	10.8	42.4
GLCB26_3	50.1	123	579	16.39	203	5.9	15.2	1555	339	10.2	44.7
HARB26_3	50.03	122.53	213	16.38	221	7.7	18.6	1393	286	12.7	65.2
HAZH10_1	55.22	127.67	238	17.43	185	4.5	15.4	601	261	24.1	58.9
HOMA21_2	50.93	124.85	46	16.54	285	8.6	16.4	1592	306	11.7	53.5
HOMC21_1	51.23	124.95	88	16.59	248	8.1	17	1411	257	12.8	66
HOMD21_4	51.28	124.83	152	16.6	210	6.6	15.6	1292	231	12.9	67.6
HOPG27_2	49.4	121.55	500	16.27	232	7.2	16.7	2146	486	8	34.3
HRSP27_1	49.23	121.85	30	16.24	302	10	18.4	1777	432	11.3	42.5
IRVC7_6	56.73	129.73	579	17.82	161	2.3	13.7	918	360	13.4	38.2
ISKC6_2	56.93	130.33	317	17.87	170	3.1	14.2	637	268	20.6	52.9
JEFF30_2	44.73	123.08	100	15.58	302	11.4	19.1	1073	178	19.9	107.3
KIMB16_6	52.93	121.17	823	16.92	162	3.7	14.4	742	348	18.4	41.5
GLCB26_2	50.1	123	579	16.39	203	5.9	15.2	1555	339	10.2	44.7
HARB26_2	50.03	122.53	213	16.38	221	7.7	18.6	1393	286	12.7	65.2
HOMA21_1	50.93	124.85	46	16.54	285	8.6	16.4	1592	306	11.7	53.5
HOMB21_5	50.95	124.9	37	16.54	257	7.9	16.1	1620	308	11.1	52.3
HOMD21_3	51.28	124.83	152	16.6	210	6.6	15.6	1292	231	12.9	67.6
HOPG27_1	49.4	121.55	500	16.27	232	7.2	16.7	2146	486	8	34.3
IRVC7_5	56.73	129.73	579	17.82	161	2.3	13.7	918	360	13.4	38.2
ISKC6_1	56.93	130.33	317	17.87	170	3.1	14.2	637	268	20.6	52.9
JEFF30_1	44.73	123.08	100	15.58	302	11.4	19.1	1073	178	19.9	107.3
KIMB16_5	52.93	121.17	823	16.92	162	3.7	14.4	742	348	18.4	41.5
GLCB26_1	50.1	123	579	16.39	203	5.9	15.2	1555	339	10.2	44.7
HARB26_1	50.03	122.53	213	16.38	221	7.7	18.6	1393	286	12.7	65.2
HARC26_4	49.77	122.22	64	16.33	255	8.4	18	1878	385	9.8	46.6
HIXN16_5	53.4	122.63	578	17.02	171	4.3	15.7	596	313	23.9	50
HOMB21_4	50.95	124.9	37	16.54	257	7.9	16.1	1620	308	11.1	52.3
HOMD21_2	51.28	124.83	152	16.6	210	6.6	15.6	1292	231	12.9	67.6
HOPF27_5	49.43	121.43	61	16.28	273	8.9	18.3	1698	376	11.1	48.6
ISKA6_5	56.7	131.15	73	17.81	194	4.6	14.6	1648	481	8.8	30.3
JASP30_5	44	122.92	150	15.49	324	12	19.6	1111	176	19.8	111.4
KIMB16_4	52.93	121.17	823	16.92	162	3.7	14.4	742	348	18.4	41.5
GLCA26_1	49.87	122.45	366	16.35	207	6.7	17.4	1836	383	9.1	45.5
HARC26_3	49.77	122.22	64	16.33	255	8.4	18	1878	385	9.8	46.6
HIXN16_1	53.4	122.63	578	17.02	171	4.3	15.7	596	313	23.9	50
HOMB21_3	50.95	124.9	37	16.54	257	7.9	16.1	1620	308	11.1	52.3
HOMD21_1	51.28	124.83	152	16.6	210	6.6	15.6	1292	231	12.9	67.6
HOPF27_4	49.43	121.43	61	16.28	273	8.9	18.3	1698	376	11.1	48.6
ISKA6_4	56.7	131.15	73	17.81	194	4.6	14.6	1648	481	8.8	30.3
JASP30_4	44	122.92	150	15.49	324	12	19.6	1111	176	19.8	111.4
KIMB16_3	52.93	121.17	823	16.92	162	3.7	14.4	742	348	18.4	41.5
KLNE20_2	51.73	125.57	427	16.68	175	4.9	15	989	197	15.1	76.2
KLNG20_6	51.3	125.77	105	16.6	228	6.8	15.2	1460	288	11.5	53
KTMB12_5	54.15	128.58	61	17.18	237	6.8	16.1	2184	475	7.7	33.9
LAFY30_1	45.2	123.08	100	15.65	300	11.3	19.2	1044	147	20.4	130.6
LILA26_5	50.62	123.38	411	16.48	195	6	16.3	1610	347	9.9	47.1
LILC26_3	50.5	123	271	16.46	198	6.2	17.2	811	209	20	81.9
LNZK28_4	49.23	124.07	60	16.24	306	9.8	17.6	1063	209	18.6	84.2
MCFA20_2	51.32	126.23	275	16.61	244	7.1	15.1	2928	729	5.8	20.8
MCGR15_8	54.18	122	579	17.19	166	3.5	15.5	852	361	15.9	43
MCHB19_3	51.62	126.58	122	16.66	228	6.5	14.9	2912	701	5.7	21.2
MEMA28_5	50.22	125.8	30	16.41	289	8.9	16.6	1715	351	11	47.4
NASD8_4	55.22	129.13	58	17.43	214	6.1	15.8	988	306	16.3	51.6
KLNE20_1	51.73	125.57	427	16.68	175	4.9	15	989	197	15.1	76.2
KTMA12_5	54.25	128.52	122	17.2	229	6.2	15.8	1748	373	9.3	42.3
LILA26_4	50.62	123.38	411	16.48	195	6	16.3	1610	347	9.9	47.1
LILC26_2	50.5	123	271	16.46	198	6.2	17.2	811	209	20	81.9
LNZK28_3	49.23	124.07	60	16.24	306	9.8	17.6	1063	209	18.6	84.2
MCFA20_1	51.32	126.23	275	16.61	244	7.1	15.1	2928	729	5.8	20.8
MCGR15_7	54.18	122	579	17.19	166	3.5	15.5	852	361	15.9	43
MCHB19_2	51.62	126.58	122	16.66	228	6.5	14.9	2912	701	5.7	21.2
MEMA28_4	50.22	125.8	30	16.41	289	8.9	16.6	1715	351	11	47.4
NASD8_2	55.22	129.13	58	17.43	214	6.1	15.8	988	306	16.3	51.6
KLNG20_5	51.3	125.77	105	16.6	228	6.8	15.2	1460	288	11.5	53
KLNG20_4	51.3	125.77	105	16.6	228	6.8	15.2	1460	288	11.5	53
KTMA12_4	54.25	128.52	122	17.2	229	6.2	15.8	1748	373	9.3	42.3
LILC26_1	50.5	123	271	16.46	198	6.2	17.2	811	209	20	81.9
LNZK28_2	49.23	124.07	60	16.24	306	9.8	17.6	1063	209	18.6	84.2
LONG29_5	46.08	123.92	100	15.77	317	10.3	15.7	1861	310	10.9	50.6
MCGR15_6	54.18	122	579	17.19	166	3.5	15.5	852	361	15.9	43
MCHB19_1	51.62	126.58	122	16.66	228	6.5	14.9	2912	701	5.7	21.2
MEMA28_3	50.22	125.8	30	16.41	289	8.9	16.6	1715	351	11	47.4
NASC8_5	55.05	129.5	24	17.39	214	5.7	14.9	1699	460	9.2	32.4
KLND20_3	51.57	125.5	427	16.65	174	5	14.9	1072	208	14	71.7
KLNG20_2	51.3	125.77	105	16.6	228	6.8	15.2	1460	288	11.5	53
KTMA12_3	54.25	128.52	122	17.2	229	6.2	15.8	1748	373	9.3	42.3
KTSG10_5	55.1	127.92	213	17.4	195	5.1	15.8	624	258	24.3	61.1
LILA26_2	50.62	123.38	411	16.48	195	6	16.3	1610	347	9.9	47.1
LILB26_5	50.55	123.2	274	16.47	194	5.9	16.5	1460	313	10.9	52.6
LILD26_5	50.3	122.75	222	16.42	219	7.3	18	1357	282	12.7	63.7
MCGR15_4	54.18	122	579	17.19	166	3.5	15.5	852	361	15.9	43
MCHA19_5	51.63	126.68	70	16.66	260	8	16.4	2294	549	7.8	29.8
MEMA28_1	50.22	125.8	30	16.41	289	8.9	16.6	1715	351	11	47.4
NASC8_2	55.05	129.5	24	17.39	214	5.7	14.9	1699	460	9.2	32.4
KLND20_2	51.57	125.5	427	16.65	174	5	14.9	1072	208	14	71.7
KLNG20_1	51.3	125.77	105	16.6	228	6.8	15.2	1460	288	11.5	53
KTMA12_2	54.25	128.52	122	17.2	229	6.2	15.8	1748	373	9.3	42.3
KTMC12_5	54.05	128.68	18	17.16	242	7	16.2	2202	479	7.7	33.9
LILB26_4	50.55	123.2	274	16.47	194	5.9	16.5	1460	313	10.9	52.6
LILD26_4	50.3	122.75	222	16.42	219	7.3	18	1357	282	12.7	63.7
MCFA20_6	51.32	126.23	275	16.61	244	7.1	15.1	2928	729	5.8	20.8
MCHA19_4	51.63	126.68	70	16.66	260	8	16.4	2294	549	7.8	29.8
MCMN27_5	49.18	122.58	15	16.24	296	9.7	17.4	1653	378	11.9	46
MTSM27_5	49.12	122.33	8	16.22	308	10.2	17.9	1635	396	12.3	45.3
KLND20_1	51.57	125.5	427	16.65	174	5	14.9	1072	208	14	71.7
KLNE20_5	51.73	125.57	427	16.68	175	4.9	15	989	197	15.1	76.2
KTMA12_1	54.25	128.52	122	17.2	229	6.2	15.8	1748	373	9.3	42.3
KTMC12_3	54.05	128.68	18	17.16	242	7	16.2	2202	479	7.7	33.9
LAFY30_5	45.2	123.08	100	15.65	300	11.3	19.2	1044	147	20.4	130.6
LILB26_3	50.55	123.2	274	16.47	194	5.9	16.5	1460	313	10.9	52.6
LILD26_3	50.3	122.75	222	16.42	219	7.3	18	1357	282	12.7	63.7
LONG29_2	46.08	123.92	100	15.77	317	10.3	15.7	1861	310	10.9	50.6
MCHA19_3	51.63	126.68	70	16.66	260	8	16.4	2294	549	7.8	29.8
MCMN27_3	49.18	122.58	15	16.24	296	9.7	17.4	1653	378	11.9	46
KLNC20_2	51.53	125.55	427	16.65	180	5.2	15	1141	222	13.4	67.5
KLNE20_4	51.73	125.57	427	16.68	175	4.9	15	989	197	15.1	76.2
KSPA9_3	55.77	128.53	518	17.56	176	3.9	14.1	770	361	18	39.2
KTMC12_2	54.05	128.68	18	17.16	242	7	16.2	2202	479	7.7	33.9
LAFY30_3	45.2	123.08	100	15.65	300	11.3	19.2	1044	147	20.4	130.6
LILB26_2	50.55	123.2	274	16.47	194	5.9	16.5	1460	313	10.9	52.6
LILC26_5	50.5	123	271	16.46	198	6.2	17.2	811	209	20	81.9
LONG29_1	46.08	123.92	100	15.77	317	10.3	15.7	1861	310	10.9	50.6
MCFA20_4	51.32	126.23	275	16.61	244	7.1	15.1	2928	729	5.8	20.8
MCHB19_5	51.62	126.58	122	16.66	228	6.5	14.9	2912	701	5.7	21.2
KLNB20_3	51.3	125.77	137	16.6	224	6.6	15.1	1460	288	11.4	52.6
KLNE20_3	51.73	125.57	427	16.68	175	4.9	15	989	197	15.1	76.2
KLNG20_7	51.3	125.77	105	16.6	228	6.8	15.2	1460	288	11.5	53
KTMC12_1	54.05	128.68	18	17.16	242	7	16.2	2202	479	7.7	33.9
LAFY30_2	45.2	123.08	100	15.65	300	11.3	19.2	1044	147	20.4	130.6
LILB26_1	50.55	123.2	274	16.47	194	5.9	16.5	1460	313	10.9	52.6
LNZK28_5	49.23	124.07	60	16.24	306	9.8	17.6	1063	209	18.6	84.2
MCFA20_3	51.32	126.23	275	16.61	244	7.1	15.1	2928	729	5.8	20.8
MCHB19_4	51.62	126.58	122	16.66	228	6.5	14.9	2912	701	5.7	21.2
MTSM27_1	49.12	122.33	8	16.22	308	10.2	17.9	1635	396	12.3	45.3
NBON29_4	45.58	122	300	15.7	329	12.2	19.8	3258	574	6.8	34.5
NHTB27_2	49.97	121.82	335	16.37	209	6.8	17.1	1443	325	11.7	52.7
PHLA22_1	50.6	125.32	5	16.48	311	9.4	17.2	3171	710	6.1	24.2
PHLC22_4	50.68	125.25	58	16.49	263	8.2	17	2717	646	6.7	26.4
QAUS16_1	52.72	122.47	442	16.88	191	5.6	17.1	490	250	31.9	68.4
QCTN16_1	53.03	122.15	823	16.94	160	3.6	14.5	578	292	23.6	49.8
QLKE16_1	52.97	122.32	488	16.93	182	5	15.8	588	298	25.4	53.1
SHEL15_6	54.03	122.6	564	17.15	174	4	16	589	271	23.8	59
SKNL10_3	54.45	128.75	61	17.25	221	6	15.5	1264	309	12.7	50.3
SKNN10_5	54.28	129.37	30	17.21	223	5.9	14.8	2639	639	6	23.3
SKNC10_4	54.77	128.27	122	17.32	199	5.1	14.8	1079	319	14	46.4
SKWE24_1	50.22	123.95	231	16.41	273	8.6	17.5	2916	683	6.4	25.7
NBON29_2	45.58	122	300	15.7	329	12.2	19.8	3258	574	6.8	34.5
NHTB27_1	49.97	121.82	335	16.37	209	6.8	17.1	1443	325	11.7	52.7
PHLC22_3	50.68	125.25	58	16.49	263	8.2	17	2717	646	6.7	26.4
QBKR16_5	52.95	122.87	823	16.92	156	3.3	14.1	520	290	25.6	48.7
QFRS16_5	53.07	122.52	472	16.95	191	5.4	16.9	572	276	27	61.4
SHEL15_5	54.03	122.6	564	17.15	174	4	16	589	271	23.8	59
SKNL10_1	54.45	128.75	61	17.25	221	6	15.5	1264	309	12.7	50.3
SKNP10_8	54.55	128.47	61	17.27	214	5.6	15	1354	328	11.5	45.8
SKWC24_1	50.25	124	152	16.41	287	9.4	18.3	3136	727	6.2	25.1
NBON29_1	45.58	122	300	15.7	329	12.2	19.8	3258	574	6.8	34.5
NHTA27_5	50	121.57	213	16.37	221	7.7	18.6	755	156	23.4	119.8
PHLC22_2	50.68	125.25	58	16.49	263	8.2	17	2717	646	6.7	26.4
QBKR16_4	52.95	122.87	823	16.92	156	3.3	14.1	520	290	25.6	48.7
QFRS16_4	53.07	122.52	472	16.95	191	5.4	16.9	572	276	27	61.4
SHEL15_4	54.03	122.6	564	17.15	174	4	16	589	271	23.8	59
SKND10_2	54.77	128.27	122	17.32	199	5.1	14.8	1079	319	14	46.4
SKNN10_2	54.28	129.37	30	17.21	223	5.9	14.8	2639	639	6	23.3
SKNP10_4	54.55	128.47	61	17.27	214	5.6	15	1354	328	11.5	45.8
SKWB24_4	50.23	124	115	16.41	272	8.6	17.6	2796	645	6.6	27.2
NASH8_5	55.72	128.82	183	17.55	199	5.2	15	818	300	18.6	50.1
NHTA27_3	50	121.57	213	16.37	221	7.7	18.6	755	156	23.4	119.8
NPLN30_3	45.57	123	100	15.69	300	11.2	19.2	998	156	21.2	123.1
PHLC22_1	50.68	125.25	58	16.49	263	8.2	17	2717	646	6.7	26.4
QBKR16_3	52.95	122.87	823	16.92	156	3.3	14.1	520	290	25.6	48.7
QFRS16_3	53.07	122.52	472	16.95	191	5.4	16.9	572	276	27	61.4
SHEL15_3	54.03	122.6	564	17.15	174	4	16	589	271	23.8	59
SKNP10_3	54.55	128.47	61	17.27	214	5.6	15	1354	328	11.5	45.8
SKWB24_3	50.23	124	115	16.41	272	8.6	17.6	2796	645	6.6	27.2
NASH8_4	55.72	128.82	183	17.55	199	5.2	15	818	300	18.6	50.1
NHTA27_2	50	121.57	213	16.37	221	7.7	18.6	755	156	23.4	119.8
NKND3_2	58.93	133.18	122	18.49	213	5.6	15.7	388	168	40.1	93.7
PHLA22_5	50.6	125.32	5	16.48	311	9.4	17.2	3171	710	6.1	24.2
QBKR16_2	52.95	122.87	823	16.92	156	3.3	14.1	520	290	25.6	48.7
QFRS16_2	53.07	122.52	472	16.95	191	5.4	16.9	572	276	27	61.4
SHEL15_2	54.03	122.6	564	17.15	174	4	16	589	271	23.8	59
SKNC10_2	54.77	128.27	122	17.32	199	5.1	14.8	1079	319	14	46.4
SKWB24_2	50.23	124	115	16.41	272	8.6	17.6	2796	645	6.6	27.2
NASH8_1	55.72	128.82	183	17.55	199	5.2	15	818	300	18.6	50.1
KLNG20_3	51.3	125.77	105	16.6	228	6.8	15.2	1460	288	11.5	53
NHTB27_5	49.97	121.82	335	16.37	209	6.8	17.1	1443	325	11.7	52.7
PHLA22_4	50.6	125.32	5	16.48	311	9.4	17.2	3171	710	6.1	24.2
QAUS16_7	52.72	122.47	442	16.88	191	5.6	17.1	490	250	31.9	68.4
QFRS16_1	53.07	122.52	472	16.95	191	5.4	16.9	572	276	27	61.4
SHEL15_1	54.03	122.6	564	17.15	174	4	16	589	271	23.8	59
SKNC10_1	54.77	128.27	122	17.32	199	5.1	14.8	1079	319	14	46.4
SKNM10_3	54.4	128.98	43	17.24	219	6	15.3	1572	383	10.2	40
SKNO10_4	54.22	129.53	21	17.2	235	6.3	15.2	3123	761	5.2	20
SKWA24_5	50.22	123.98	61	16.41	269	8.3	17.4	2574	595	7.1	29.2
NASF8_2	55.57	128.78	152	17.51	208	5.7	15.8	1044	338	15.1	46.8
NHTB27_4	49.97	121.82	335	16.37	209	6.8	17.1	1443	325	11.7	52.7
PHLA22_3	50.6	125.32	5	16.48	311	9.4	17.2	3171	710	6.1	24.2
PITS29_1	45.83	123.12	900	15.73	195	6.7	14.7	1405	187	11.9	78.6
QAUS16_4	52.72	122.47	442	16.88	191	5.6	17.1	490	250	31.9	68.4
QCTN16_4	53.03	122.15	823	16.94	160	3.6	14.5	578	292	23.6	49.8
QLKE16_3	52.97	122.32	488	16.93	182	5	15.8	588	298	25.4	53.1
SKNB10_2	54.68	128.38	122	17.3	202	5.2	14.7	1332	352	11.4	41.8
SKNM10_1	54.4	128.98	43	17.24	219	6	15.3	1572	383	10.2	40
SKNO10_3	54.22	129.53	21	17.2	235	6.3	15.2	3123	761	5.2	20
SKWA24_4	50.22	123.98	61	16.41	269	8.3	17.4	2574	595	7.1	29.2
NASD8_5	55.22	129.13	58	17.43	214	6.1	15.8	988	306	16.3	51.6
MCFA20_5	51.32	126.23	275	16.61	244	7.1	15.1	2928	729	5.8	20.8
NHTB27_3	49.97	121.82	335	16.37	209	6.8	17.1	1443	325	11.7	52.7
PHLA22_2	50.6	125.32	5	16.48	311	9.4	17.2	3171	710	6.1	24.2
PHLC22_5	50.68	125.25	58	16.49	263	8.2	17	2717	646	6.7	26.4
QAUS16_3	52.72	122.47	442	16.88	191	5.6	17.1	490	250	31.9	68.4
QCTN16_3	53.03	122.15	823	16.94	160	3.6	14.5	578	292	23.6	49.8
QLKE16_2	52.97	122.32	488	16.93	182	5	15.8	588	298	25.4	53.1
SKNB10_1	54.68	128.38	122	17.3	202	5.2	14.7	1332	352	11.4	41.8
SKNL10_4	54.45	128.75	61	17.25	221	6	15.5	1264	309	12.7	50.3
SKNO10_2	54.22	129.53	21	17.2	235	6.3	15.2	3123	761	5.2	20
SKNP10_11	54.55	128.47	61	17.27	214	5.6	15	1354	328	11.5	45.8
SLMB28_4	50.22	125.82	30	16.41	300	9.3	17	1803	366	10.7	46.5
SQMC25_2	50.1	123.37	177	16.39	229	7.1	16.2	1847	367	9.3	44.2
STKD5_1	57.33	131.78	49	17.99	202	4.8	15.5	1454	362	10.2	42.8
TLKH11_5	54.67	127.12	567	17.3	152	3.1	14.2	496	194	26.5	73
TRTB7_6	56.57	129.82	640	17.77	152	1.7	13	1058	375	11.1	34.7
YALD27_4	49.57	121.47	549	16.3	224	6.9	16.7	2160	514	7.8	32.5
SKWF24_5	50.25	123.93	244	16.41	229	6.8	16	2619	610	6.4	26.2
SQMC25_1	50.1	123.37	177	16.39	229	7.1	16.2	1847	367	9.3	44.2
TLKH11_1	54.67	127.12	567	17.3	152	3.1	14.2	496	194	26.5	73
TRTB7_5	56.57	129.82	640	17.77	152	1.7	13	1058	375	11.1	34.7
WHTE28_1	50.13	126.05	213	16.39	286	8.5	16.7	2427	436	7.6	38.3
YALD27_3	49.57	121.47	549	16.3	224	6.9	16.7	2160	514	7.8	32.5
SKWF24_4	50.25	123.93	244	16.41	229	6.8	16	2619	610	6.4	26.2
SQMB25_4	49.95	123.3	76	16.36	269	8.4	17.2	2347	429	7.9	40.2
STHB21_5	50.88	124.73	91	16.53	228	7.1	15.4	1747	348	9.8	44.3
TOBB23_5	50.57	124.08	73	16.47	232	7.2	16	2149	457	8	35.1
WFSH13_6	54.6	124.77	686	17.28	170	3	14.8	501	234	26	63.4
SKWF24_2	50.25	123.93	244	16.41	229	6.8	16	2619	610	6.4	26.2
SLMD28_3	50.28	125.87	30	16.42	281	8.5	16.4	1946	415	9.5	39.6
STHB21_4	50.88	124.73	91	16.53	228	7.1	15.4	1747	348	9.8	44.3
TOBA23_2	50.52	124.23	67	16.46	241	7.9	16.4	2667	587	6.7	27.9
WELC27_5	49.67	121.42	91	16.32	237	8	18.4	1141	237	15.8	77.6
WLOW15_5	53.92	122.28	640	17.13	168	3.7	15.4	677	309	20.2	49.7
YALE27_4	49.57	121.4	61	16.3	256	8.8	18.6	2016	474	9.3	39.2
SKWE24_5	50.22	123.95	231	16.41	273	8.6	17.5	2916	683	6.4	25.7
SLMD28_1	50.28	125.87	30	16.42	281	8.5	16.4	1946	415	9.5	39.6
STHB21_3	50.88	124.73	91	16.53	228	7.1	15.4	1747	348	9.8	44.3
STKG4_4	57.95	129.67	732	18.17	130	-0.1	12.7	457	246	21.6	51.5
WELC27_3	49.67	121.42	91	16.32	237	8	18.4	1141	237	15.8	77.6
WLOW15_4	53.92	122.28	640	17.13	168	3.7	15.4	677	309	20.2	49.7
SKWE24_4	50.22	123.95	231	16.41	273	8.6	17.5	2916	683	6.4	25.7
SLMC28_3	50.27	125.83	30	16.42	283	8.6	16.4	1962	416	9.5	39.5
STHB21_2	50.88	124.73	91	16.53	228	7.1	15.4	1747	348	9.8	44.3
STKF5_1	57.65	131.57	85	18.08	191	4.1	15.6	584	195	24.1	79.6
VNDL27_4	49.15	122.1	20	16.23	304	10	18.2	1810	427	11	42.6
WHTE28_5	50.13	126.05	213	16.39	286	8.5	16.7	2427	436	7.6	38.3
YALE27_2	49.57	121.4	61	16.3	256	8.8	18.6	2016	474	9.3	39.2
SKWE24_3	50.22	123.95	231	16.41	273	8.6	17.5	2916	683	6.4	25.7
SLMC28_2	50.27	125.83	30	16.42	283	8.6	16.4	1962	416	9.5	39.5
SQMC25_5	50.1	123.37	177	16.39	229	7.1	16.2	1847	367	9.3	44.2
STKE5_3	57.52	131.78	61	18.04	195	4.4	15.7	1221	316	11.8	49.6
VNDL27_3	49.15	122.1	20	16.23	304	10	18.2	1810	427	11	42.6
WHTE28_4	50.13	126.05	213	16.39	286	8.5	16.7	2427	436	7.6	38.3
SKWE24_2	50.22	123.95	231	16.41	273	8.6	17.5	2916	683	6.4	25.7
SLMC28_1	50.27	125.83	30	16.42	283	8.6	16.4	1962	416	9.5	39.5
SQMC25_4	50.1	123.37	177	16.39	229	7.1	16.2	1847	367	9.3	44.2
STKD5_3	57.33	131.78	49	17.99	202	4.8	15.5	1454	362	10.2	42.8
TRTB7_7	56.57	129.82	640	17.77	152	1.7	13	1058	375	11.1	34.7
YALD27_5	49.57	121.47	549	16.3	224	6.9	16.7	2160	514	7.8	32.5
STHA21_3	50.82	124.48	239	16.51	216	6.9	16.4	1987	401	8.5	40.9
BULF11_2	54.55	126.83	561	17.27	159	3.5	14.5	489	208	27.6	70
STKB5_4	56.93	131.78	31	17.87	219	5.5	14.9	1556	479	9.9	31.1
VNDL27_5	49.15	122.1	20	16.23	304	10	18.2	1810	427	11	42.6
CARS29_3	45.75	122.83	650	15.72	245	8.8	17.6	1096	177	17.2	99.4
SQMA25_1	49.87	123.23	61	16.35	272	8.6	17.1	2334	412	8	41.4
SKWD24_1	50.25	124.02	323	16.41	245	7.6	16.9	2766	635	6.4	26.7
MTSM27_3	49.12	122.33	8	16.22	308	10.2	17.9	1635	396	12.3	45.3
LONG29_4	46.08	123.92	100	15.77	317	10.3	15.7	1861	310	10.9	50.6
CARS29_2	45.75	122.83	650	15.72	245	8.8	17.6	1096	177	17.2	99.4
SLMD28_5	50.28	125.87	30	16.42	281	8.5	16.4	1946	415	9.5	39.6
NPLN30_4	45.57	123	100	15.69	300	11.2	19.2	998	156	21.2	123.1
SKNQ10_3	54.58	128.42	61	17.28	211	5.6	15.1	1274	312	12.2	48.4
WLOW15_1	53.92	122.28	640	17.13	168	3.7	15.4	677	309	20.2	49.7
SKNM10_2	54.4	128.98	43	17.24	219	6	15.3	1572	383	10.2	40
WELC27_1	49.67	121.42	91	16.32	237	8	18.4	1141	237	15.8	77.6
SKNP10_9	54.55	128.47	61	17.27	214	5.6	15	1354	328	11.5	45.8
STHA21_5	50.82	124.48	239	16.51	216	6.9	16.4	1987	401	8.5	40.9
TOBB23_3	50.57	124.08	73	16.47	232	7.2	16	2149	457	8	35.1
TAKB3_4	58.7	133.4	49	18.41	209	5.2	15.2	1493	457	10.2	33.3
TAKB3_3	58.7	133.4	49	18.41	209	5.2	15.2	1493	457	10.2	33.3
TOBA23_3	50.52	124.23	67	16.46	241	7.9	16.4	2667	587	6.7	27.9
ZYMJ10_1	54.47	127.93	305	17.25	187	4.7	15.1	1501	360	9.8	42
TATB1_4	59.43	137.83	34	18.66	186	4.2	15.2	1152	367	12.3	41.4
SKNN10_3	54.28	129.37	30	17.21	223	5.9	14.8	2639	639	6	23.3
HRSO27_4	49.28	121.95	40	16.25	292	9.3	17.6	1763	418	10.9	42.2
SKWD24_3	50.25	124.02	323	16.41	245	7.6	16.9	2766	635	6.4	26.7
WLOW15_3	53.92	122.28	640	17.13	168	3.7	15.4	677	309	20.2	49.7
WELC27_4	49.67	121.42	91	16.32	237	8	18.4	1141	237	15.8	77.6
ALAA20_1	50.98	126.12	0	16.54	306	8.9	15.7	3136	840	6	18.7
SKWD24_5	50.25	124.02	323	16.41	245	7.6	16.9	2766	635	6.4	26.7
SLMB28_2	50.22	125.82	30	16.41	300	9.3	17	1803	366	10.7	46.5
TOBB23_2	50.57	124.08	73	16.47	232	7.2	16	2149	457	8	35.1
SKWA24_2	50.22	123.98	61	16.41	269	8.3	17.4	2574	595	7.1	29.2
SQMB25_3	49.95	123.3	76	16.36	269	8.4	17.2	2347	429	7.9	40.2
TOBB23_4	50.57	124.08	73	16.47	232	7.2	16	2149	457	8	35.1
SKWD24_4	50.25	124.02	323	16.41	245	7.6	16.9	2766	635	6.4	26.7
QLKE16_4	52.97	122.32	488	16.93	182	5	15.8	588	298	25.4	53.1
TAKB3_5	58.7	133.4	49	18.41	209	5.2	15.2	1493	457	10.2	33.3
SQMA25_5	49.87	123.23	61	16.35	272	8.6	17.1	2334	412	8	41.4
STHA21_4	50.82	124.48	239	16.51	216	6.9	16.4	1987	401	8.5	40.9
SKWF24_3	50.25	123.93	244	16.41	229	6.8	16	2619	610	6.4	26.2
SKWC24_4	50.25	124	152	16.41	287	9.4	18.3	3136	727	6.2	25.1
BELA18_1	52.42	126.17	152	16.82	182	5.2	15.1	892	195	17	77.6
YALD27_2	49.57	121.47	549	16.3	224	6.9	16.7	2160	514	7.8	32.5
ALAA20_2	50.98	126.12	0	16.54	306	8.9	15.7	3136	840	6	18.7
SLMB28_3	50.22	125.82	30	16.41	300	9.3	17	1803	366	10.7	46.5
SKNN10_4	54.58	128.42	61	17.28	211	5.6	15.1	1274	312	12.2	48.4
WHTE28_3	50.13	126.05	213	16.39	286	8.5	16.7	2427	436	7.6	38.3
TATB1_7	59.43	137.83	34	18.66	186	4.2	15.2	1152	367	12.3	41.4
WELC27_2	49.67	121.42	91	16.32	237	8	18.4	1141	237	15.8	77.6
TOBA23_4	50.52	124.23	67	16.46	241	7.9	16.4	2667	587	6.7	27.9
ZYMJ10_5	54.47	127.93	305	17.25	187	4.7	15.1	1501	360	9.8	42
SLMB28_1	50.22	125.82	30	16.41	300	9.3	17	1803	366	10.7	46.5
SQMA25_4	49.87	123.23	61	16.35	272	8.6	17.1	2334	412	8	41.4
TAKA3_3	58.7	133.4	49	18.41	209	5.2	15.2	1493	457	10.2	33.3
SKWA24_3	50.22	123.98	61	16.41	269	8.3	17.4	2574	595	7.1	29.2
BELA18_2	52.42	126.17	152	16.82	182	5.2	15.1	892	195	17	77.6
SKWC24_3	50.25	124	152	16.41	287	9.4	18.3	3136	727	6.2	25.1
SKNR10_1	54.68	128.35	244	17.3	194	4.8	14.3	1392	362	10.6	39.4
YALE27_3	49.57	121.4	61	16.3	256	8.8	18.6	2016	474	9.3	39.2
HRSO27_2	49.28	121.95	40	16.25	292	9.3	17.6	1763	418	10.9	42.2
DENA17_1	52.77	126.62	213	16.89	214	6.1	15	1712	392	9.4	38.4
STEL14_1	54.03	124.92	701	17.15	166	3.2	14.6	530	240	25	60.9
