## Supplementary Script for "Exploratory analysis of multiple traits co-adaptations in the population history": data_poplar_sample_area_ind445.csv

ind	areaID	block	label
BELA18_3	18	s	s18
BLCG28_1	28	s	s28
BULG11_4	11	n	n11
CEDA10_4	10	n	n10
CHKD19_3	19	s	s19
CHWH27_5	27	s	s27
CMBF28_2	28	s	s28
CNYH28_5	28	s	s28
DENA17_4	17	s	s17
DENC17_4	17	s	s17
ELAD25_3	25	s	s25
FNYI28_5	28	s	s28
BELC18_5	18	s	s18
BULG11_2	11	n	n11
CEDA10_2	10	n	n10
CHKD19_2	19	s	s19
CMBF28_1	28	s	s28
CNYH28_4	28	s	s28
DENC17_3	17	s	s17
FNYI28_4	28	s	s28
BELC18_4	18	s	s18
BULF11_5	11	n	n11
CDRE10_3	10	n	n10
CHKD19_1	19	s	s19
CHWH27_3	27	s	s27
CHWK27_4	27	s	s27
CNYH28_3	28	s	s28
DENA17_2	17	s	s17
DENC17_2	17	s	s17
ELAD25_1	25	s	s25
FNYI28_3	28	s	s28
ALSC1_5	1	n	n1
BELC18_3	18	s	s18
BULF11_4	11	n	n11
CDRE10_1	10	n	n10
CHKC19_4	19	s	s19
CHWK27_3	27	s	s27
CNYH28_2	28	s	s28
DEND17_5	17	s	s17
FNYI28_2	28	s	s28
ALSC1_4	1	n	n1
BELC18_2	18	s	s18
BULF11_3	11	n	n11
CHKC19_3	19	s	s19
CHWH27_1	27	s	s27
CHWK27_2	27	s	s27
CNYH28_1	28	s	s28
DENB17_4	17	s	s17
DEND17_4	17	s	s17
FNYI28_1	28	s	s28
ALAA20_5	20	s	s20
BELC18_1	18	s	s18
BULB11_1	11	n	n11
CARS29_4	29	o	o29
CHKC19_2	19	s	s19
CHWH27_4	27	s	s27
CSYJ28_3	28	s	s28
DENB17_3	17	s	s17
DEND17_3	17	s	s17
FKRB6_1	6	n	n6
ALAA20_4	20	s	s20
BELA18_5	18	s	s18
BULA11_4	11	n	n11
CHKC19_1	19	s	s19
CHKD19_5	19	s	s19
CHWJ27_1	27	s	s27
CMBF28_4	28	s	s28
CSYJ28_2	28	s	s28
DENB17_2	17	s	s17
ELAD25_5	25	s	s25
ALAA20_3	20	s	s20
BELA18_4	18	s	s18
BLCG28_3	28	s	s28
BULG11_5	11	n	n11
CHKD19_4	19	s	s19
CHWI27_4	27	s	s27
CMBF28_3	28	s	s28
CSYJ28_1	28	s	s28
DENB17_1	17	s	s17
DENC17_5	17	s	s17
ELAD25_4	25	s	s25
HALS30_4	30	o	o30
HARC26_2	26	s	s26
HIRD12_2	12	n	n12
HOMB21_2	21	s	s21
HOMC21_5	21	s	s21
HOPF27_3	27	s	s27
IRVC7_1	7	n	n7
ISKA6_2	6	n	n6
JASP30_3	30	o	o30
KIMB16_2	16	i	i16
KLNB20_2	20	s	s20
HALS30_2	30	o	o30
HARC26_1	26	s	s26
HAZH10_5	10	n	n10
HOMB21_1	21	s	s21
HOMC21_4	21	s	s21
HOPF27_2	27	s	s27
HRSO27_1	27	s	s27
ISKA6_1	6	n	n6
JASP30_1	30	o	o30
KIMB16_1	16	i	i16
KLNA20_5	20	s	s20
HALS30_1	30	o	o30
HARB26_5	26	s	s26
HAZH10_3	10	n	n10
HOMA21_5	21	s	s21
HOMC21_3	21	s	s21
HOPF27_1	27	s	s27
HOPG27_5	27	s	s27
HRSP27_4	27	s	s27
ISKC6_5	6	n	n6
JEFF30_4	30	o	o30
KLNA20_4	20	s	s20
GLCB26_4	26	s	s26
HARB26_4	26	s	s26
HAZH10_2	10	n	n10
HOMA21_4	21	s	s21
HOMC21_2	21	s	s21
HOMD21_5	21	s	s21
HRSP27_3	27	s	s27
IRVD7_4	7	n	n7
ISKC6_3	6	n	n6
JEFF30_3	30	o	o30
KLNA20_3	20	s	s20
GLCB26_3	26	s	s26
HARB26_3	26	s	s26
HAZH10_1	10	n	n10
HOMA21_2	21	s	s21
HOMC21_1	21	s	s21
HOMD21_4	21	s	s21
HOPG27_2	27	s	s27
HRSP27_1	27	s	s27
IRVC7_6	7	n	n7
ISKC6_2	6	n	n6
JEFF30_2	30	o	o30
KIMB16_6	16	i	i16
GLCB26_2	26	s	s26
HARB26_2	26	s	s26
HOMA21_1	21	s	s21
HOMB21_5	21	s	s21
HOMD21_3	21	s	s21
HOPG27_1	27	s	s27
IRVC7_5	7	n	n7
ISKC6_1	6	n	n6
JEFF30_1	30	o	o30
KIMB16_5	16	i	i16
GLCB26_1	26	s	s26
HARB26_1	26	s	s26
HARC26_4	26	s	s26
HIXN16_5	16	i	i16
HOMB21_4	21	s	s21
HOMD21_2	21	s	s21
HOPF27_5	27	s	s27
ISKA6_5	6	n	n6
JASP30_5	30	o	o30
KIMB16_4	16	i	i16
GLCA26_1	26	s	s26
HARC26_3	26	s	s26
HIXN16_1	16	i	i16
HOMB21_3	21	s	s21
HOMD21_1	21	s	s21
HOPF27_4	27	s	s27
ISKA6_4	6	n	n6
JASP30_4	30	o	o30
KIMB16_3	16	i	i16
KLNE20_2	20	s	s20
KLNG20_6	20	s	s20
KTMB12_5	12	n	n12
LAFY30_1	30	o	o30
LILA26_5	26	s	s26
LILC26_3	26	s	s26
LNZK28_4	28	s	s28
MCFA20_2	20	s	s20
MCGR15_8	15	i	i15
MCHB19_3	19	s	s19
MEMA28_5	28	s	s28
NASD8_4	8	n	n8
KLNE20_1	20	s	s20
KTMA12_5	12	n	n12
LILA26_4	26	s	s26
LILC26_2	26	s	s26
LNZK28_3	28	s	s28
MCFA20_1	20	s	s20
MCGR15_7	15	i	i15
MCHB19_2	19	s	s19
MEMA28_4	28	s	s28
NASD8_2	8	n	n8
KLNG20_5	20	s	s20
KLNG20_4	20	s	s20
KTMA12_4	12	n	n12
LILC26_1	26	s	s26
LNZK28_2	28	s	s28
LONG29_5	29	o	o29
MCGR15_6	15	i	i15
MCHB19_1	19	s	s19
MEMA28_3	28	s	s28
NASC8_5	8	n	n8
KLND20_3	20	s	s20
KLNG20_2	20	s	s20
KTMA12_3	12	n	n12
KTSG10_5	10	n	n10
LILA26_2	26	s	s26
LILB26_5	26	s	s26
LILD26_5	26	s	s26
MCGR15_4	15	i	i15
MCHA19_5	19	s	s19
MEMA28_1	28	s	s28
NASC8_2	8	n	n8
KLND20_2	20	s	s20
KLNG20_1	20	s	s20
KTMA12_2	12	n	n12
KTMC12_5	12	n	n12
LILB26_4	26	s	s26
LILD26_4	26	s	s26
MCFA20_6	20	s	s20
MCHA19_4	19	s	s19
MCMN27_5	27	s	s27
MTSM27_5	27	s	s27
KLND20_1	20	s	s20
KLNE20_5	20	s	s20
KTMA12_1	12	n	n12
KTMC12_3	12	n	n12
LAFY30_5	30	o	o30
LILB26_3	26	s	s26
LILD26_3	26	s	s26
LONG29_2	29	o	o29
MCHA19_3	19	s	s19
MCMN27_3	27	s	s27
KLNC20_2	20	s	s20
KLNE20_4	20	s	s20
KSPA9_3	9	n	n9
KTMC12_2	12	n	n12
LAFY30_3	30	o	o30
LILB26_2	26	s	s26
LILC26_5	26	s	s26
LONG29_1	29	o	o29
MCFA20_4	20	s	s20
MCHB19_5	19	s	s19
KLNB20_3	20	s	s20
KLNE20_3	20	s	s20
KLNG20_7	20	s	s20
KTMC12_1	12	n	n12
LAFY30_2	30	o	o30
LILB26_1	26	s	s26
LNZK28_5	28	s	s28
MCFA20_3	20	s	s20
MCHB19_4	19	s	s19
MTSM27_1	27	s	s27
NBON29_4	29	o	o29
NHTB27_2	27	s	s27
PHLA22_1	22	s	s22
PHLC22_4	22	s	s22
QAUS16_1	16	i	i16
QCTN16_1	16	i	i16
QLKE16_1	16	i	i16
SHEL15_6	15	i	i15
SKNL10_3	10	n	n10
SKNN10_5	10	n	n10
SKNC10_4	10	n	n10
SKWE24_1	24	s	s24
NBON29_2	29	o	o29
NHTB27_1	27	s	s27
PHLC22_3	22	s	s22
QBKR16_5	16	i	i16
QFRS16_5	16	i	i16
SHEL15_5	15	i	i15
SKNL10_1	10	n	n10
SKNP10_8	10	n	n10
SKWC24_1	24	s	s24
NBON29_1	29	o	o29
NHTA27_5	27	s	s27
PHLC22_2	22	s	s22
QBKR16_4	16	i	i16
QFRS16_4	16	i	i16
SHEL15_4	15	i	i15
SKND10_2	10	n	n10
SKNN10_2	10	n	n10
SKNP10_4	10	n	n10
SKWB24_4	24	s	s24
NASH8_5	8	n	n8
NHTA27_3	27	s	s27
NPLN30_3	30	o	o30
PHLC22_1	22	s	s22
QBKR16_3	16	i	i16
QFRS16_3	16	i	i16
SHEL15_3	15	i	i15
SKNP10_3	10	n	n10
SKWB24_3	24	s	s24
NASH8_4	8	n	n8
NHTA27_2	27	s	s27
NKND3_2	3	n	n3
PHLA22_5	22	s	s22
QBKR16_2	16	i	i16
QFRS16_2	16	i	i16
SHEL15_2	15	i	i15
SKNC10_2	10	n	n10
SKWB24_2	24	s	s24
NASH8_1	8	n	n8
KLNG20_3	20	s	s20
NHTB27_5	27	s	s27
PHLA22_4	22	s	s22
QAUS16_7	16	i	i16
QFRS16_1	16	i	i16
SHEL15_1	15	i	i15
SKNC10_1	10	n	n10
SKNM10_3	10	n	n10
SKNO10_4	10	n	n10
SKWA24_5	24	s	s24
NASF8_2	8	n	n8
NHTB27_4	27	s	s27
PHLA22_3	22	s	s22
PITS29_1	29	o	o29
QAUS16_4	16	i	i16
QCTN16_4	16	i	i16
QLKE16_3	16	i	i16
SKNB10_2	10	n	n10
SKNM10_1	10	n	n10
SKNO10_3	10	n	n10
SKWA24_4	24	s	s24
NASD8_5	8	n	n8
MCFA20_5	20	s	s20
NHTB27_3	27	s	s27
PHLA22_2	22	s	s22
PHLC22_5	22	s	s22
QAUS16_3	16	i	i16
QCTN16_3	16	i	i16
QLKE16_2	16	i	i16
SKNB10_1	10	n	n10
SKNL10_4	10	n	n10
SKNO10_2	10	n	n10
SKNP10_11	10	n	n10
SLMB28_4	28	s	s28
SQMC25_2	25	s	s25
STKD5_1	5	n	n5
TLKH11_5	11	n	n11
TRTB7_6	7	n	n7
YALD27_4	27	s	s27
SKWF24_5	24	s	s24
SQMC25_1	25	s	s25
TLKH11_1	11	n	n11
TRTB7_5	7	n	n7
WHTE28_1	28	s	s28
YALD27_3	27	s	s27
SKWF24_4	24	s	s24
SQMB25_4	25	s	s25
STHB21_5	21	s	s21
TOBB23_5	23	s	s23
WFSH13_6	13	n	n13
SKWF24_2	24	s	s24
SLMD28_3	28	s	s28
STHB21_4	21	s	s21
TOBA23_2	23	s	s23
WELC27_5	27	s	s27
WLOW15_5	15	i	i15
YALE27_4	27	s	s27
SKWE24_5	24	s	s24
SLMD28_1	28	s	s28
STHB21_3	21	s	s21
STKG4_4	4	n	n4
WELC27_3	27	s	s27
WLOW15_4	15	i	i15
SKWE24_4	24	s	s24
SLMC28_3	28	s	s28
STHB21_2	21	s	s21
STKF5_1	5	n	n5
VNDL27_4	27	s	s27
WHTE28_5	28	s	s28
YALE27_2	27	s	s27
SKWE24_3	24	s	s24
SLMC28_2	28	s	s28
SQMC25_5	25	s	s25
STKE5_3	5	n	n5
VNDL27_3	27	s	s27
WHTE28_4	28	s	s28
SKWE24_2	24	s	s24
SLMC28_1	28	s	s28
SQMC25_4	25	s	s25
STKD5_3	5	n	n5
TRTB7_7	7	n	n7
YALD27_5	27	s	s27
STHA21_3	21	s	s21
BULF11_2	11	n	n11
STKB5_4	5	n	n5
VNDL27_5	27	s	s27
CARS29_3	29	o	o29
SQMA25_1	25	s	s25
SKWD24_1	24	s	s24
MTSM27_3	27	s	s27
LONG29_4	29	o	o29
CARS29_2	29	o	o29
SLMD28_5	28	s	s28
NPLN30_4	30	o	o30
SKNQ10_3	10	n	n10
WLOW15_1	15	i	i15
SKNM10_2	10	n	n10
WELC27_1	27	s	s27
SKNP10_9	10	n	n10
STHA21_5	21	s	s21
TOBB23_3	23	s	s23
TAKB3_4	3	n	n3
TAKB3_3	3	n	n3
TOBA23_3	23	s	s23
ZYMJ10_1	10	n	n10
TATB1_4	1	n	n1
SKNN10_3	10	n	n10
HRSO27_4	27	s	s27
SKWD24_3	24	s	s24
WLOW15_3	15	i	i15
WELC27_4	27	s	s27
ALAA20_1	20	s	s20
SKWD24_5	24	s	s24
SLMB28_2	28	s	s28
TOBB23_2	23	s	s23
SKWA24_2	24	s	s24
SQMB25_3	25	s	s25
TOBB23_4	23	s	s23
SKWD24_4	24	s	s24
QLKE16_4	16	i	i16
TAKB3_5	3	n	n3
SQMA25_5	25	s	s25
STHA21_4	21	s	s21
SKWF24_3	24	s	s24
SKWC24_4	24	s	s24
BELA18_1	18	s	s18
YALD27_2	27	s	s27
ALAA20_2	20	s	s20
SLMB28_3	28	s	s28
SKNN10_4	10	n	n10
WHTE28_3	28	s	s28
TATB1_7	1	n	n1
WELC27_2	27	s	s27
TOBA23_4	23	s	s23
ZYMJ10_5	10	n	n10
SLMB28_1	28	s	s28
SQMA25_4	25	s	s25
TAKA3_3	3	n	n3
SKWA24_3	24	s	s24
BELA18_2	18	s	s18
SKWC24_3	24	s	s24
SKNR10_1	10	n	n10
YALE27_3	27	s	s27
HRSO27_2	27	s	s27
DENA17_1	17	s	s17
STEL14_1	14	n	n14
