## Supplementary Script for "Exploratory analysis of multiple traits co-adaptations in the population history": gwas_Amax.txt

CHROM	POS	SNPID	EFFECT	n1	n3	n5	n6	n7	n8	n10	n11	n12	i15	i16	s17	s18	s19	s20	s21	s22	s23	s24	s25	s26	s27	s28	o29	o30
NA	NA	POPTR_0002s03790_1	-3.9371026559945	6,2	2,8	6,4	11,7	4,10	10,8	36,38	15,7	12,10	21,7	32,24	15,13	8,12	19,15	38,26	32,20	8,12	7,7	41,5	8,18	22,36	34,68	23,59	12,10	26,8
NA	NA	POPTR_0002s09140_1	6.14164093239753	3,5	3,7	1,9	2,14	0,12	5,13	16,54	15,5	5,17	4,24	23,31	21,5	18,2	17,15	33,27	18,30	8,12	6,6	29,17	21,5	31,21	65,29	57,19	13,9	20,14
NA	NA	POPTR_0007s03940_1	-1.57839660437646	8,0	8,2	10,0	15,3	12,2	17,1	66,8	18,4	16,6	25,3	30,26	24,4	16,4	27,7	54,10	44,8	18,2	12,2	43,3	21,5	45,13	79,23	75,7	15,7	32,2
