## Supplementary Script for "Exploratory analysis of multiple traits co-adaptations in the population history": gwas_BudSet.txt

CHROM	POS	SNPID	EFFECT	n1	n3	n5	n6	n7	n8	n10	n11	n12	i15	i16	s17	s18	s19	s20	s21	s22	s23	s24	s25	s26	s27	s28	o29	o30
NA	NA	POPTR_0001s33270_1	-7.58983314371085	8,0	9,1	6,4	10,8	5,9	8,10	37,37	10,12	13,9	26,2	44,12	21,7	16,4	23,11	57,7	48,4	19,1	12,0	43,3	26,0	48,10	88,14	77,5	17,5	27,7
NA	NA	POPTR_0001s38840_1	7.01046211763612	8,0	9,1	10,0	16,2	13,1	15,3	67,7	19,3	14,8	19,9	46,10	15,13	16,4	27,7	47,17	36,16	8,12	7,7	25,21	17,9	35,23	59,43	55,27	16,6	24,10
NA	NA	POPTR_0001s10490_1	3.86689541513832	8,0	9,1	10,0	18,0	14,0	18,0	71,3	19,3	21,1	27,1	53,3	27,1	19,1	33,1	51,13	49,3	20,0	14,0	46,0	24,2	44,14	93,9	77,5	17,3	25,9
NA	NA	POPTR_0010s15320_1	0.401647270027082	6,0	5,5	6,2	18,0	12,0	13,5	34,32	11,11	12,10	18,10	40,10	19,3	13,1	22,6	48,10	33,9	20,0	12,2	26,20	20,6	38,14	51,43	54,26	16,2	34,0
NA	NA	POPTR_0010s22230_1	-12.3164412462123	5,3	4,6	7,3	14,4	6,8	13,5	32,42	7,11	11,11	20,8	47,9	20,8	18,2	26,8	56,8	46,6	18,2	12,2	40,6	24,2	56,2	98,4	75,7	22,0	34,0
NA	NA	POPTR_0011s15360_1	-3.87788583758679	4,2	5,5	6,4	12,6	6,8	5,13	27,43	11,3	13,9	15,13	44,12	18,2	16,0	25,3	47,15	36,16	17,3	10,4	31,15	15,5	48,10	63,31	58,16	14,8	18,16
NA	NA	POPTR_0012s07650_1	-0.0936479861743551	3,5	3,7	4,6	1,17	5,9	6,12	52,22	17,5	12,10	20,8	34,22	19,9	9,11	17,17	27,37	24,28	5,15	6,8	6,40	16,10	37,19	54,48	44,36	14,8	18,16
NA	NA	POPTR_0015s11180_1	-6.98133234237724	5,3	4,6	3,7	9,9	9,5	11,7	46,26	13,9	12,10	21,5	43,13	27,1	18,2	20,14	52,12	47,5	13,7	12,2	32,14	22,4	49,9	88,14	64,18	16,6	25,9
NA	NA	POPTR_0016s06050_1	-5.18743901821793	8,0	9,1	7,3	9,9	5,9	13,5	57,17	16,6	19,3	23,5	33,23	26,2	16,4	34,0	59,5	51,1	20,0	12,0	39,7	23,3	44,14	96,6	73,9	15,7	29,5
NA	NA	POPTR_0017s12210_1	-8.79402173942515	6,2	7,3	8,2	11,7	11,3	16,2	62,12	11,11	18,4	16,12	38,18	27,1	19,1	32,2	63,1	52,0	20,0	12,0	46,0	25,1	58,0	95,7	78,4	22,0	32,2
NA	NA	POPTR_0018s11370_1	-3.83755325646031	7,1	8,2	6,4	6,12	6,8	9,9	54,20	13,9	15,7	24,4	48,8	21,5	18,0	31,3	43,15	45,5	16,4	14,0	37,9	23,3	46,10	76,24	67,13	19,3	19,15
NA	NA	POPTR_0019s05440_1	-2.31984505875989	7,1	9,1	6,4	15,3	11,3	11,7	47,23	11,9	11,11	20,6	40,10	24,4	17,3	29,5	49,15	49,3	16,4	11,1	30,16	20,6	47,11	74,22	75,7	15,7	25,3
NA	NA	POPTR_0002s20260_1	-8.36713192109737	5,3	2,8	3,7	1,17	3,11	8,10	36,38	15,7	20,2	15,13	41,15	19,9	10,10	26,8	43,21	41,11	19,1	12,2	41,5	26,0	46,12	81,21	69,13	9,13	24,10
NA	NA	POPTR_0002s00580_1	-4.23158709655209	4,2	4,6	4,6	5,11	5,9	10,8	41,33	10,8	14,8	11,17	15,41	28,0	17,1	25,7	38,24	30,22	8,12	13,1	34,12	22,4	42,16	72,28	61,17	15,7	11,21
NA	NA	POPTR_0002s09140_1	-8.09783432486437	3,5	3,7	1,9	2,14	0,12	5,13	16,54	15,5	5,17	4,24	23,31	21,5	18,2	17,15	33,27	18,30	8,12	6,6	29,17	21,5	31,21	65,29	57,19	13,9	20,14
NA	NA	POPTR_0003s15060_1	-6.54670984223243	2,6	6,4	3,7	7,11	1,13	6,12	43,31	11,11	13,9	13,15	33,23	16,12	16,4	19,15	36,26	39,13	15,5	7,5	32,14	16,10	45,13	62,40	65,17	13,7	25,9
NA	NA	POPTR_0004s06380_1	-6.0582713171073	3,5	4,6	6,4	7,11	4,10	8,10	29,45	8,14	12,10	16,12	34,22	18,10	6,14	15,19	35,29	28,24	12,8	4,8	28,18	15,11	36,22	73,29	41,41	16,6	26,8
NA	NA	POPTR_0005s07380_1	-4.55119154103634	4,4	4,6	3,7	7,11	5,9	10,8	32,42	9,13	6,16	17,11	30,22	11,17	14,6	16,18	37,27	46,6	4,16	2,12	20,26	12,14	38,20	71,31	54,28	12,10	15,19
NA	NA	POPTR_0005s07410_1	4.9547276172378	6,2	8,2	7,3	11,7	8,6	12,6	61,13	21,1	18,4	8,20	18,38	16,12	1,19	19,15	16,48	1,51	18,2	14,0	40,6	12,14	22,34	27,75	30,52	18,4	34,0
NA	NA	POPTR_0006s13010_1	-8.7066924984375	5,3	7,3	5,5	10,8	10,4	12,6	34,40	9,13	10,12	24,4	46,10	23,5	18,2	16,18	49,15	40,12	12,8	14,0	43,3	25,1	54,4	96,6	66,16	19,3	32,2
NA	NA	POPTR_0006s02150_1	7.03695947913019	6,2	8,2	10,0	16,2	11,3	13,5	59,15	20,2	19,3	21,7	39,17	3,25	3,17	11,23	20,44	42,10	18,2	4,8	11,35	11,15	20,38	46,56	35,47	7,15	23,11
NA	NA	POPTR_0006s26420_1	5.95360562806137	7,1	5,5	7,3	13,5	12,2	15,3	63,11	14,8	18,4	17,11	23,33	24,4	13,7	20,14	53,11	33,19	2,18	7,7	23,23	17,9	43,15	75,27	27,55	13,9	3,29
NA	NA	POPTR_0006s05600_1	-5.14573260371861	8,0	4,6	6,4	4,14	6,8	13,5	55,19	19,3	16,6	26,2	41,15	26,2	19,1	31,3	60,4	44,8	18,2	12,2	30,16	20,6	45,11	92,10	71,11	14,8	34,0
NA	NA	POPTR_0008s03880_1	4.08337204404113	6,2	10,0	10,0	18,0	14,0	16,2	73,1	21,1	20,2	28,0	53,3	28,0	18,0	24,10	61,3	50,2	17,3	14,0	44,2	26,0	53,5	91,11	76,4	18,4	20,14
NA	NA	POPTR_0008s06890_1	3.78601716327178	4,4	7,3	10,0	16,2	14,0	10,8	50,24	20,2	17,5	22,6	47,9	15,13	6,14	21,13	35,29	30,22	17,3	13,1	29,17	12,14	28,30	54,48	49,31	17,5	33,1
NA	NA	POPTR_0009s12360_1	-2.73140120978319	7,1	10,0	7,3	13,5	11,3	16,2	73,1	21,1	18,4	27,1	55,1	28,0	19,1	32,2	60,4	47,5	20,0	12,2	46,0	25,1	57,1	102,0	75,7	18,4	34,0
