## Supplementary Script for "Exploratory analysis of multiple traits co-adaptations in the population history": gwas_DP.txt

CHROM	POS	SNPID	EFFECT	n1	n3	n5	n6	n7	n8	n10	n11	n12	i15	i16	s17	s18	s19	s20	s21	s22	s23	s24	s25	s26	s27	s28	o29	o30
NA	NA	POPTR_0001s21160_1	4.22870170098003	6,2	6,4	3,7	5,13	6,8	8,10	41,33	17,5	15,7	20,8	49,7	22,6	13,7	21,13	49,15	36,16	6,14	7,7	31,15	21,5	39,19	82,20	53,29	15,7	28,6
NA	NA	POPTR_0001s32780_1	3.28819715095253	8,0	8,2	7,3	12,6	8,6	10,8	55,19	15,7	19,3	23,5	48,8	19,9	17,3	32,2	45,19	42,10	16,4	13,1	45,1	25,1	53,5	88,14	61,21	12,10	27,7
NA	NA	POPTR_0001s32970_1	-7.33832005098104	8,0	9,1	10,0	18,0	14,0	18,0	64,10	20,2	18,4	22,6	44,12	17,11	15,5	27,7	48,16	42,10	14,6	7,5	19,27	12,14	38,20	55,47	38,44	16,6	23,11
NA	NA	POPTR_0001s33030_1	8.98010395193479	5,1	4,6	3,7	5,11	5,9	6,12	25,49	10,12	10,12	19,7	28,28	17,11	11,9	18,14	42,20	39,11	8,12	12,2	33,13	24,2	45,11	83,19	71,9	11,9	16,18
NA	NA	POPTR_0001s33270_1	10.5856152158257	8,0	9,1	6,4	10,8	5,9	8,10	37,37	10,12	13,9	26,2	44,12	21,7	16,4	23,11	57,7	48,4	19,1	12,0	43,3	26,0	48,10	88,14	77,5	17,5	27,7
NA	NA	POPTR_0001s33390_1	-3.39671674733418	6,2	8,2	10,0	18,0	13,1	14,4	65,9	21,1	14,8	26,2	51,5	25,3	15,5	34,0	55,9	40,12	11,9	11,3	45,1	16,10	48,10	75,27	67,15	22,0	32,2
NA	NA	POPTR_0001s04210_1	7.48172787448666	7,1	7,3	6,4	16,2	12,2	12,4	43,29	22,0	15,3	25,1	51,5	28,0	19,1	30,2	61,3	52,0	16,0	14,0	45,1	25,1	54,4	90,10	74,6	19,1	34,0
NA	NA	POPTR_0001s04240_1	10.285598923463	4,4	6,4	3,7	13,5	9,5	8,10	31,43	16,6	12,10	24,4	45,11	26,2	17,3	32,2	58,6	43,9	19,1	11,1	44,2	23,3	50,8	75,27	70,10	18,4	34,0
NA	NA	POPTR_0001s41160_1	-7.95906487384127	6,0	7,3	9,1	17,1	13,1	16,2	65,9	20,2	17,5	21,7	36,20	19,9	14,6	24,10	51,13	33,19	6,14	8,6	31,15	18,8	29,29	45,57	45,37	11,11	19,15
NA	NA	POPTR_0001s08540_1	7.37087674956472	8,0	3,7	2,8	10,8	3,11	8,10	41,33	13,9	9,13	21,7	42,14	22,6	13,7	32,2	49,15	43,9	12,8	10,2	32,14	20,6	52,6	80,22	61,19	16,6	23,11
NA	NA	POPTR_0001s09780_1	-5.30886195228345	4,4	5,5	9,1	14,4	7,7	15,3	63,11	18,4	17,3	15,13	33,23	14,14	11,9	22,12	46,18	32,20	13,7	13,1	24,22	13,13	44,14	58,44	44,38	11,11	13,21
NA	NA	POPTR_0010s09150_1	-5.17604932560342	5,3	7,3	8,2	17,1	10,4	16,2	62,12	16,6	15,7	20,8	38,18	19,9	12,8	24,10	48,16	30,22	8,12	5,9	12,34	15,11	38,18	63,39	50,32	15,7	28,6
NA	NA	POPTR_0010s14400_1	2.80950512527573	6,2	4,6	8,2	16,2	10,4	13,5	35,35	13,9	14,8	17,9	32,24	21,3	15,5	23,11	40,22	30,14	12,8	6,8	33,13	12,12	30,26	65,37	61,15	15,7	19,13
NA	NA	POPTR_0010s15280_1	7.9315249781582	5,3	4,6	7,3	17,1	9,5	9,9	28,46	8,14	8,14	16,12	44,12	26,2	16,4	27,7	51,13	32,20	11,9	8,6	32,14	17,9	45,13	88,14	61,21	20,2	31,3
NA	NA	POPTR_0010s15320_1	1.89506996106613	6,0	5,5	6,2	18,0	12,0	13,5	34,32	11,11	12,10	18,10	40,10	19,3	13,1	22,6	48,10	33,9	20,0	12,2	26,20	20,6	38,14	51,43	54,26	16,2	34,0
NA	NA	POPTR_0010s19240_1	-6.15367050332422	7,1	8,2	8,2	17,1	13,1	14,4	70,4	20,2	20,2	21,7	43,13	13,15	10,10	23,11	48,16	40,12	9,11	12,2	34,12	13,13	42,16	72,30	60,22	18,4	16,18
NA	NA	POPTR_0010s01650_1	-6.54466909400972	4,4	6,4	5,5	12,6	8,6	10,8	49,17	12,2	19,3	20,8	28,26	7,19	5,13	23,11	36,28	32,16	8,12	4,8	7,37	9,17	28,28	43,51	22,58	7,13	17,11
NA	NA	POPTR_0010s22230_1	14.1854726533327	5,3	4,6	7,3	14,4	6,8	13,5	32,42	7,11	11,11	20,8	47,9	20,8	18,2	26,8	56,8	46,6	18,2	12,2	40,6	24,2	56,2	98,4	75,7	22,0	34,0
NA	NA	POPTR_0012s02170_1	6.77018773362551	7,1	4,6	5,5	10,8	7,7	8,10	26,48	9,13	9,13	10,18	29,27	17,11	7,13	7,27	34,28	36,16	12,8	5,7	25,21	11,15	43,15	73,29	70,12	15,7	33,1
NA	NA	POPTR_0013s03080_1	-8.01298840673127	7,1	6,4	7,3	12,4	8,6	13,5	61,11	18,2	19,3	18,10	36,20	5,13	4,12	17,17	16,46	24,28	9,11	10,4	30,16	11,13	28,26	40,52	22,52	9,13	19,15
NA	NA	POPTR_0014s07260_1	5.47951888834081	5,3	6,4	10,0	15,3	10,4	16,2	36,38	18,4	19,3	21,7	36,20	22,6	18,2	31,3	56,8	46,6	14,6	4,8	36,10	23,3	55,3	90,12	74,8	15,7	28,6
NA	NA	POPTR_0014s08690_1	0.994607653514064	7,1	9,1	5,3	9,9	10,4	17,1	56,14	12,6	15,5	14,6	26,22	17,9	18,2	19,5	54,8	28,18	20,0	5,7	36,10	21,5	42,4	69,21	60,18	22,0	25,5
NA	NA	POPTR_0014s09610_1	3.52776932558127	8,0	10,0	10,0	13,5	10,4	10,8	43,31	9,13	16,6	24,4	40,16	25,3	14,6	26,8	52,12	40,12	18,2	13,1	44,2	23,3	44,12	60,42	71,11	15,7	27,7
NA	NA	POPTR_0015s09430_1	1.27746268127708	5,3	8,2	8,2	17,1	12,2	16,2	57,17	18,4	13,9	21,7	45,11	22,6	15,5	20,14	48,16	39,13	7,13	10,2	32,14	19,7	45,13	71,31	72,10	18,4	31,3
NA	NA	POPTR_0015s14380_1	-7.96067549736489	7,1	9,1	10,0	17,1	12,2	14,4	66,8	20,2	21,1	24,4	47,9	18,10	14,6	25,9	43,21	30,22	10,10	10,4	26,20	14,12	36,20	52,50	46,36	15,7	32,2
NA	NA	POPTR_0015s05010_1	7.27623543319439	7,1	4,6	7,3	10,8	8,6	4,14	33,41	4,18	11,11	16,12	35,21	22,6	13,7	23,11	51,13	33,19	10,10	12,2	30,16	20,6	43,15	70,32	60,22	18,4	24,10
NA	NA	POPTR_0015s05340_1	4.21901916175159	7,1	10,0	10,0	18,0	11,3	13,5	44,30	11,11	12,10	23,5	47,9	21,7	18,2	30,4	46,18	48,4	19,1	14,0	38,8	20,6	52,6	80,22	72,10	13,9	23,11
NA	NA	POPTR_0015s07790_1	4.74167869738058	6,2	6,4	7,3	16,2	12,2	12,6	36,36	12,6	16,6	20,8	44,12	20,4	16,2	31,1	40,22	37,15	12,8	11,3	32,14	19,5	45,13	83,19	60,14	19,3	29,5
NA	NA	POPTR_0016s00790_1	-2.08005466869973	5,3	6,4	8,2	15,3	10,4	11,7	53,21	17,5	11,11	15,13	38,18	15,13	13,7	24,10	45,19	19,33	18,2	9,5	30,16	6,20	43,15	73,29	43,39	14,8	25,9
NA	NA	POPTR_0017s11080_1	5.74279352167553	6,0	8,2	4,6	15,3	12,2	14,2	61,11	18,0	18,4	25,3	40,8	18,0	18,0	33,1	64,0	48,0	20,0	8,2	41,1	24,0	55,1	98,0	78,2	15,5	28,6
NA	NA	POPTR_0017s12460_1	-0.792705298930516	5,1	10,0	10,0	16,0	14,0	18,0	69,3	10,4	22,0	28,0	56,0	11,5	11,5	22,6	55,5	52,0	20,0	14,0	46,0	20,2	58,0	85,5	56,10	19,1	34,0
NA	NA	POPTR_0018s10280_1	-5.51230454509157	6,2	7,3	2,8	5,13	10,4	14,4	57,15	20,2	15,7	22,6	42,14	9,19	7,13	13,21	26,38	22,30	12,8	4,8	18,28	12,14	33,25	64,34	40,40	17,5	15,19
NA	NA	POPTR_0018s12790_1	1.19497504213039	2,6	5,5	7,3	11,7	11,3	10,8	40,34	8,14	12,10	18,10	25,31	11,17	15,5	17,17	45,19	34,18	12,8	10,2	44,2	18,8	33,25	58,44	47,35	12,10	27,7
NA	NA	POPTR_0019s05440_1	3.47149092085677	7,1	9,1	6,4	15,3	11,3	11,7	47,23	11,9	11,11	20,6	40,10	24,4	17,3	29,5	49,15	49,3	16,4	11,1	30,16	20,6	47,11	74,22	75,7	15,7	25,3
NA	NA	POPTR_0002s14440_1	5.40718533952999	4,2	6,4	3,7	6,6	9,5	3,15	26,48	8,14	4,14	9,17	26,28	20,8	6,14	17,15	34,28	24,28	6,14	10,4	22,24	16,10	36,20	68,34	56,24	10,12	8,24
NA	NA	POPTR_0002s14610_1	8.92206141727861	4,4	3,7	2,8	6,12	2,12	5,13	32,40	11,9	17,5	16,12	36,20	19,9	18,2	21,13	51,13	40,12	15,5	14,0	42,4	22,4	45,13	77,25	70,12	12,10	19,15
NA	NA	POPTR_0002s18260_1	8.96165929680821	5,3	8,2	7,3	11,7	9,5	12,6	45,29	17,5	16,6	20,8	37,19	26,2	19,1	32,2	62,2	51,1	20,0	14,0	46,0	26,0	53,5	95,7	78,4	15,7	26,8
NA	NA	POPTR_0002s03790_1	-2.30754324113589	6,2	2,8	6,4	11,7	4,10	10,8	36,38	15,7	12,10	21,7	32,24	15,13	8,12	19,15	38,26	32,20	8,12	7,7	41,5	8,18	22,36	34,68	23,59	12,10	26,8
NA	NA	POPTR_0002s09140_1	7.89730700822543	3,5	3,7	1,9	2,14	0,12	5,13	16,54	15,5	5,17	4,24	23,31	21,5	18,2	17,15	33,27	18,30	8,12	6,6	29,17	21,5	31,21	65,29	57,19	13,9	20,14
NA	NA	POPTR_0002s01390_1	-4.52544983923175	6,2	6,4	10,0	15,3	13,1	14,4	46,28	16,6	19,3	17,11	21,33	18,10	9,11	26,4	41,17	28,24	13,7	8,4	32,12	9,15	29,27	54,48	33,47	12,10	14,20
NA	NA	POPTR_0003s10610_1	6.52183200655386	4,4	8,2	1,9	4,14	4,10	5,13	22,52	10,12	8,14	16,12	41,15	13,15	7,13	13,21	39,25	41,11	8,12	7,5	32,14	17,9	35,23	62,40	63,19	11,9	18,16
NA	NA	POPTR_0003s12470_1	7.23640588172474	4,4	5,5	7,3	10,8	4,10	7,11	32,42	12,10	9,13	14,14	32,24	17,11	18,2	28,6	46,18	44,8	12,8	10,4	32,14	19,7	43,15	73,29	71,11	15,7	11,23
NA	NA	POPTR_0003s13920_1	9.12141604786328	7,1	4,6	8,2	13,5	9,5	16,2	47,27	15,7	17,5	19,9	50,6	23,5	16,4	30,4	61,3	49,3	20,0	13,1	38,8	26,0	54,4	90,12	81,1	22,0	33,1
NA	NA	POPTR_0003s16730_1	-5.90721836097792	1,7	8,2	10,0	15,3	11,3	15,3	65,9	17,5	16,6	11,17	30,26	16,12	9,11	24,10	29,35	37,15	8,12	11,3	26,20	16,10	34,22	46,56	22,60	15,7	17,15
NA	NA	POPTR_0003s03960_1	7.85797305929449	7,1	5,5	1,9	6,12	3,11	4,14	35,39	10,12	12,10	17,11	43,13	17,11	17,3	20,14	46,18	35,17	14,6	8,4	36,10	24,2	45,11	78,24	60,22	14,8	15,19
NA	NA	POPTR_0004s20100_1	7.11854617987198	5,3	8,2	7,3	13,5	12,2	16,2	59,15	17,5	16,6	28,0	51,5	27,1	19,1	27,7	57,5	46,6	19,1	11,3	45,1	24,0	55,3	102,0	78,2	22,0	30,4
NA	NA	POPTR_0004s20120_1	-3.40679300178564	8,0	10,0	8,2	16,2	12,2	13,5	66,8	20,2	18,4	19,9	45,11	24,4	16,4	29,5	39,25	37,15	18,2	8,4	21,25	20,6	48,10	89,13	62,20	15,7	32,2
NA	NA	POPTR_0004s22160_1	-3.34742591390422	4,4	8,2	10,0	14,4	12,2	16,2	63,11	19,1	19,3	23,5	32,24	19,9	14,6	22,12	50,14	47,5	20,0	14,0	35,11	20,6	41,17	70,32	69,9	8,14	17,17
NA	NA	POPTR_0004s06380_1	5.85101277062496	3,5	4,6	6,4	7,11	4,10	8,10	29,45	8,14	12,10	16,12	34,22	18,10	6,14	15,19	35,29	28,24	12,8	4,8	28,18	15,11	36,22	73,29	41,41	16,6	26,8
NA	NA	POPTR_0005s13780_1	8.65781177533449	3,3	9,1	9,1	17,1	9,5	9,9	31,39	5,3	11,11	21,7	49,7	26,0	18,0	33,1	49,11	43,9	13,7	12,0	34,12	20,2	52,6	89,9	56,14	20,2	32,2
NA	NA	POPTR_0005s15100_1	-4.08982860901899	7,1	7,3	9,1	18,0	13,1	16,2	67,7	20,2	20,2	25,3	47,9	24,4	18,2	22,12	45,19	44,8	19,1	8,6	20,26	26,0	48,10	85,17	59,23	17,5	31,3
NA	NA	POPTR_0005s20670_1	-5.28830823801245	6,2	8,0	9,1	13,3	10,2	17,1	56,12	17,1	16,4	20,8	42,14	15,11	5,13	22,10	22,38	21,29	9,11	8,6	22,20	18,8	39,15	62,32	32,40	14,6	32,2
NA	NA	POPTR_0005s24860_1	1.46098868902092	7,1	8,2	5,5	10,8	8,6	13,5	62,12	18,4	19,3	19,9	44,12	24,4	17,3	32,2	42,22	44,8	13,7	12,0	41,5	25,1	50,8	91,11	65,17	16,4	34,0
NA	NA	POPTR_0005s25750_1	-1.3665122680335	6,0	8,2	10,0	16,2	14,0	14,4	58,14	16,0	14,8	20,8	30,26	22,0	17,1	28,6	44,20	39,13	12,8	9,3	22,20	18,8	46,10	86,14	57,13	15,7	23,11
NA	NA	POPTR_0005s25830_1	-2.86961450475758	7,1	6,4	10,0	18,0	12,2	14,4	48,26	15,7	12,10	16,12	29,27	17,11	7,13	23,11	32,30	32,20	8,12	8,6	11,35	14,12	36,22	73,29	33,49	14,6	20,12
NA	NA	POPTR_0005s07410_1	-6.87430225544702	6,2	8,2	7,3	11,7	8,6	12,6	61,13	21,1	18,4	8,20	18,38	16,12	1,19	19,15	16,48	1,51	18,2	14,0	40,6	12,14	22,34	27,75	30,52	18,4	34,0
NA	NA	POPTR_0006s13010_1	10.0878864353127	5,3	7,3	5,5	10,8	10,4	12,6	34,40	9,13	10,12	24,4	46,10	23,5	18,2	16,18	49,15	40,12	12,8	14,0	43,3	25,1	54,4	96,6	66,16	19,3	32,2
NA	NA	POPTR_0006s14340_1	-1.48934307913703	6,2	10,0	9,1	17,1	13,1	14,4	61,13	21,1	20,2	16,12	38,18	25,3	19,1	24,10	44,20	46,6	19,1	10,2	42,4	24,2	48,10	80,18	64,18	11,9	25,9
NA	NA	POPTR_0006s02150_1	-9.01376399253819	6,2	8,2	10,0	16,2	11,3	13,5	59,15	20,2	19,3	21,7	39,17	3,25	3,17	11,23	20,44	42,10	18,2	4,8	11,35	11,15	20,38	46,56	35,47	7,15	23,11
NA	NA	POPTR_0006s17880_1	8.05281855787155	3,5	4,6	2,8	6,12	1,13	13,5	38,36	11,11	12,10	23,5	43,13	18,10	17,3	27,7	49,15	41,11	11,9	9,3	38,8	20,6	45,11	85,17	65,17	21,1	15,19
NA	NA	POPTR_0006s24950_1	3.62811184980409	3,5	10,0	10,0	14,4	11,1	14,2	63,11	20,2	15,7	24,4	46,8	19,7	16,2	30,4	61,1	50,2	20,0	14,0	44,0	19,1	53,1	95,5	76,2	19,3	34,0
NA	NA	POPTR_0006s25500_1	8.60649493380995	4,4	5,5	7,3	10,8	6,8	7,11	25,49	4,18	8,14	10,18	21,35	18,10	14,6	20,14	39,25	41,11	16,4	12,2	24,22	21,5	35,23	83,19	64,18	9,13	14,20
NA	NA	POPTR_0006s26420_1	-5.58604586609081	7,1	5,5	7,3	13,5	12,2	15,3	63,11	14,8	18,4	17,11	23,33	24,4	13,7	20,14	53,11	33,19	2,18	7,7	23,23	17,9	43,15	75,27	27,55	13,9	3,29
NA	NA	POPTR_0006s28560_1	-5.28375944061766	7,1	9,1	7,3	18,0	12,2	16,2	72,2	20,2	21,1	22,6	51,5	20,8	18,2	29,5	52,12	47,5	6,14	13,1	38,8	9,17	42,16	74,28	61,21	18,4	27,5
NA	NA	POPTR_0006s06220_1	6.56838866930275	5,3	6,4	5,5	15,3	11,3	17,1	49,25	12,10	14,8	21,7	40,16	25,3	15,5	31,3	48,16	43,9	14,6	12,2	42,4	24,2	55,3	93,9	76,6	18,4	25,9
NA	NA	POPTR_0006s09310_1	-4.07859262692064	4,4	10,0	8,2	11,5	11,3	13,5	59,13	13,3	15,7	25,3	50,6	17,11	16,2	31,3	47,17	19,33	14,6	3,9	38,8	17,9	36,22	75,25	34,40	19,3	31,3
NA	NA	POPTR_0007s13270_1	3.38498000093795	8,0	10,0	3,5	16,0	8,4	8,6	46,24	22,0	18,4	28,0	50,2	28,0	16,2	26,4	56,6	48,0	14,6	8,4	38,4	26,0	44,8	82,10	70,8	22,0	32,0
NA	NA	POPTR_0007s06480_1	-0.135690227092187	6,2	9,1	7,3	8,10	11,3	17,1	63,11	20,2	21,1	26,2	52,4	20,8	12,8	32,2	56,8	52,0	20,0	14,0	37,9	25,1	51,7	84,18	77,5	15,7	18,16
NA	NA	POPTR_0008s03880_1	-2.77031997302179	6,2	10,0	10,0	18,0	14,0	16,2	73,1	21,1	20,2	28,0	53,3	28,0	18,0	24,10	61,3	50,2	17,3	14,0	44,2	26,0	53,5	91,11	76,4	18,4	20,14
NA	NA	POPTR_0008s06890_1	-5.16388205531794	4,4	7,3	10,0	16,2	14,0	10,8	50,24	20,2	17,5	22,6	47,9	15,13	6,14	21,13	35,29	30,22	17,3	13,1	29,17	12,14	28,30	54,48	49,31	17,5	33,1
NA	NA	POPTR_0008s07470_1	3.45841392475229	1,3	7,3	7,3	12,6	7,5	8,10	37,33	10,8	17,5	18,8	38,12	21,1	18,2	26,2	44,16	30,16	17,3	10,4	26,20	15,7	39,19	75,23	55,15	6,14	14,20
NA	NA	POPTR_0008s09660_1	6.31460154770479	3,5	7,3	0,10	5,13	7,7	8,10	32,42	8,14	12,10	15,13	37,19	14,14	11,9	25,9	43,21	38,14	14,6	7,7	30,16	14,12	43,13	74,28	52,30	13,9	29,5
NA	NA	POPTR_0008s12750_1	-1.0815669667876	8,0	5,5	10,0	17,1	14,0	18,0	74,0	22,0	18,4	22,6	51,5	28,0	15,3	29,3	57,7	50,2	20,0	11,3	45,1	25,1	47,11	95,7	76,6	22,0	32,2
NA	NA	POPTR_0008s13960_1	-3.71874807601588	5,3	7,3	6,4	12,6	8,6	9,9	56,18	19,3	17,5	15,13	34,22	20,8	14,6	18,16	33,31	40,12	4,16	9,3	30,16	17,9	31,27	54,48	55,27	13,9	23,11
NA	NA	POPTR_0009s13890_1	6.53194077391198	0,4	6,4	4,6	6,12	3,11	9,9	23,51	9,13	9,13	19,9	29,27	18,6	10,10	26,0	33,31	37,15	8,12	12,0	19,27	20,6	28,28	72,28	54,28	16,6	31,3
NA	NA	POPTR_0009s01380_1	-5.55812229211484	8,0	10,0	10,0	17,1	14,0	17,1	74,0	22,0	21,1	16,6	38,4	22,6	16,4	28,6	54,10	45,7	18,2	13,1	38,8	20,6	43,15	86,16	56,26	17,5	34,0
NA	NA	POPTR_0009s02250_1	-7.27596711580275	8,0	9,1	10,0	17,1	13,1	16,2	68,6	20,2	19,3	26,2	50,6	16,12	13,7	24,10	50,14	35,17	11,9	9,5	21,25	11,15	32,26	82,20	50,32	21,1	33,1
NA	NA	POPTR_0009s02360_1	8.02204164104773	1,7	6,4	6,4	13,5	5,9	10,8	30,44	16,6	12,8	20,8	37,19	26,2	18,2	24,10	47,15	37,15	9,11	6,8	36,10	25,1	44,12	75,27	70,12	17,5	30,4
NA	NA	POPTR_0009s02430_1	8.30038345401977	1,7	5,5	1,9	14,4	4,10	13,5	33,41	12,10	16,6	21,7	45,11	22,6	20,0	23,11	47,17	46,6	17,3	12,2	42,4	21,5	42,16	80,22	65,17	21,1	21,13
NA	NA	POPTR_0009s02960_1	6.71790012987141	4,4	1,9	2,8	8,8	8,6	3,13	27,47	7,15	11,11	10,18	27,27	17,11	15,5	28,6	38,24	37,15	12,8	5,7	30,12	13,13	34,24	61,41	51,29	14,8	13,21
NA	NA	POPTR_0009s05860_1	1.47882877564569	8,0	8,2	9,1	16,2	14,0	14,4	42,32	12,10	19,3	17,11	38,18	19,9	19,1	26,8	44,20	44,8	17,3	12,2	37,9	22,4	43,15	85,17	67,15	12,10	7,27
