## Supplementary Script for "Exploratory analysis of multiple traits co-adaptations in the population history": gwas_GrRate.txt

CHROM	POS	SNPID	EFFECT	n1	n3	n5	n6	n7	n8	n10	n11	n12	i15	i16	s17	s18	s19	s20	s21	s22	s23	s24	s25	s26	s27	s28	o29	o30
NA	NA	POPTR_0001s33270_1	-8.07521827104884	8,0	9,1	6,4	10,8	5,9	8,10	37,37	10,12	13,9	26,2	44,12	21,7	16,4	23,11	57,7	48,4	19,1	12,0	43,3	26,0	48,10	88,14	77,5	17,5	27,7
NA	NA	POPTR_0001s36610_1	-5.7285110897685	8,0	9,1	5,5	13,5	7,7	11,7	52,22	16,6	11,11	27,1	51,5	21,7	20,0	30,4	54,10	50,2	18,2	12,2	44,2	21,5	56,2	93,9	79,3	21,1	34,0
NA	NA	POPTR_0010s15280_1	-5.38408085004944	5,3	4,6	7,3	17,1	9,5	9,9	28,46	8,14	8,14	16,12	44,12	26,2	16,4	27,7	51,13	32,20	11,9	8,6	32,14	17,9	45,13	88,14	61,21	20,2	31,3
NA	NA	POPTR_0010s07250_1	2.10798922937626	7,1	10,0	5,5	16,2	12,2	14,4	67,7	17,5	21,1	25,3	43,13	26,2	19,1	28,6	53,11	38,14	10,10	10,2	37,9	17,9	45,13	74,28	60,22	19,3	16,18
NA	NA	POPTR_0011s15360_1	-4.92735275302336	4,2	5,5	6,4	12,6	6,8	5,13	27,43	11,3	13,9	15,13	44,12	18,2	16,0	25,3	47,15	36,16	17,3	10,4	31,15	15,5	48,10	63,31	58,16	14,8	18,16
NA	NA	POPTR_0018s06370_1	-0.127215411425063	8,0	9,1	6,4	8,10	12,2	17,1	65,9	22,0	20,2	26,2	45,11	25,3	13,7	29,5	51,13	39,13	20,0	8,6	44,2	26,0	48,10	84,18	69,13	21,1	34,0
NA	NA	POPTR_0018s08320_1	-4.76914577617617	5,3	9,1	10,0	14,4	11,3	12,6	56,16	21,1	17,3	26,0	52,2	25,1	18,0	32,0	56,0	40,0	18,2	10,0	46,0	20,2	56,0	96,0	72,2	18,4	25,9
NA	NA	POPTR_0019s05440_1	-3.91761653563302	7,1	9,1	6,4	15,3	11,3	11,7	47,23	11,9	11,11	20,6	40,10	24,4	17,3	29,5	49,15	49,3	16,4	11,1	30,16	20,6	47,11	74,22	75,7	15,7	25,3
NA	NA	POPTR_0003s14640_1	2.35751407715577	4,4	5,5	5,5	10,8	9,5	15,3	63,11	20,2	16,6	16,12	33,23	14,14	15,5	24,10	40,24	32,20	16,4	13,1	30,16	26,0	38,20	72,30	47,35	16,6	19,15
NA	NA	POPTR_0003s18190_1	-5.56107785212728	4,4	2,8	1,9	3,15	2,12	5,13	44,30	12,10	12,10	18,10	38,18	19,9	14,6	24,10	40,24	27,25	12,8	6,8	30,16	17,9	37,21	67,35	64,18	11,11	25,9
NA	NA	POPTR_0005s07410_1	6.95386257772761	6,2	8,2	7,3	11,7	8,6	12,6	61,13	21,1	18,4	8,20	18,38	16,12	1,19	19,15	16,48	1,51	18,2	14,0	40,6	12,14	22,34	27,75	30,52	18,4	34,0
NA	NA	POPTR_0006s13440_1	-9.39834021771621	0,8	0,10	2,8	6,12	4,10	6,12	18,56	5,17	11,11	14,14	31,25	17,11	12,8	19,15	39,25	40,12	15,5	5,9	30,16	19,7	32,26	67,35	50,32	17,5	25,9
NA	NA	POPTR_0006s26420_1	4.50394062600529	7,1	5,5	7,3	13,5	12,2	15,3	63,11	14,8	18,4	17,11	23,33	24,4	13,7	20,14	53,11	33,19	2,18	7,7	23,23	17,9	43,15	75,27	27,55	13,9	3,29
NA	NA	POPTR_0006s27890_1	-3.44247724858836	6,2	3,7	5,5	13,5	7,7	5,13	31,43	12,10	5,17	12,16	37,19	16,12	10,10	10,24	21,41	24,28	17,3	4,10	34,12	14,12	40,18	56,46	50,32	15,7	27,7
NA	NA	POPTR_0007s03170_1	-3.54900654696436	6,2	5,5	5,5	1,17	7,7	14,4	60,14	20,2	15,7	25,3	47,9	22,6	14,6	23,11	35,29	41,11	15,5	8,4	32,14	22,4	44,14	68,34	63,17	20,2	28,6
