## Supplementary Script for "Exploratory analysis of multiple traits co-adaptations in the population history": gwas_Height.txt

CHROM	POS	SNPID	EFFECT	n1	n3	n5	n6	n7	n8	n10	n11	n12	i15	i16	s17	s18	s19	s20	s21	s22	s23	s24	s25	s26	s27	s28	o29	o30
NA	NA	POPTR_0001s33270_1	-8.01624771979806	8,0	9,1	6,4	10,8	5,9	8,10	37,37	10,12	13,9	26,2	44,12	21,7	16,4	23,11	57,7	48,4	19,1	12,0	43,3	26,0	48,10	88,14	77,5	17,5	27,7
NA	NA	POPTR_0001s36610_1	-6.92975753807615	8,0	9,1	5,5	13,5	7,7	11,7	52,22	16,6	11,11	27,1	51,5	21,7	20,0	30,4	54,10	50,2	18,2	12,2	44,2	21,5	56,2	93,9	79,3	21,1	34,0
NA	NA	POPTR_0010s15280_1	-6.20412700734759	5,3	4,6	7,3	17,1	9,5	9,9	28,46	8,14	8,14	16,12	44,12	26,2	16,4	27,7	51,13	32,20	11,9	8,6	32,14	17,9	45,13	88,14	61,21	20,2	31,3
NA	NA	POPTR_0010s07250_1	2.48157662176403	7,1	10,0	5,5	16,2	12,2	14,4	67,7	17,5	21,1	25,3	43,13	26,2	19,1	28,6	53,11	38,14	10,10	10,2	37,9	17,9	45,13	74,28	60,22	19,3	16,18
NA	NA	POPTR_0011s15360_1	-4.73896618006388	4,2	5,5	6,4	12,6	6,8	5,13	27,43	11,3	13,9	15,13	44,12	18,2	16,0	25,3	47,15	36,16	17,3	10,4	31,15	15,5	48,10	63,31	58,16	14,8	18,16
NA	NA	POPTR_0015s13300_1	3.25214872779392	7,1	8,2	10,0	16,2	10,4	15,3	67,7	21,1	19,3	19,9	35,21	25,3	17,3	16,18	56,8	39,13	13,7	7,7	24,22	21,5	39,19	90,12	49,33	18,4	32,2
NA	NA	POPTR_0019s11090_1	-6.62716678278243	2,6	6,4	3,7	10,8	5,9	7,11	52,22	13,9	15,7	16,12	28,28	17,11	13,7	29,5	55,9	37,15	10,10	11,3	37,9	19,7	36,20	84,18	62,20	16,6	31,3
NA	NA	POPTR_0019s05440_1	-3.77819409086585	7,1	9,1	6,4	15,3	11,3	11,7	47,23	11,9	11,11	20,6	40,10	24,4	17,3	29,5	49,15	49,3	16,4	11,1	30,16	20,6	47,11	74,22	75,7	15,7	25,3
NA	NA	POPTR_0002s00580_1	-5.46457670552493	4,2	4,6	4,6	5,11	5,9	10,8	41,33	10,8	14,8	11,17	15,41	28,0	17,1	25,7	38,24	30,22	8,12	13,1	34,12	22,4	42,16	72,28	61,17	15,7	11,21
NA	NA	POPTR_0002s09140_1	-7.87628637316938	3,5	3,7	1,9	2,14	0,12	5,13	16,54	15,5	5,17	4,24	23,31	21,5	18,2	17,15	33,27	18,30	8,12	6,6	29,17	21,5	31,21	65,29	57,19	13,9	20,14
NA	NA	POPTR_0003s13910_1	-9.41665973374912	1,7	2,8	2,8	4,14	2,12	9,9	30,44	8,12	14,8	14,14	30,26	17,11	7,13	21,13	39,25	43,9	17,3	9,3	32,14	19,7	31,27	67,35	57,23	14,8	31,3
NA	NA	POPTR_0003s13920_1	-7.43682211765806	7,1	4,6	8,2	13,5	9,5	16,2	47,27	15,7	17,5	19,9	50,6	23,5	16,4	30,4	61,3	49,3	20,0	13,1	38,8	26,0	54,4	90,12	81,1	22,0	33,1
NA	NA	POPTR_0003s18190_1	-5.44305819454637	4,4	2,8	1,9	3,15	2,12	5,13	44,30	12,10	12,10	18,10	38,18	19,9	14,6	24,10	40,24	27,25	12,8	6,8	30,16	17,9	37,21	67,35	64,18	11,11	25,9
NA	NA	POPTR_0004s15680_1	1.35677174253181	2,6	6,4	8,2	14,4	12,2	9,9	41,33	18,4	16,6	10,18	22,34	10,18	18,2	13,21	31,33	27,25	8,12	3,11	21,25	15,11	34,24	55,47	36,46	7,15	3,31
NA	NA	POPTR_0005s07410_1	6.81032904447696	6,2	8,2	7,3	11,7	8,6	12,6	61,13	21,1	18,4	8,20	18,38	16,12	1,19	19,15	16,48	1,51	18,2	14,0	40,6	12,14	22,34	27,75	30,52	18,4	34,0
NA	NA	POPTR_0006s13010_1	-8.59795419221606	5,3	7,3	5,5	10,8	10,4	12,6	34,40	9,13	10,12	24,4	46,10	23,5	18,2	16,18	49,15	40,12	12,8	14,0	43,3	25,1	54,4	96,6	66,16	19,3	32,2
NA	NA	POPTR_0006s03370_1	-1.30026905503168	7,1	8,2	10,0	14,4	12,2	13,5	43,31	15,7	12,10	15,13	35,21	19,9	8,12	7,27	44,20	39,13	19,1	9,3	30,16	19,7	49,9	63,37	52,30	14,8	28,6
NA	NA	POPTR_0006s26420_1	5.53856499533584	7,1	5,5	7,3	13,5	12,2	15,3	63,11	14,8	18,4	17,11	23,33	24,4	13,7	20,14	53,11	33,19	2,18	7,7	23,23	17,9	43,15	75,27	27,55	13,9	3,29
NA	NA	POPTR_0008s07380_1	-8.68765438418303	1,7	9,1	5,5	6,12	4,10	4,14	36,38	13,9	10,12	16,12	31,23	24,4	18,2	28,4	46,18	42,10	10,10	12,2	27,19	23,1	44,10	80,22	62,20	18,4	24,10
NA	NA	POPTR_0009s13890_1	-7.42472055107392	0,4	6,4	4,6	6,12	3,11	9,9	23,51	9,13	9,13	19,9	29,27	18,6	10,10	26,0	33,31	37,15	8,12	12,0	19,27	20,6	28,28	72,28	54,28	16,6	31,3
