## Supplementary Script for "Exploratory analysis of multiple traits co-adaptations in the population history": gwas_HGain.txt

CHROM	POS	SNPID	EFFECT	n1	n3	n5	n6	n7	n8	n10	n11	n12	i15	i16	s17	s18	s19	s20	s21	s22	s23	s24	s25	s26	s27	s28	o29	o30
NA	NA	POPTR_0001s33270_1	-7.90787542447058	8,0	9,1	6,4	10,8	5,9	8,10	37,37	10,12	13,9	26,2	44,12	21,7	16,4	23,11	57,7	48,4	19,1	12,0	43,3	26,0	48,10	88,14	77,5	17,5	27,7
NA	NA	POPTR_0001s36610_1	-6.80810457078706	8,0	9,1	5,5	13,5	7,7	11,7	52,22	16,6	11,11	27,1	51,5	21,7	20,0	30,4	54,10	50,2	18,2	12,2	44,2	21,5	56,2	93,9	79,3	21,1	34,0
NA	NA	POPTR_0010s12800_1	-0.255424307926025	8,0	8,2	10,0	18,0	14,0	16,2	64,10	22,0	21,1	27,1	56,0	27,1	20,0	34,0	63,1	43,9	20,0	12,0	46,0	26,0	57,1	92,10	75,7	19,3	33,1
NA	NA	POPTR_0010s14710_1	-0.171280392080064	8,0	7,3	10,0	17,1	14,0	14,4	64,10	15,7	19,3	21,5	52,4	27,1	18,2	29,5	59,5	51,1	16,4	14,0	46,0	23,3	52,6	67,35	73,7	22,0	31,3
NA	NA	POPTR_0010s15280_1	-6.14177029326361	5,3	4,6	7,3	17,1	9,5	9,9	28,46	8,14	8,14	16,12	44,12	26,2	16,4	27,7	51,13	32,20	11,9	8,6	32,14	17,9	45,13	88,14	61,21	20,2	31,3
NA	NA	POPTR_0010s22230_1	-11.140203053516	5,3	4,6	7,3	14,4	6,8	13,5	32,42	7,11	11,11	20,8	47,9	20,8	18,2	26,8	56,8	46,6	18,2	12,2	40,6	24,2	56,2	98,4	75,7	22,0	34,0
NA	NA	POPTR_0010s07250_1	2.53093371379143	7,1	10,0	5,5	16,2	12,2	14,4	67,7	17,5	21,1	25,3	43,13	26,2	19,1	28,6	53,11	38,14	10,10	10,2	37,9	17,9	45,13	74,28	60,22	19,3	16,18
NA	NA	POPTR_0011s15360_1	-5.07790905935391	4,2	5,5	6,4	12,6	6,8	5,13	27,43	11,3	13,9	15,13	44,12	18,2	16,0	25,3	47,15	36,16	17,3	10,4	31,15	15,5	48,10	63,31	58,16	14,8	18,16
NA	NA	POPTR_0011s16520_1	-2.83627516775876	3,5	5,5	10,0	17,1	10,4	16,2	61,13	14,8	18,4	17,11	37,19	27,1	17,3	26,8	43,21	47,5	15,5	9,5	35,11	23,3	51,7	92,10	67,15	14,8	29,3
NA	NA	POPTR_0015s13300_1	3.01263755845787	7,1	8,2	10,0	16,2	10,4	15,3	67,7	21,1	19,3	19,9	35,21	25,3	17,3	16,18	56,8	39,13	13,7	7,7	24,22	21,5	39,19	90,12	49,33	18,4	32,2
NA	NA	POPTR_0017s02820_1	-3.38758181910623	4,4	3,7	0,10	11,7	6,8	5,13	31,43	8,14	10,12	22,6	42,14	18,10	17,3	14,20	32,32	33,19	11,9	10,4	14,32	11,15	37,21	63,39	51,31	17,5	12,22
NA	NA	POPTR_0017s09050_1	5.4913074118816	8,0	10,0	10,0	18,0	13,1	16,2	58,16	20,2	17,5	21,7	47,9	18,10	12,8	28,6	44,20	37,15	18,2	12,2	30,16	15,11	44,14	78,24	54,28	17,5	28,6
NA	NA	POPTR_0018s06370_1	-0.139423139085645	8,0	9,1	6,4	8,10	12,2	17,1	65,9	22,0	20,2	26,2	45,11	25,3	13,7	29,5	51,13	39,13	20,0	8,6	44,2	26,0	48,10	84,18	69,13	21,1	34,0
NA	NA	POPTR_0018s06650_1	3.17244932939077	6,2	10,0	10,0	17,1	14,0	18,0	66,6	12,6	21,1	28,0	48,6	11,13	11,9	21,11	53,7	37,13	20,0	7,3	40,4	20,6	48,4	73,19	55,19	19,3	32,0
NA	NA	POPTR_0019s05440_1	-3.80528203151714	7,1	9,1	6,4	15,3	11,3	11,7	47,23	11,9	11,11	20,6	40,10	24,4	17,3	29,5	49,15	49,3	16,4	11,1	30,16	20,6	47,11	74,22	75,7	15,7	25,3
NA	NA	POPTR_0002s09140_1	-7.90282561156511	3,5	3,7	1,9	2,14	0,12	5,13	16,54	15,5	5,17	4,24	23,31	21,5	18,2	17,15	33,27	18,30	8,12	6,6	29,17	21,5	31,21	65,29	57,19	13,9	20,14
NA	NA	POPTR_0003s13920_1	-7.59342498604401	7,1	4,6	8,2	13,5	9,5	16,2	47,27	15,7	17,5	19,9	50,6	23,5	16,4	30,4	61,3	49,3	20,0	13,1	38,8	26,0	54,4	90,12	81,1	22,0	33,1
NA	NA	POPTR_0003s14640_1	2.17005236941783	4,4	5,5	5,5	10,8	9,5	15,3	63,11	20,2	16,6	16,12	33,23	14,14	15,5	24,10	40,24	32,20	16,4	13,1	30,16	26,0	38,20	72,30	47,35	16,6	19,15
NA	NA	POPTR_0003s18190_1	-5.72355181292814	4,4	2,8	1,9	3,15	2,12	5,13	44,30	12,10	12,10	18,10	38,18	19,9	14,6	24,10	40,24	27,25	12,8	6,8	30,16	17,9	37,21	67,35	64,18	11,11	25,9
NA	NA	POPTR_0004s15680_1	1.49799545393219	2,6	6,4	8,2	14,4	12,2	9,9	41,33	18,4	16,6	10,18	22,34	10,18	18,2	13,21	31,33	27,25	8,12	3,11	21,25	15,11	34,24	55,47	36,46	7,15	3,31
NA	NA	POPTR_0004s06310_1	-3.66207488036662	8,0	10,0	10,0	17,1	13,1	15,3	65,9	12,10	21,1	24,4	51,5	27,1	19,1	32,2	63,1	52,0	20,0	14,0	43,3	24,2	55,3	92,10	81,1	20,2	33,1
NA	NA	POPTR_0005s07410_1	7.11643910344836	6,2	8,2	7,3	11,7	8,6	12,6	61,13	21,1	18,4	8,20	18,38	16,12	1,19	19,15	16,48	1,51	18,2	14,0	40,6	12,14	22,34	27,75	30,52	18,4	34,0
NA	NA	POPTR_0006s13010_1	-8.53164606398872	5,3	7,3	5,5	10,8	10,4	12,6	34,40	9,13	10,12	24,4	46,10	23,5	18,2	16,18	49,15	40,12	12,8	14,0	43,3	25,1	54,4	96,6	66,16	19,3	32,2
NA	NA	POPTR_0006s13440_1	-9.9567091414286	0,8	0,10	2,8	6,12	4,10	6,12	18,56	5,17	11,11	14,14	31,25	17,11	12,8	19,15	39,25	40,12	15,5	5,9	30,16	19,7	32,26	67,35	50,32	17,5	25,9
NA	NA	POPTR_0006s02280_1	-1.4261801432152	7,1	9,1	10,0	18,0	13,1	17,1	66,6	17,3	16,6	18,10	44,10	28,0	20,0	34,0	54,8	48,2	18,2	14,0	36,10	20,4	55,3	97,3	78,0	21,1	33,1
NA	NA	POPTR_0006s03370_1	-1.09255918744456	7,1	8,2	10,0	14,4	12,2	13,5	43,31	15,7	12,10	15,13	35,21	19,9	8,12	7,27	44,20	39,13	19,1	9,3	30,16	19,7	49,9	63,37	52,30	14,8	28,6
NA	NA	POPTR_0006s25500_1	-6.86555219250619	4,4	5,5	7,3	10,8	6,8	7,11	25,49	4,18	8,14	10,18	21,35	18,10	14,6	20,14	39,25	41,11	16,4	12,2	24,22	21,5	35,23	83,19	64,18	9,13	14,20
NA	NA	POPTR_0006s26420_1	5.10787333226413	7,1	5,5	7,3	13,5	12,2	15,3	63,11	14,8	18,4	17,11	23,33	24,4	13,7	20,14	53,11	33,19	2,18	7,7	23,23	17,9	43,15	75,27	27,55	13,9	3,29
NA	NA	POPTR_0006s05800_1	-1.67596734174734	6,2	5,5	9,1	16,2	11,3	15,3	50,24	11,11	17,5	16,12	28,28	21,7	20,0	30,4	52,12	50,2	19,1	14,0	41,5	19,7	47,11	82,20	64,18	18,4	22,12
NA	NA	POPTR_0008s07380_1	-8.99576564264805	1,7	9,1	5,5	6,12	4,10	4,14	36,38	13,9	10,12	16,12	31,23	24,4	18,2	28,4	46,18	42,10	10,10	12,2	27,19	23,1	44,10	80,22	62,20	18,4	24,10
NA	NA	POPTR_0009s13890_1	-7.14602239674907	0,4	6,4	4,6	6,12	3,11	9,9	23,51	9,13	9,13	19,9	29,27	18,6	10,10	26,0	33,31	37,15	8,12	12,0	19,27	20,6	28,28	72,28	54,28	16,6	31,3
NA	NA	POPTR_0009s02850_1	4.99299793882105	3,5	5,3	9,1	17,1	10,4	11,5	55,19	17,5	14,8	10,18	32,24	17,11	10,10	21,13	38,26	40,12	8,12	8,4	18,28	14,12	41,17	71,31	49,33	14,8	7,27
