## Supplementary Script for "Exploratory analysis of multiple traits co-adaptations in the population history": gwas_LeafDrp.txt

CHROM	POS	SNPID	EFFECT	n1	n3	n5	n6	n7	n8	n10	n11	n12	i15	i16	s17	s18	s19	s20	s21	s22	s23	s24	s25	s26	s27	s28	o29	o30
NA	NA	POPTR_0001s22700_1	-6.75502233742372	3,5	6,4	7,3	11,7	7,7	10,8	30,44	5,17	6,16	17,11	32,24	22,6	13,7	28,6	48,16	31,21	20,0	10,4	36,10	22,4	42,14	63,39	66,16	15,7	25,7
NA	NA	POPTR_0001s23810_1	-4.43951975858339	2,6	5,5	7,3	11,7	6,8	6,12	35,39	12,10	14,8	12,16	17,39	11,17	15,5	25,9	41,23	38,14	11,9	13,1	31,15	20,6	33,25	55,47	67,15	8,14	18,16
NA	NA	POPTR_0001s24760_1	-9.55432347283811	7,1	8,2	7,3	10,8	6,8	15,3	46,28	20,2	13,9	26,2	54,2	26,2	19,1	34,0	64,0	52,0	20,0	14,0	46,0	25,1	55,3	97,5	79,3	20,2	33,1
NA	NA	POPTR_0001s33270_1	-8.4559452475705	8,0	9,1	6,4	10,8	5,9	8,10	37,37	10,12	13,9	26,2	44,12	21,7	16,4	23,11	57,7	48,4	19,1	12,0	43,3	26,0	48,10	88,14	77,5	17,5	27,7
NA	NA	POPTR_0001s36610_1	-7.25420820937819	8,0	9,1	5,5	13,5	7,7	11,7	52,22	16,6	11,11	27,1	51,5	21,7	20,0	30,4	54,10	50,2	18,2	12,2	44,2	21,5	56,2	93,9	79,3	21,1	34,0
NA	NA	POPTR_0001s36900_1	-7.68503166249019	6,2	3,7	4,6	13,5	7,7	9,9	28,46	5,17	10,12	9,19	25,31	15,13	12,8	27,7	34,28	44,8	16,4	12,0	31,15	18,8	40,18	75,27	56,26	19,1	32,2
NA	NA	POPTR_0001s09780_1	4.63026137268308	4,4	5,5	9,1	14,4	7,7	15,3	63,11	18,4	17,3	15,13	33,23	14,14	11,9	22,12	46,18	32,20	13,7	13,1	24,22	13,13	44,14	58,44	44,38	11,11	13,21
NA	NA	POPTR_0001s09950_1	-2.04364074366928	7,1	9,1	8,2	16,2	7,7	11,7	39,35	13,9	13,9	21,7	35,21	21,7	10,10	24,10	50,12	43,9	13,7	13,1	42,4	22,4	48,8	72,30	53,29	10,12	14,20
NA	NA	POPTR_0010s11350_1	-6.83661481798755	2,6	2,8	5,5	9,9	10,4	9,9	32,42	11,11	11,11	15,13	32,24	19,9	14,6	25,9	46,18	41,11	20,0	10,4	31,15	10,16	40,18	62,38	67,15	17,5	26,8
NA	NA	POPTR_0010s15280_1	-6.47063704825395	5,3	4,6	7,3	17,1	9,5	9,9	28,46	8,14	8,14	16,12	44,12	26,2	16,4	27,7	51,13	32,20	11,9	8,6	32,14	17,9	45,13	88,14	61,21	20,2	31,3
NA	NA	POPTR_0010s21720_1	4.37139639738134	8,0	9,1	10,0	17,1	14,0	18,0	67,7	20,2	22,0	26,2	49,7	26,2	19,1	30,4	57,7	39,13	7,13	11,3	37,9	24,2	43,13	84,18	65,15	17,5	32,2
NA	NA	POPTR_0010s22230_1	-12.5318446060675	5,3	4,6	7,3	14,4	6,8	13,5	32,42	7,11	11,11	20,8	47,9	20,8	18,2	26,8	56,8	46,6	18,2	12,2	40,6	24,2	56,2	98,4	75,7	22,0	34,0
NA	NA	POPTR_0010s07970_1	0.222763340258116	3,5	5,5	9,1	14,4	11,3	10,8	59,15	21,1	16,6	19,9	30,26	12,16	14,6	14,20	51,13	34,18	15,5	8,6	28,18	20,6	39,17	75,27	59,23	20,2	30,4
NA	NA	POPTR_0010s08960_1	-5.82624343781782	5,3	7,3	0,10	8,10	9,5	14,4	44,30	12,10	14,8	23,5	39,17	27,1	18,2	34,0	50,14	44,8	20,0	12,2	46,0	22,4	36,22	69,33	72,10	20,2	26,8
NA	NA	POPTR_0011s00360_1	-8.10297871100383	6,2	4,6	5,5	14,4	8,6	11,7	44,30	14,8	15,7	15,13	22,34	21,7	18,2	29,5	52,12	44,8	20,0	14,0	37,9	19,7	49,7	84,18	80,2	14,6	22,12
NA	NA	POPTR_0012s02170_1	-6.68195683745528	7,1	4,6	5,5	10,8	7,7	8,10	26,48	9,13	9,13	10,18	29,27	17,11	7,13	7,27	34,28	36,16	12,8	5,7	25,21	11,15	43,15	73,29	70,12	15,7	33,1
NA	NA	POPTR_0014s09610_1	-2.05143852379516	8,0	10,0	10,0	13,5	10,4	10,8	43,31	9,13	16,6	24,4	40,16	25,3	14,6	26,8	52,12	40,12	18,2	13,1	44,2	23,3	44,12	60,42	71,11	15,7	27,7
NA	NA	POPTR_0015s07790_1	-3.60580760219454	6,2	6,4	7,3	16,2	12,2	12,6	36,36	12,6	16,6	20,8	44,12	20,4	16,2	31,1	40,22	37,15	12,8	11,3	32,14	19,5	45,13	83,19	60,14	19,3	29,5
NA	NA	POPTR_0017s12210_1	-10.756237720649	6,2	7,3	8,2	11,7	11,3	16,2	62,12	11,11	18,4	16,12	38,18	27,1	19,1	32,2	63,1	52,0	20,0	12,0	46,0	25,1	58,0	95,7	78,4	22,0	32,2
NA	NA	POPTR_0018s11370_1	-4.5062186958265	7,1	8,2	6,4	6,12	6,8	9,9	54,20	13,9	15,7	24,4	48,8	21,5	18,0	31,3	43,15	45,5	16,4	14,0	37,9	23,3	46,10	76,24	67,13	19,3	19,15
NA	NA	POPTR_0018s06370_1	-0.719106108455854	8,0	9,1	6,4	8,10	12,2	17,1	65,9	22,0	20,2	26,2	45,11	25,3	13,7	29,5	51,13	39,13	20,0	8,6	44,2	26,0	48,10	84,18	69,13	21,1	34,0
NA	NA	POPTR_0018s09090_1	1.97565330306612	6,2	10,0	9,1	17,1	12,2	18,0	70,4	22,0	22,0	20,8	47,9	25,3	19,1	33,1	56,8	52,0	20,0	13,1	40,6	22,4	53,5	78,22	74,8	18,4	25,9
NA	NA	POPTR_0019s10720_1	-6.80616385365061	5,3	4,6	4,6	6,12	5,9	11,7	40,34	9,13	15,7	10,18	19,37	24,4	14,6	32,2	48,16	33,19	19,1	9,5	24,22	16,10	46,12	66,36	65,17	10,10	19,13
NA	NA	POPTR_0019s03480_1	-5.7308545499762	7,1	7,3	8,2	11,7	7,7	8,10	42,32	12,10	13,9	23,5	51,5	20,8	16,4	33,1	43,21	45,7	11,9	11,1	45,1	23,3	53,5	90,12	67,15	20,2	30,4
NA	NA	POPTR_0019s05440_1	-3.04986880387074	7,1	9,1	6,4	15,3	11,3	11,7	47,23	11,9	11,11	20,6	40,10	24,4	17,3	29,5	49,15	49,3	16,4	11,1	30,16	20,6	47,11	74,22	75,7	15,7	25,3
NA	NA	POPTR_0003s15060_1	-6.82621096998478	2,6	6,4	3,7	7,11	1,13	6,12	43,31	11,11	13,9	13,15	33,23	16,12	16,4	19,15	36,26	39,13	15,5	7,5	32,14	16,10	45,13	62,40	65,17	13,7	25,9
NA	NA	POPTR_0003s18190_1	-5.79223572262958	4,4	2,8	1,9	3,15	2,12	5,13	44,30	12,10	12,10	18,10	38,18	19,9	14,6	24,10	40,24	27,25	12,8	6,8	30,16	17,9	37,21	67,35	64,18	11,11	25,9
NA	NA	POPTR_0003s03960_1	-6.62786543247779	7,1	5,5	1,9	6,12	3,11	4,14	35,39	10,12	12,10	17,11	43,13	17,11	17,3	20,14	46,18	35,17	14,6	8,4	36,10	24,2	45,11	78,24	60,22	14,8	15,19
NA	NA	POPTR_0004s10170_1	7.3223576067044	8,0	4,6	9,1	18,0	12,2	16,2	62,12	17,5	18,4	16,12	38,18	19,9	12,8	16,18	39,25	33,19	11,9	4,8	30,16	15,11	34,24	55,47	40,42	10,12	17,17
NA	NA	POPTR_0005s13780_1	-6.54080087222404	3,3	9,1	9,1	17,1	9,5	9,9	31,39	5,3	11,11	21,7	49,7	26,0	18,0	33,1	49,11	43,9	13,7	12,0	34,12	20,2	52,6	89,9	56,14	20,2	32,2
NA	NA	POPTR_0005s04660_1	0.499491661195497	8,0	10,0	10,0	18,0	13,1	18,0	72,2	21,1	22,0	28,0	47,9	24,4	20,0	32,2	64,0	50,2	20,0	13,1	45,1	26,0	58,0	99,3	63,19	21,1	31,3
NA	NA	POPTR_0006s02150_1	7.8088971106748	6,2	8,2	10,0	16,2	11,3	13,5	59,15	20,2	19,3	21,7	39,17	3,25	3,17	11,23	20,44	42,10	18,2	4,8	11,35	11,15	20,38	46,56	35,47	7,15	23,11
NA	NA	POPTR_0006s26420_1	5.72009798852545	7,1	5,5	7,3	13,5	12,2	15,3	63,11	14,8	18,4	17,11	23,33	24,4	13,7	20,14	53,11	33,19	2,18	7,7	23,23	17,9	43,15	75,27	27,55	13,9	3,29
NA	NA	POPTR_0006s03720_1	-8.70719402403849	3,5	4,6	1,9	3,15	2,12	6,12	29,45	6,16	12,10	9,19	25,31	15,13	13,7	19,15	46,18	49,3	14,6	10,4	40,6	19,7	37,21	49,51	65,17	12,10	17,17
NA	NA	POPTR_0006s11430_1	-10.3490894613391	1,7	2,8	5,5	1,17	1,13	3,15	15,59	8,14	5,17	12,16	26,30	19,9	6,14	24,10	46,18	28,24	11,9	11,3	42,4	18,8	37,21	60,42	41,41	9,13	24,10
NA	NA	POPTR_0006s01610_1	-2.28345130896386	3,5	6,4	1,9	6,12	5,9	13,5	44,30	12,10	12,10	12,16	30,26	23,5	13,7	29,5	46,18	37,15	20,0	8,4	32,14	14,12	38,20	55,47	40,42	17,5	17,17
NA	NA	POPTR_0007s12460_1	-4.46031541795695	6,2	5,5	3,7	16,2	8,6	14,4	49,25	7,15	14,8	20,8	40,16	24,4	19,1	23,9	53,11	43,9	20,0	11,3	46,0	25,1	43,15	91,11	71,11	8,12	14,18
NA	NA	POPTR_0007s13270_1	-2.05563836374452	8,0	10,0	3,5	16,0	8,4	8,6	46,24	22,0	18,4	28,0	50,2	28,0	16,2	26,4	56,6	48,0	14,6	8,4	38,4	26,0	44,8	82,10	70,8	22,0	32,0
NA	NA	POPTR_0008s19400_1	5.20928123218319	8,0	6,4	10,0	17,1	13,1	15,3	62,12	14,8	17,5	20,8	49,7	21,7	14,6	23,11	40,24	42,10	9,11	11,1	39,7	21,5	39,19	69,33	61,21	17,5	20,14
NA	NA	POPTR_0008s07160_1	4.9424521615872	7,1	10,0	10,0	18,0	14,0	17,1	65,9	22,0	20,2	17,11	44,12	19,9	18,2	27,7	50,14	36,16	13,7	13,1	33,13	12,14	44,14	69,33	63,19	19,3	33,1
NA	NA	POPTR_0009s13890_1	-7.22168080729536	0,4	6,4	4,6	6,12	3,11	9,9	23,51	9,13	9,13	19,9	29,27	18,6	10,10	26,0	33,31	37,15	8,12	12,0	19,27	20,6	28,28	72,28	54,28	16,6	31,3
NA	NA	POPTR_0009s02960_1	-5.60068260494574	4,4	1,9	2,8	8,8	8,6	3,13	27,47	7,15	11,11	10,18	27,27	17,11	15,5	28,6	38,24	37,15	12,8	5,7	30,12	13,13	34,24	61,41	51,29	14,8	13,21
NA	NA	POPTR_0009s05480_1	-5.00547305504269	5,3	8,2	6,4	10,8	8,6	6,12	41,33	17,5	16,6	23,5	47,9	27,1	15,5	26,8	55,9	52,0	15,5	12,2	39,7	24,2	53,5	90,12	65,17	21,1	15,17
NA	NA	POPTR_0009s05860_1	0.996153588208654	8,0	8,2	9,1	16,2	14,0	14,4	42,32	12,10	19,3	17,11	38,18	19,9	19,1	26,8	44,20	44,8	17,3	12,2	37,9	22,4	43,15	85,17	67,15	12,10	7,27
