## Supplementary Script for "Exploratory analysis of multiple traits co-adaptations in the population history": gwas_LeafLife.txt

CHROM	POS	SNPID	EFFECT	n1	n3	n5	n6	n7	n8	n10	n11	n12	i15	i16	s17	s18	s19	s20	s21	s22	s23	s24	s25	s26	s27	s28	o29	o30
NA	NA	POPTR_0001s30020_1	-5.53243565951947	5,3	7,3	4,6	6,12	5,9	9,9	26,48	10,12	8,14	17,11	44,12	9,19	14,6	20,14	47,17	36,16	14,6	5,9	40,6	10,16	45,13	75,27	49,33	12,10	32,2
NA	NA	POPTR_0001s32770_1	6.22550038366649	4,4	8,2	8,2	18,0	12,2	13,5	48,24	14,2	15,7	14,14	21,35	6,10	8,6	19,9	29,29	24,28	9,11	7,5	21,25	14,6	20,38	38,54	39,27	10,12	17,17
NA	NA	POPTR_0001s33030_1	-7.57580102216338	5,1	4,6	3,7	5,11	5,9	6,12	25,49	10,12	10,12	19,7	28,28	17,11	11,9	18,14	42,20	39,11	8,12	12,2	33,13	24,2	45,11	83,19	71,9	11,9	16,18
NA	NA	POPTR_0001s09780_1	5.7004427754912	4,4	5,5	9,1	14,4	7,7	15,3	63,11	18,4	17,3	15,13	33,23	14,14	11,9	22,12	46,18	32,20	13,7	13,1	24,22	13,13	44,14	58,44	44,38	11,11	13,21
NA	NA	POPTR_0011s15360_1	-5.28588107226927	4,2	5,5	6,4	12,6	6,8	5,13	27,43	11,3	13,9	15,13	44,12	18,2	16,0	25,3	47,15	36,16	17,3	10,4	31,15	15,5	48,10	63,31	58,16	14,8	18,16
NA	NA	POPTR_0014s12930_1	-0.421241041729429	8,0	10,0	9,1	17,1	14,0	16,2	59,15	21,1	12,10	25,3	50,6	23,5	18,2	29,5	60,4	52,0	19,1	14,0	44,2	22,4	49,9	72,30	76,6	20,2	34,0
NA	NA	POPTR_0015s05340_1	-2.28611851502737	7,1	10,0	10,0	18,0	11,3	13,5	44,30	11,11	12,10	23,5	47,9	21,7	18,2	30,4	46,18	48,4	19,1	14,0	38,8	20,6	52,6	80,22	72,10	13,9	23,11
NA	NA	POPTR_0015s08110_1	-9.24686302005314	1,7	2,8	4,6	6,12	2,12	7,11	30,44	7,15	13,9	23,5	33,23	23,5	16,4	27,7	45,19	38,14	7,13	10,4	40,6	14,12	31,27	81,21	54,28	15,7	26,8
NA	NA	POPTR_0017s12460_1	0.481600954890381	5,1	10,0	10,0	16,0	14,0	18,0	69,3	10,4	22,0	28,0	56,0	11,5	11,5	22,6	55,5	52,0	20,0	14,0	46,0	20,2	58,0	85,5	56,10	19,1	34,0
NA	NA	POPTR_0017s08630_1	-4.21818778237632	7,1	5,5	3,7	5,13	4,10	10,8	36,38	3,19	8,14	19,9	42,14	22,6	16,4	22,12	35,29	28,24	11,9	3,11	27,19	20,6	36,22	63,39	50,32	9,13	20,14
NA	NA	POPTR_0017s09050_1	5.16306123415487	8,0	10,0	10,0	18,0	13,1	16,2	58,16	20,2	17,5	21,7	47,9	18,10	12,8	28,6	44,20	37,15	18,2	12,2	30,16	15,11	44,14	78,24	54,28	17,5	28,6
NA	NA	POPTR_0018s08320_1	-3.99906787337391	5,3	9,1	10,0	14,4	11,3	12,6	56,16	21,1	17,3	26,0	52,2	25,1	18,0	32,0	56,0	40,0	18,2	10,0	46,0	20,2	56,0	96,0	72,2	18,4	25,9
NA	NA	POPTR_0019s05440_1	-3.65292853708111	7,1	9,1	6,4	15,3	11,3	11,7	47,23	11,9	11,11	20,6	40,10	24,4	17,3	29,5	49,15	49,3	16,4	11,1	30,16	20,6	47,11	74,22	75,7	15,7	25,3
NA	NA	POPTR_0002s09140_1	-7.77250954412935	3,5	3,7	1,9	2,14	0,12	5,13	16,54	15,5	5,17	4,24	23,31	21,5	18,2	17,15	33,27	18,30	8,12	6,6	29,17	21,5	31,21	65,29	57,19	13,9	20,14
NA	NA	POPTR_0025s00560_1	-0.961976200484206	8,0	8,2	7,3	13,5	11,3	17,1	62,12	15,7	20,2	22,6	49,7	24,4	18,2	26,8	47,17	33,19	9,11	11,3	34,12	23,3	43,13	87,15	56,26	21,1	28,6
NA	NA	POPTR_0003s09580_1	-5.34082265967927	2,4	3,7	9,1	6,12	8,6	11,7	45,29	6,16	9,11	19,9	30,26	16,10	17,3	26,4	49,15	39,13	19,1	10,2	21,25	18,8	43,13	82,20	56,26	13,9	17,17
NA	NA	POPTR_0003s09590_1	0.879946668180838	4,0	8,2	7,3	11,5	13,1	16,2	60,12	20,0	17,5	26,2	48,6	28,0	18,2	30,2	48,14	37,15	5,15	6,6	25,21	17,7	39,19	78,22	68,12	20,2	22,8
NA	NA	POPTR_0003s18190_1	-5.38905323261065	4,4	2,8	1,9	3,15	2,12	5,13	44,30	12,10	12,10	18,10	38,18	19,9	14,6	24,10	40,24	27,25	12,8	6,8	30,16	17,9	37,21	67,35	64,18	11,11	25,9
NA	NA	POPTR_0003s04820_1	2.68432174137453	2,6	6,4	8,2	12,6	11,3	15,3	50,22	16,6	13,9	17,11	27,27	16,12	5,15	13,21	40,20	38,14	17,3	11,3	41,5	11,15	40,18	47,55	44,36	11,11	23,9
NA	NA	POPTR_0005s17270_1	1.42325236088353	5,3	9,1	10,0	17,1	10,4	17,1	66,8	20,2	19,1	21,7	36,20	27,1	16,4	34,0	59,5	51,1	17,3	14,0	46,0	26,0	44,14	93,9	80,2	17,5	20,14
NA	NA	POPTR_0005s23930_1	-8.22158630565713	5,3	7,3	7,3	9,9	11,3	10,8	45,29	19,3	16,6	20,8	47,9	20,8	13,7	29,5	58,6	46,6	17,3	10,4	40,6	25,1	54,4	92,10	76,6	20,0	34,0
NA	NA	POPTR_0005s06660_1	-1.87853370671266	4,4	6,4	8,2	12,6	10,4	17,1	58,16	12,10	22,0	22,6	37,19	21,7	17,3	19,15	51,13	46,6	16,4	12,2	39,7	23,3	48,10	88,14	72,10	19,3	24,10
NA	NA	POPTR_0005s07390_1	6.7518525742308	6,2	8,2	9,1	14,4	9,5	14,4	61,13	21,1	18,4	17,11	25,31	17,11	7,13	25,9	34,30	4,48	18,2	13,1	39,7	15,11	39,19	56,46	37,45	18,4	34,0
NA	NA	POPTR_0005s07410_1	7.98716288287093	6,2	8,2	7,3	11,7	8,6	12,6	61,13	21,1	18,4	8,20	18,38	16,12	1,19	19,15	16,48	1,51	18,2	14,0	40,6	12,14	22,34	27,75	30,52	18,4	34,0
NA	NA	POPTR_0006s02150_1	7.86957388465262	6,2	8,2	10,0	16,2	11,3	13,5	59,15	20,2	19,3	21,7	39,17	3,25	3,17	11,23	20,44	42,10	18,2	4,8	11,35	11,15	20,38	46,56	35,47	7,15	23,11
NA	NA	POPTR_0006s25500_1	-6.60236882509446	4,4	5,5	7,3	10,8	6,8	7,11	25,49	4,18	8,14	10,18	21,35	18,10	14,6	20,14	39,25	41,11	16,4	12,2	24,22	21,5	35,23	83,19	64,18	9,13	14,20
NA	NA	POPTR_0007s10490_1	3.80384440269662	6,2	7,3	5,5	18,0	9,5	11,7	51,23	13,9	14,8	16,12	28,28	11,17	11,9	16,18	33,31	28,24	10,10	5,9	33,13	15,11	41,15	65,37	49,33	15,7	16,18
NA	NA	POPTR_0008s04140_1	6.48607501989124	8,0	9,1	10,0	18,0	12,2	13,5	57,17	16,4	20,2	25,3	36,20	25,3	12,6	21,11	27,37	22,30	10,10	6,6	20,26	13,11	30,28	56,46	45,29	14,8	12,22
NA	NA	POPTR_0008s07380_1	-9.11451885794882	1,7	9,1	5,5	6,12	4,10	4,14	36,38	13,9	10,12	16,12	31,23	24,4	18,2	28,4	46,18	42,10	10,10	12,2	27,19	23,1	44,10	80,22	62,20	18,4	24,10
NA	NA	POPTR_0009s13890_1	-7.45957788090998	0,4	6,4	4,6	6,12	3,11	9,9	23,51	9,13	9,13	19,9	29,27	18,6	10,10	26,0	33,31	37,15	8,12	12,0	19,27	20,6	28,28	72,28	54,28	16,6	31,3
NA	NA	POPTR_0009s05860_1	-0.49811694495119	8,0	8,2	9,1	16,2	14,0	14,4	42,32	12,10	19,3	17,11	38,18	19,9	19,1	26,8	44,20	44,8	17,3	12,2	37,9	22,4	43,15	85,17	67,15	12,10	7,27
NA	NA	POPTR_0009s07920_1	-2.30224470907428	5,3	6,4	3,7	9,9	6,8	14,4	62,12	18,4	21,1	26,2	52,4	20,8	17,3	26,8	60,4	43,9	19,1	14,0	46,0	24,2	44,14	88,14	72,10	22,0	34,0
