## Supplementary Script for "Exploratory analysis of multiple traits co-adaptations in the population history": gwas_LMAspr.txt

CHROM	POS	SNPID	EFFECT	n1	n3	n5	n6	n7	n8	n10	n11	n12	i15	i16	s17	s18	s19	s20	s21	s22	s23	s24	s25	s26	s27	s28	o29	o30
NA	NA	POPTR_0001s03470_1	0.102691833255062	6,2	8,2	8,2	12,6	11,3	11,7	48,26	12,10	10,12	18,10	45,11	20,8	19,1	28,6	53,11	48,4	17,3	13,1	46,0	19,7	44,14	70,32	62,20	16,6	12,22
NA	NA	POPTR_0011s11960_1	-4.7093875764448	7,1	8,2	9,1	18,0	13,1	16,2	57,17	19,3	19,3	28,0	43,13	24,4	16,4	25,9	48,16	38,14	7,13	8,6	29,17	21,5	43,15	81,21	42,40	21,1	26,8
NA	NA	POPTR_0014s06730_1	1.47484810445702	6,2	5,5	5,5	11,7	14,0	18,0	72,2	18,4	21,1	25,3	48,8	24,4	17,3	33,1	64,0	51,1	20,0	12,2	46,0	25,1	52,6	93,9	78,4	17,3	30,4
NA	NA	POPTR_0014s08530_1	0.534868221762337	5,3	7,3	9,1	16,2	7,7	9,9	52,22	17,5	18,4	16,12	41,15	21,7	13,7	25,9	41,23	33,19	18,2	10,4	22,22	17,9	48,10	60,42	61,21	17,5	34,0
NA	NA	POPTR_0014s08550_1	2.97407871908424	6,2	3,7	8,2	16,2	11,3	12,6	41,33	11,11	17,5	8,20	29,27	10,18	10,10	13,21	42,22	27,23	16,4	7,7	40,4	17,9	40,18	81,21	55,27	12,10	24,10
NA	NA	POPTR_0014s09830_1	7.35123988142798	8,0	10,0	10,0	15,3	12,2	13,5	41,33	19,3	22,0	20,8	30,26	24,4	10,10	32,2	49,15	32,20	20,0	9,3	46,0	16,10	34,24	51,51	75,7	12,10	30,4
NA	NA	POPTR_0014s11210_1	-4.86134582925763	8,0	3,7	5,5	7,11	7,7	8,10	37,37	10,12	11,11	14,14	35,21	18,10	15,5	28,6	36,26	31,21	11,9	5,7	4,42	13,13	27,29	59,43	36,46	13,9	14,20
NA	NA	POPTR_0015s06310_1	0.550639959786046	8,0	9,1	10,0	18,0	14,0	17,1	73,1	22,0	22,0	27,1	52,4	28,0	19,1	28,6	64,0	47,5	20,0	13,1	46,0	26,0	53,5	73,29	81,1	20,2	34,0
NA	NA	POPTR_0017s13090_1	-2.35052549759067	6,2	7,3	9,1	15,1	12,2	15,3	53,21	16,4	13,9	20,8	44,12	27,1	18,2	28,6	46,16	47,3	17,3	8,6	44,2	25,1	49,7	80,20	57,23	15,7	14,12
NA	NA	POPTR_0017s01160_1	-4.33033674810126	7,1	5,5	7,3	9,9	10,4	15,3	55,19	18,4	12,10	17,11	36,20	18,10	17,3	25,9	37,27	30,22	16,4	6,8	5,41	12,14	36,22	56,46	26,56	16,6	26,8
NA	NA	POPTR_0002s23190_1	-2.53665529875409	6,0	10,0	10,0	17,1	12,2	12,2	64,6	18,4	17,3	24,4	38,16	10,6	16,0	21,9	47,13	41,11	12,6	11,3	41,5	18,4	50,8	60,28	55,9	18,2	19,9
NA	NA	POPTR_0003s10610_1	4.53585971939546	4,4	8,2	1,9	4,14	4,10	5,13	22,52	10,12	8,14	16,12	41,15	13,15	7,13	13,21	39,25	41,11	8,12	7,5	32,14	17,9	35,23	62,40	63,19	11,9	18,16
NA	NA	POPTR_0003s13910_1	3.62046880483071	1,7	2,8	2,8	4,14	2,12	9,9	30,44	8,12	14,8	14,14	30,26	17,11	7,13	21,13	39,25	43,9	17,3	9,3	32,14	19,7	31,27	67,35	57,23	14,8	31,3
NA	NA	POPTR_0003s13920_1	4.32836395914986	7,1	4,6	8,2	13,5	9,5	16,2	47,27	15,7	17,5	19,9	50,6	23,5	16,4	30,4	61,3	49,3	20,0	13,1	38,8	26,0	54,4	90,12	81,1	22,0	33,1
NA	NA	POPTR_0004s15700_1	-4.72731246363044	7,1	9,1	10,0	18,0	12,2	16,2	69,5	20,2	21,1	22,6	44,12	22,6	18,2	22,12	49,15	39,13	9,11	9,5	32,14	23,3	41,15	77,25	52,30	20,2	30,4
NA	NA	POPTR_0005s15370_1	-3.81984018894778	3,5	5,5	8,2	11,7	5,9	12,6	48,26	14,8	11,11	17,11	38,18	13,15	9,11	17,17	36,28	28,24	6,14	5,9	8,38	16,10	32,24	48,54	30,52	15,7	18,16
NA	NA	POPTR_0008s03810_1	0.752999713232458	7,1	7,3	10,0	18,0	13,1	17,1	69,5	22,0	22,0	21,7	43,13	20,8	14,6	27,7	46,16	33,19	18,2	11,1	41,5	17,9	43,15	81,21	64,18	19,3	28,6
NA	NA	POPTR_0008s11530_1	3.77115071758266	3,5	4,6	2,8	7,11	8,6	13,5	28,46	10,12	15,7	12,16	30,26	20,8	14,6	19,15	50,14	24,28	18,2	4,10	33,13	12,14	37,21	69,33	52,30	14,8	24,10
NA	NA	POPTR_0009s08750_1	3.64526779994701	5,3	9,1	10,0	16,2	8,6	12,6	56,18	17,5	21,1	21,7	49,7	27,1	17,3	31,3	62,2	49,3	16,4	14,0	44,2	20,6	51,5	88,14	81,1	21,1	26,8
