## Supplementary Script for "Exploratory analysis of multiple traits co-adaptations in the population history": gwas_Yel25.txt

CHROM	POS	SNPID	EFFECT	n1	n3	n5	n6	n7	n8	n10	n11	n12	i15	i16	s17	s18	s19	s20	s21	s22	s23	s24	s25	s26	s27	s28	o29	o30
NA	NA	POPTR_0001s22630_1	2.53477499119451	8,0	8,2	9,1	16,2	11,3	15,3	71,3	19,3	21,1	23,5	54,2	23,5	13,7	30,4	47,15	36,16	9,11	6,8	34,12	22,4	49,9	74,28	59,23	21,1	34,0
NA	NA	POPTR_0001s33270_1	-8.33805595364706	8,0	9,1	6,4	10,8	5,9	8,10	37,37	10,12	13,9	26,2	44,12	21,7	16,4	23,11	57,7	48,4	19,1	12,0	43,3	26,0	48,10	88,14	77,5	17,5	27,7
NA	NA	POPTR_0001s36610_1	-4.60547786594411	8,0	9,1	5,5	13,5	7,7	11,7	52,22	16,6	11,11	27,1	51,5	21,7	20,0	30,4	54,10	50,2	18,2	12,2	44,2	21,5	56,2	93,9	79,3	21,1	34,0
NA	NA	POPTR_0001s04590_1	-4.26062893340669	5,3	3,7	6,4	4,14	4,10	13,5	41,33	13,9	16,6	18,10	24,32	16,10	14,4	28,6	47,17	46,6	19,1	9,3	37,9	14,12	39,17	70,32	52,28	14,8	20,14
NA	NA	POPTR_0001s08710_1	1.68280555019831	8,0	9,1	10,0	18,0	14,0	18,0	71,3	22,0	21,1	26,2	51,5	27,1	19,1	34,0	58,6	50,2	16,4	14,0	46,0	26,0	57,1	95,7	75,7	20,2	16,16
NA	NA	POPTR_0001s09780_1	4.48591032030296	4,4	5,5	9,1	14,4	7,7	15,3	63,11	18,4	17,3	15,13	33,23	14,14	11,9	22,12	46,18	32,20	13,7	13,1	24,22	13,13	44,14	58,44	44,38	11,11	13,21
NA	NA	POPTR_0010s19360_1	-3.24049013803945	6,2	9,1	5,5	10,8	9,5	13,5	69,5	22,0	20,0	22,6	41,15	26,0	14,2	29,3	55,9	47,5	20,0	8,0	45,1	23,3	52,6	88,8	74,6	14,6	16,16
NA	NA	POPTR_0010s19570_1	7.68474050536662	8,0	8,2	10,0	17,1	14,0	16,2	66,8	19,3	14,8	16,12	44,12	16,12	12,8	23,11	46,18	32,20	10,10	12,2	33,13	15,11	37,21	75,27	52,28	19,3	19,15
NA	NA	POPTR_0010s01650_1	4.28998750064044	4,4	6,4	5,5	12,6	8,6	10,8	49,17	12,2	19,3	20,8	28,26	7,19	5,13	23,11	36,28	32,16	8,12	4,8	7,37	9,17	28,28	43,51	22,58	7,13	17,11
NA	NA	POPTR_0010s08960_1	-6.36993217323866	5,3	7,3	0,10	8,10	9,5	14,4	44,30	12,10	14,8	23,5	39,17	27,1	18,2	34,0	50,14	44,8	20,0	12,2	46,0	22,4	36,22	69,33	72,10	20,2	26,8
NA	NA	POPTR_0011s15360_1	-5.64055026607976	4,2	5,5	6,4	12,6	6,8	5,13	27,43	11,3	13,9	15,13	44,12	18,2	16,0	25,3	47,15	36,16	17,3	10,4	31,15	15,5	48,10	63,31	58,16	14,8	18,16
NA	NA	POPTR_0014s10900_1	-2.41852442417524	2,6	4,6	4,6	11,7	8,6	6,12	30,44	9,13	9,13	9,19	17,39	15,13	7,13	17,17	33,31	32,20	4,16	5,9	36,10	19,7	31,27	75,27	41,41	18,4	22,12
NA	NA	POPTR_0015s11180_1	-7.25486953976604	5,3	4,6	3,7	9,9	9,5	11,7	46,26	13,9	12,10	21,5	43,13	27,1	18,2	20,14	52,12	47,5	13,7	12,2	32,14	22,4	49,9	88,14	64,18	16,6	25,9
NA	NA	POPTR_0015s08220_1	-7.21148154338975	5,3	8,2	3,7	8,10	7,7	15,3	49,25	18,4	17,5	23,5	47,9	23,5	18,2	31,3	51,13	41,11	20,0	12,2	45,1	23,3	50,8	96,6	70,10	18,4	31,3
NA	NA	POPTR_0016s07560_1	6.60281227984734	6,2	9,1	10,0	18,0	14,0	16,2	73,1	22,0	20,2	19,9	47,9	19,9	17,3	27,3	43,21	27,23	12,8	8,6	38,8	18,8	44,14	62,38	55,21	18,4	34,0
NA	NA	POPTR_0017s11030_1	-2.98247031200218	4,4	7,3	2,8	4,14	5,9	15,3	65,9	21,1	22,0	25,3	47,9	22,6	17,3	23,11	56,8	46,6	17,3	9,5	40,6	24,2	46,12	71,31	57,25	17,5	20,14
NA	NA	POPTR_0017s12460_1	1.53850537218825	5,1	10,0	10,0	16,0	14,0	18,0	69,3	10,4	22,0	28,0	56,0	11,5	11,5	22,6	55,5	52,0	20,0	14,0	46,0	20,2	58,0	85,5	56,10	19,1	34,0
NA	NA	POPTR_0017s02820_1	-4.89094452499268	4,4	3,7	0,10	11,7	6,8	5,13	31,43	8,14	10,12	22,6	42,14	18,10	17,3	14,20	32,32	33,19	11,9	10,4	14,32	11,15	37,21	63,39	51,31	17,5	12,22
NA	NA	POPTR_0018s06650_1	3.41011707549759	6,2	10,0	10,0	17,1	14,0	18,0	66,6	12,6	21,1	28,0	48,6	11,13	11,9	21,11	53,7	37,13	20,0	7,3	40,4	20,6	48,4	73,19	55,19	19,3	32,0
NA	NA	POPTR_0018s08320_1	-4.47566494911742	5,3	9,1	10,0	14,4	11,3	12,6	56,16	21,1	17,3	26,0	52,2	25,1	18,0	32,0	56,0	40,0	18,2	10,0	46,0	20,2	56,0	96,0	72,2	18,4	25,9
NA	NA	POPTR_0019s05440_1	-4.96525292767443	7,1	9,1	6,4	15,3	11,3	11,7	47,23	11,9	11,11	20,6	40,10	24,4	17,3	29,5	49,15	49,3	16,4	11,1	30,16	20,6	47,11	74,22	75,7	15,7	25,3
NA	NA	POPTR_0002s02190_1	6.95022171547341	3,5	10,0	9,1	17,1	13,1	15,3	65,9	20,2	17,5	11,17	33,23	12,16	11,9	16,18	32,32	28,24	10,10	12,2	23,23	14,12	28,30	50,52	47,35	15,7	13,21
NA	NA	POPTR_0002s00410_1	-8.42447704919454	2,4	4,6	4,6	8,10	8,6	14,4	68,6	19,3	20,2	17,11	32,24	28,0	19,1	33,1	62,2	48,4	20,0	14,0	45,1	26,0	55,3	92,8	81,1	21,1	27,7
NA	NA	POPTR_0003s18190_1	-5.11020456252792	4,4	2,8	1,9	3,15	2,12	5,13	44,30	12,10	12,10	18,10	38,18	19,9	14,6	24,10	40,24	27,25	12,8	6,8	30,16	17,9	37,21	67,35	64,18	11,11	25,9
NA	NA	POPTR_0005s07140_1	-5.99283720343825	5,3	8,2	9,1	9,9	10,4	14,4	51,23	18,4	18,4	24,4	52,4	27,1	16,4	34,0	57,7	46,6	14,6	7,5	35,11	17,9	50,8	99,3	72,10	20,2	33,1
NA	NA	POPTR_0005s07410_1	8.33808099534858	6,2	8,2	7,3	11,7	8,6	12,6	61,13	21,1	18,4	8,20	18,38	16,12	1,19	19,15	16,48	1,51	18,2	14,0	40,6	12,14	22,34	27,75	30,52	18,4	34,0
NA	NA	POPTR_0006s02150_1	7.84196750080689	6,2	8,2	10,0	16,2	11,3	13,5	59,15	20,2	19,3	21,7	39,17	3,25	3,17	11,23	20,44	42,10	18,2	4,8	11,35	11,15	20,38	46,56	35,47	7,15	23,11
NA	NA	POPTR_0006s24030_1	-5.11107192877447	5,3	5,5	3,7	8,10	2,12	7,11	49,25	15,7	12,10	20,8	43,13	19,9	16,4	26,8	51,13	35,17	7,13	7,5	35,11	19,7	45,13	84,18	57,25	14,8	28,6
NA	NA	POPTR_0006s06590_1	2.39342284627372	8,0	9,1	10,0	18,0	14,0	15,1	55,19	20,2	18,4	21,7	47,7	25,3	12,8	24,10	57,7	40,12	20,0	14,0	29,17	24,2	54,4	89,11	68,14	20,2	29,5
NA	NA	POPTR_0606s00210_1	-6.58353394730163	2,6	3,7	3,7	1,17	9,5	7,11	22,52	7,15	1,19	11,17	33,23	21,7	16,4	17,17	39,25	32,20	15,5	10,4	33,13	16,10	32,26	58,44	57,25	11,9	4,30
NA	NA	POPTR_0007s03170_1	-3.48884655545447	6,2	5,5	5,5	1,17	7,7	14,4	60,14	20,2	15,7	25,3	47,9	22,6	14,6	23,11	35,29	41,11	15,5	8,4	32,14	22,4	44,14	68,34	63,17	20,2	28,6
NA	NA	POPTR_0008s01030_1	4.85779960580912	5,3	6,4	8,2	13,5	8,6	15,3	53,21	16,6	15,7	21,7	46,10	19,9	11,9	22,12	33,31	36,16	4,16	3,11	19,27	14,12	32,26	52,50	41,41	8,14	18,16
NA	NA	POPTR_0009s13890_1	-6.60807173414583	0,4	6,4	4,6	6,12	3,11	9,9	23,51	9,13	9,13	19,9	29,27	18,6	10,10	26,0	33,31	37,15	8,12	12,0	19,27	20,6	28,28	72,28	54,28	16,6	31,3
