## Supplementary Script for "Exploratory analysis of multiple traits co-adaptations in the population history": gwas_Yel50.txt

CHROM	POS	SNPID	EFFECT	n1	n3	n5	n6	n7	n8	n10	n11	n12	i15	i16	s17	s18	s19	s20	s21	s22	s23	s24	s25	s26	s27	s28	o29	o30
NA	NA	POPTR_0001s30020_1	-4.60443572859925	5,3	7,3	4,6	6,12	5,9	9,9	26,48	10,12	8,14	17,11	44,12	9,19	14,6	20,14	47,17	36,16	14,6	5,9	40,6	10,16	45,13	75,27	49,33	12,10	32,2
NA	NA	POPTR_0001s32770_1	6.10536303597089	4,4	8,2	8,2	18,0	12,2	13,5	48,24	14,2	15,7	14,14	21,35	6,10	8,6	19,9	29,29	24,28	9,11	7,5	21,25	14,6	20,38	38,54	39,27	10,12	17,17
NA	NA	POPTR_0001s32800_1	-10.381865719223	5,3	3,7	4,6	1,17	4,10	11,7	49,25	16,6	13,9	18,10	42,14	21,7	18,2	28,6	59,5	44,8	11,9	9,5	42,4	24,2	51,7	85,17	75,7	21,1	33,1
NA	NA	POPTR_0001s33270_1	-8.96795910905775	8,0	9,1	6,4	10,8	5,9	8,10	37,37	10,12	13,9	26,2	44,12	21,7	16,4	23,11	57,7	48,4	19,1	12,0	43,3	26,0	48,10	88,14	77,5	17,5	27,7
NA	NA	POPTR_0001s08710_1	2.09004300107144	8,0	9,1	10,0	18,0	14,0	18,0	71,3	22,0	21,1	26,2	51,5	27,1	19,1	34,0	58,6	50,2	16,4	14,0	46,0	26,0	57,1	95,7	75,7	20,2	16,16
NA	NA	POPTR_0001s09780_1	5.13618159282017	4,4	5,5	9,1	14,4	7,7	15,3	63,11	18,4	17,3	15,13	33,23	14,14	11,9	22,12	46,18	32,20	13,7	13,1	24,22	13,13	44,14	58,44	44,38	11,11	13,21
NA	NA	POPTR_0001s10560_1	-0.444959643596086	8,0	10,0	10,0	17,1	11,3	15,3	62,12	19,3	19,3	23,5	51,5	20,8	15,5	32,2	54,10	47,5	8,12	7,7	42,4	25,1	50,8	94,8	71,11	17,5	34,0
NA	NA	POPTR_0010s15280_1	-5.57567318040405	5,3	4,6	7,3	17,1	9,5	9,9	28,46	8,14	8,14	16,12	44,12	26,2	16,4	27,7	51,13	32,20	11,9	8,6	32,14	17,9	45,13	88,14	61,21	20,2	31,3
NA	NA	POPTR_0010s19570_1	7.36417343799316	8,0	8,2	10,0	17,1	14,0	16,2	66,8	19,3	14,8	16,12	44,12	16,12	12,8	23,11	46,18	32,20	10,10	12,2	33,13	15,11	37,21	75,27	52,28	19,3	19,15
NA	NA	POPTR_0011s15360_1	-5.55891479613924	4,2	5,5	6,4	12,6	6,8	5,13	27,43	11,3	13,9	15,13	44,12	18,2	16,0	25,3	47,15	36,16	17,3	10,4	31,15	15,5	48,10	63,31	58,16	14,8	18,16
NA	NA	POPTR_0012s02170_1	-5.82746876847657	7,1	4,6	5,5	10,8	7,7	8,10	26,48	9,13	9,13	10,18	29,27	17,11	7,13	7,27	34,28	36,16	12,8	5,7	25,21	11,15	43,15	73,29	70,12	15,7	33,1
NA	NA	POPTR_0015s11180_1	-7.40837019984555	5,3	4,6	3,7	9,9	9,5	11,7	46,26	13,9	12,10	21,5	43,13	27,1	18,2	20,14	52,12	47,5	13,7	12,2	32,14	22,4	49,9	88,14	64,18	16,6	25,9
NA	NA	POPTR_0015s08110_1	-9.04741520458509	1,7	2,8	4,6	6,12	2,12	7,11	30,44	7,15	13,9	23,5	33,23	23,5	16,4	27,7	45,19	38,14	7,13	10,4	40,6	14,12	31,27	81,21	54,28	15,7	26,8
NA	NA	POPTR_0015s08220_1	-7.50093258094312	5,3	8,2	3,7	8,10	7,7	15,3	49,25	18,4	17,5	23,5	47,9	23,5	18,2	31,3	51,13	41,11	20,0	12,2	45,1	23,3	50,8	96,6	70,10	18,4	31,3
NA	NA	POPTR_0017s11030_1	-3.12726125376515	4,4	7,3	2,8	4,14	5,9	15,3	65,9	21,1	22,0	25,3	47,9	22,6	17,3	23,11	56,8	46,6	17,3	9,5	40,6	24,2	46,12	71,31	57,25	17,5	20,14
NA	NA	POPTR_0017s12460_1	0.97551053091376	5,1	10,0	10,0	16,0	14,0	18,0	69,3	10,4	22,0	28,0	56,0	11,5	11,5	22,6	55,5	52,0	20,0	14,0	46,0	20,2	58,0	85,5	56,10	19,1	34,0
NA	NA	POPTR_0017s12470_1	1.17222565626854	3,5	4,6	8,2	7,7	9,5	9,9	49,25	15,7	12,10	8,14	28,26	13,15	13,7	30,4	24,40	47,5	19,1	10,4	28,18	14,12	36,22	57,45	61,21	9,11	19,15
NA	NA	POPTR_0017s02060_1	-6.49232073418574	3,1	8,2	10,0	15,3	11,3	16,2	61,9	6,12	19,3	24,4	44,8	16,2	18,0	28,0	58,2	50,2	19,1	13,1	46,0	20,0	52,4	84,6	56,4	18,2	31,3
NA	NA	POPTR_0017s02820_1	-4.38054830521124	4,4	3,7	0,10	11,7	6,8	5,13	31,43	8,14	10,12	22,6	42,14	18,10	17,3	14,20	32,32	33,19	11,9	10,4	14,32	11,15	37,21	63,39	51,31	17,5	12,22
NA	NA	POPTR_0017s08630_1	-3.93818338893175	7,1	5,5	3,7	5,13	4,10	10,8	36,38	3,19	8,14	19,9	42,14	22,6	16,4	22,12	35,29	28,24	11,9	3,11	27,19	20,6	36,22	63,39	50,32	9,13	20,14
NA	NA	POPTR_0017s09050_1	5.28579815932011	8,0	10,0	10,0	18,0	13,1	16,2	58,16	20,2	17,5	21,7	47,9	18,10	12,8	28,6	44,20	37,15	18,2	12,2	30,16	15,11	44,14	78,24	54,28	17,5	28,6
NA	NA	POPTR_0018s06650_1	2.84305858916481	6,2	10,0	10,0	17,1	14,0	18,0	66,6	12,6	21,1	28,0	48,6	11,13	11,9	21,11	53,7	37,13	20,0	7,3	40,4	20,6	48,4	73,19	55,19	19,3	32,0
NA	NA	POPTR_0018s08320_1	-4.31662023610411	5,3	9,1	10,0	14,4	11,3	12,6	56,16	21,1	17,3	26,0	52,2	25,1	18,0	32,0	56,0	40,0	18,2	10,0	46,0	20,2	56,0	96,0	72,2	18,4	25,9
NA	NA	POPTR_0019s05440_1	-4.46366934398331	7,1	9,1	6,4	15,3	11,3	11,7	47,23	11,9	11,11	20,6	40,10	24,4	17,3	29,5	49,15	49,3	16,4	11,1	30,16	20,6	47,11	74,22	75,7	15,7	25,3
NA	NA	POPTR_0019s07830_1	5.15856312523405	8,0	9,1	9,1	18,0	14,0	15,3	52,22	16,6	12,10	19,9	40,16	8,18	17,3	24,10	45,19	29,23	11,9	11,1	26,20	18,8	39,19	78,24	47,35	13,9	26,8
NA	NA	POPTR_0002s02190_1	7.41895956394687	3,5	10,0	9,1	17,1	13,1	15,3	65,9	20,2	17,5	11,17	33,23	12,16	11,9	16,18	32,32	28,24	10,10	12,2	23,23	14,12	28,30	50,52	47,35	15,7	13,21
NA	NA	POPTR_0003s15040_1	-4.93202913228157	3,5	6,4	4,6	7,11	3,11	4,14	38,36	12,10	9,13	9,19	34,22	17,11	15,5	12,22	31,33	29,23	5,15	5,7	21,25	16,10	42,16	65,37	53,29	12,10	31,3
NA	NA	POPTR_0003s15060_1	-6.32164728656996	2,6	6,4	3,7	7,11	1,13	6,12	43,31	11,11	13,9	13,15	33,23	16,12	16,4	19,15	36,26	39,13	15,5	7,5	32,14	16,10	45,13	62,40	65,17	13,7	25,9
NA	NA	POPTR_0003s18190_1	-5.6479781766638	4,4	2,8	1,9	3,15	2,12	5,13	44,30	12,10	12,10	18,10	38,18	19,9	14,6	24,10	40,24	27,25	12,8	6,8	30,16	17,9	37,21	67,35	64,18	11,11	25,9
NA	NA	POPTR_0004s20120_1	3.31206990810226	8,0	10,0	8,2	16,2	12,2	13,5	66,8	20,2	18,4	19,9	45,11	24,4	16,4	29,5	39,25	37,15	18,2	8,4	21,25	20,6	48,10	89,13	62,20	15,7	32,2
NA	NA	POPTR_0004s06330_1	-6.34291911824613	6,2	7,3	4,6	11,7	5,9	16,2	56,18	19,3	14,8	21,7	41,15	27,1	17,3	33,1	55,9	49,3	20,0	12,2	42,4	26,0	45,13	85,17	62,20	22,0	34,0
NA	NA	POPTR_0005s23930_1	-7.86007174478155	5,3	7,3	7,3	9,9	11,3	10,8	45,29	19,3	16,6	20,8	47,9	20,8	13,7	29,5	58,6	46,6	17,3	10,4	40,6	25,1	54,4	92,10	76,6	20,0	34,0
NA	NA	POPTR_0005s07410_1	7.62590342202675	6,2	8,2	7,3	11,7	8,6	12,6	61,13	21,1	18,4	8,20	18,38	16,12	1,19	19,15	16,48	1,51	18,2	14,0	40,6	12,14	22,34	27,75	30,52	18,4	34,0
NA	NA	POPTR_0006s02150_1	8.16965899972793	6,2	8,2	10,0	16,2	11,3	13,5	59,15	20,2	19,3	21,7	39,17	3,25	3,17	11,23	20,44	42,10	18,2	4,8	11,35	11,15	20,38	46,56	35,47	7,15	23,11
NA	NA	POPTR_0006s26420_1	4.00683482061705	7,1	5,5	7,3	13,5	12,2	15,3	63,11	14,8	18,4	17,11	23,33	24,4	13,7	20,14	53,11	33,19	2,18	7,7	23,23	17,9	43,15	75,27	27,55	13,9	3,29
NA	NA	POPTR_0006s27910_1	-3.97598834885489	1,7	6,4	9,1	16,2	9,5	13,5	49,23	12,10	13,9	19,9	45,11	20,8	12,8	27,7	51,13	41,11	17,1	11,3	42,4	20,6	48,10	87,15	63,19	17,5	33,1
NA	NA	POPTR_0006s04630_1	-6.03142622232587	4,4	5,5	5,5	8,10	6,8	10,8	54,20	11,11	17,5	22,6	48,8	17,11	13,7	25,7	49,15	42,10	19,1	12,2	36,10	25,1	49,9	82,20	61,21	15,7	23,11
NA	NA	POPTR_0006s06590_1	1.85441524846814	8,0	9,1	10,0	18,0	14,0	15,1	55,19	20,2	18,4	21,7	47,7	25,3	12,8	24,10	57,7	40,12	20,0	14,0	29,17	24,2	54,4	89,11	68,14	20,2	29,5
NA	NA	POPTR_0008s15290_1	-5.39380930024833	4,4	5,5	2,8	7,11	5,9	12,6	45,29	16,6	17,5	18,10	39,17	23,5	15,5	26,8	60,4	41,11	7,13	11,1	36,10	16,10	41,17	70,32	76,6	17,5	33,1
NA	NA	POPTR_0008s20230_1	-5.50407184608307	2,6	5,5	5,5	7,11	7,7	12,6	60,14	20,2	19,3	28,0	49,7	24,4	15,5	31,3	60,4	42,10	9,11	13,1	43,3	22,4	52,6	88,14	57,25	21,1	33,1
NA	NA	POPTR_0008s20240_1	-4.74470105785701	2,6	6,4	2,8	8,10	4,10	12,6	67,7	20,2	21,1	25,3	49,7	21,7	16,4	30,4	58,6	36,16	15,5	13,1	45,1	24,2	49,9	84,18	58,24	19,3	31,3
NA	NA	POPTR_0008s06430_1	6.62151460309411	7,1	8,2	10,0	16,2	12,2	12,6	58,16	17,5	11,11	15,13	48,8	8,20	12,8	14,20	37,27	36,16	12,8	8,4	31,15	16,10	39,19	49,53	46,36	11,11	21,13
NA	NA	POPTR_0008s01030_1	5.04903064111254	5,3	6,4	8,2	13,5	8,6	15,3	53,21	16,6	15,7	21,7	46,10	19,9	11,9	22,12	33,31	36,16	4,16	3,11	19,27	14,12	32,26	52,50	41,41	8,14	18,16
NA	NA	POPTR_0008s08080_1	-3.45668093820036	3,5	4,6	1,9	8,10	5,9	8,10	42,32	13,9	13,9	17,11	34,22	14,14	10,10	16,18	39,25	38,14	6,14	6,6	37,9	19,7	39,19	67,35	41,41	9,13	4,30
NA	NA	POPTR_0009s13890_1	-6.89691112607886	0,4	6,4	4,6	6,12	3,11	9,9	23,51	9,13	9,13	19,9	29,27	18,6	10,10	26,0	33,31	37,15	8,12	12,0	19,27	20,6	28,28	72,28	54,28	16,6	31,3
NA	NA	POPTR_0009s03870_1	4.67314490667755	5,3	6,4	9,1	17,1	12,2	9,9	46,26	14,8	9,13	10,16	28,26	10,18	5,15	12,22	38,26	31,21	18,2	12,2	31,15	12,14	40,18	42,60	51,31	6,14	10,24
NA	NA	POPTR_0009s07920_1	-1.83788089598788	5,3	6,4	3,7	9,9	6,8	14,4	62,12	18,4	21,1	26,2	52,4	20,8	17,3	26,8	60,4	43,9	19,1	14,0	46,0	24,2	44,14	88,14	72,10	22,0	34,0
