## Supplementary Script for "Exploratory analysis of multiple traits co-adaptations in the population history": gwas_Yel75.txt

CHROM	POS	SNPID	EFFECT	n1	n3	n5	n6	n7	n8	n10	n11	n12	i15	i16	s17	s18	s19	s20	s21	s22	s23	s24	s25	s26	s27	s28	o29	o30
NA	NA	POPTR_0001s30020_1	-4.87862151435484	5,3	7,3	4,6	6,12	5,9	9,9	26,48	10,12	8,14	17,11	44,12	9,19	14,6	20,14	47,17	36,16	14,6	5,9	40,6	10,16	45,13	75,27	49,33	12,10	32,2
NA	NA	POPTR_0001s32770_1	6.38588561790771	4,4	8,2	8,2	18,0	12,2	13,5	48,24	14,2	15,7	14,14	21,35	6,10	8,6	19,9	29,29	24,28	9,11	7,5	21,25	14,6	20,38	38,54	39,27	10,12	17,17
NA	NA	POPTR_0001s32800_1	-11.3702610463086	5,3	3,7	4,6	1,17	4,10	11,7	49,25	16,6	13,9	18,10	42,14	21,7	18,2	28,6	59,5	44,8	11,9	9,5	42,4	24,2	51,7	85,17	75,7	21,1	33,1
NA	NA	POPTR_0001s32970_1	7.64168985592368	8,0	9,1	10,0	18,0	14,0	18,0	64,10	20,2	18,4	22,6	44,12	17,11	15,5	27,7	48,16	42,10	14,6	7,5	19,27	12,14	38,20	55,47	38,44	16,6	23,11
NA	NA	POPTR_0001s33030_1	-8.49258794767479	5,1	4,6	3,7	5,11	5,9	6,12	25,49	10,12	10,12	19,7	28,28	17,11	11,9	18,14	42,20	39,11	8,12	12,2	33,13	24,2	45,11	83,19	71,9	11,9	16,18
NA	NA	POPTR_0001s33270_1	-9.11442890280628	8,0	9,1	6,4	10,8	5,9	8,10	37,37	10,12	13,9	26,2	44,12	21,7	16,4	23,11	57,7	48,4	19,1	12,0	43,3	26,0	48,10	88,14	77,5	17,5	27,7
NA	NA	POPTR_0001s09780_1	5.49855864757479	4,4	5,5	9,1	14,4	7,7	15,3	63,11	18,4	17,3	15,13	33,23	14,14	11,9	22,12	46,18	32,20	13,7	13,1	24,22	13,13	44,14	58,44	44,38	11,11	13,21
NA	NA	POPTR_0001s10560_1	-0.999364010653949	8,0	10,0	10,0	17,1	11,3	15,3	62,12	19,3	19,3	23,5	51,5	20,8	15,5	32,2	54,10	47,5	8,12	7,7	42,4	25,1	50,8	94,8	71,11	17,5	34,0
NA	NA	POPTR_0010s15280_1	-5.72436238484422	5,3	4,6	7,3	17,1	9,5	9,9	28,46	8,14	8,14	16,12	44,12	26,2	16,4	27,7	51,13	32,20	11,9	8,6	32,14	17,9	45,13	88,14	61,21	20,2	31,3
NA	NA	POPTR_0010s07970_1	1.80014626621201	3,5	5,5	9,1	14,4	11,3	10,8	59,15	21,1	16,6	19,9	30,26	12,16	14,6	14,20	51,13	34,18	15,5	8,6	28,18	20,6	39,17	75,27	59,23	20,2	30,4
NA	NA	POPTR_0011s15360_1	-5.56023854706288	4,2	5,5	6,4	12,6	6,8	5,13	27,43	11,3	13,9	15,13	44,12	18,2	16,0	25,3	47,15	36,16	17,3	10,4	31,15	15,5	48,10	63,31	58,16	14,8	18,16
NA	NA	POPTR_0012s14510_1	-7.63748158617412	5,3	5,5	8,2	11,7	9,5	16,2	61,13	17,5	20,2	25,3	45,11	23,3	19,1	29,5	49,15	52,0	19,1	13,1	42,4	25,1	57,1	98,4	76,4	21,1	34,0
NA	NA	POPTR_0012s14770_1	1.92203792374792	5,3	6,4	9,1	12,6	11,3	15,3	48,26	13,7	12,10	16,12	23,31	17,11	9,11	24,10	39,25	34,18	19,1	10,4	31,15	17,9	48,10	70,32	45,35	16,6	26,8
NA	NA	POPTR_0012s02170_1	-6.1779514264117	7,1	4,6	5,5	10,8	7,7	8,10	26,48	9,13	9,13	10,18	29,27	17,11	7,13	7,27	34,28	36,16	12,8	5,7	25,21	11,15	43,15	73,29	70,12	15,7	33,1
NA	NA	POPTR_0015s10840_1	-4.51370603344888	6,2	7,3	1,9	12,6	9,5	15,3	68,6	22,0	19,3	28,0	53,3	24,4	18,2	27,7	57,7	49,3	20,0	14,0	43,3	25,1	55,3	99,3	76,6	19,3	32,2
NA	NA	POPTR_0015s11180_1	-7.55283558367798	5,3	4,6	3,7	9,9	9,5	11,7	46,26	13,9	12,10	21,5	43,13	27,1	18,2	20,14	52,12	47,5	13,7	12,2	32,14	22,4	49,9	88,14	64,18	16,6	25,9
NA	NA	POPTR_0015s05340_1	-2.30886619922047	7,1	10,0	10,0	18,0	11,3	13,5	44,30	11,11	12,10	23,5	47,9	21,7	18,2	30,4	46,18	48,4	19,1	14,0	38,8	20,6	52,6	80,22	72,10	13,9	23,11
NA	NA	POPTR_0015s06570_1	-5.37005360700139	5,3	4,6	8,2	11,7	7,7	10,8	49,21	10,8	10,12	21,7	35,21	19,3	14,4	25,9	52,10	35,17	9,11	13,1	35,11	16,6	42,16	79,19	55,15	21,1	27,7
NA	NA	POPTR_0015s08110_1	-9.62327761510313	1,7	2,8	4,6	6,12	2,12	7,11	30,44	7,15	13,9	23,5	33,23	23,5	16,4	27,7	45,19	38,14	7,13	10,4	40,6	14,12	31,27	81,21	54,28	15,7	26,8
NA	NA	POPTR_0017s12460_1	0.876457099652361	5,1	10,0	10,0	16,0	14,0	18,0	69,3	10,4	22,0	28,0	56,0	11,5	11,5	22,6	55,5	52,0	20,0	14,0	46,0	20,2	58,0	85,5	56,10	19,1	34,0
NA	NA	POPTR_0017s02820_1	-4.46668256872111	4,4	3,7	0,10	11,7	6,8	5,13	31,43	8,14	10,12	22,6	42,14	18,10	17,3	14,20	32,32	33,19	11,9	10,4	14,32	11,15	37,21	63,39	51,31	17,5	12,22
NA	NA	POPTR_0017s08610_1	-8.93397251438534	6,2	6,4	5,5	3,15	3,11	12,6	44,30	10,12	15,7	19,9	37,17	24,4	14,6	27,7	50,14	46,6	19,1	8,6	42,4	20,6	49,7	95,7	73,9	15,7	12,22
NA	NA	POPTR_0017s08630_1	-4.38205484991708	7,1	5,5	3,7	5,13	4,10	10,8	36,38	3,19	8,14	19,9	42,14	22,6	16,4	22,12	35,29	28,24	11,9	3,11	27,19	20,6	36,22	63,39	50,32	9,13	20,14
NA	NA	POPTR_0017s09050_1	5.5413441361612	8,0	10,0	10,0	18,0	13,1	16,2	58,16	20,2	17,5	21,7	47,9	18,10	12,8	28,6	44,20	37,15	18,2	12,2	30,16	15,11	44,14	78,24	54,28	17,5	28,6
NA	NA	POPTR_0018s06650_1	2.95068610612447	6,2	10,0	10,0	17,1	14,0	18,0	66,6	12,6	21,1	28,0	48,6	11,13	11,9	21,11	53,7	37,13	20,0	7,3	40,4	20,6	48,4	73,19	55,19	19,3	32,0
NA	NA	POPTR_0018s08320_1	-4.08093181653326	5,3	9,1	10,0	14,4	11,3	12,6	56,16	21,1	17,3	26,0	52,2	25,1	18,0	32,0	56,0	40,0	18,2	10,0	46,0	20,2	56,0	96,0	72,2	18,4	25,9
NA	NA	POPTR_0019s05440_1	-3.87160354482491	7,1	9,1	6,4	15,3	11,3	11,7	47,23	11,9	11,11	20,6	40,10	24,4	17,3	29,5	49,15	49,3	16,4	11,1	30,16	20,6	47,11	74,22	75,7	15,7	25,3
NA	NA	POPTR_0002s09140_1	-8.04826675684182	3,5	3,7	1,9	2,14	0,12	5,13	16,54	15,5	5,17	4,24	23,31	21,5	18,2	17,15	33,27	18,30	8,12	6,6	29,17	21,5	31,21	65,29	57,19	13,9	20,14
NA	NA	POPTR_0003s18190_1	-6.09972857688973	4,4	2,8	1,9	3,15	2,12	5,13	44,30	12,10	12,10	18,10	38,18	19,9	14,6	24,10	40,24	27,25	12,8	6,8	30,16	17,9	37,21	67,35	64,18	11,11	25,9
NA	NA	POPTR_0004s22030_1	-4.43467104145969	7,1	6,4	5,5	12,6	9,5	8,10	58,16	19,3	20,2	26,2	49,7	26,2	19,1	29,5	51,13	46,6	17,3	13,1	43,3	22,4	44,14	85,17	69,13	20,2	34,0
NA	NA	POPTR_0004s04900_1	-7.9265475068206	4,4	6,4	5,5	9,9	8,6	14,4	43,31	18,4	14,8	18,10	48,8	20,8	19,1	27,7	52,12	39,13	20,0	12,2	37,9	24,2	47,9	99,3	76,6	20,2	30,4
NA	NA	POPTR_0005s23930_1	-8.37979073500957	5,3	7,3	7,3	9,9	11,3	10,8	45,29	19,3	16,6	20,8	47,9	20,8	13,7	29,5	58,6	46,6	17,3	10,4	40,6	25,1	54,4	92,10	76,6	20,0	34,0
NA	NA	POPTR_0005s07410_1	7.37123078371264	6,2	8,2	7,3	11,7	8,6	12,6	61,13	21,1	18,4	8,20	18,38	16,12	1,19	19,15	16,48	1,51	18,2	14,0	40,6	12,14	22,34	27,75	30,52	18,4	34,0
NA	NA	POPTR_0006s02150_1	8.5575095861527	6,2	8,2	10,0	16,2	11,3	13,5	59,15	20,2	19,3	21,7	39,17	3,25	3,17	11,23	20,44	42,10	18,2	4,8	11,35	11,15	20,38	46,56	35,47	7,15	23,11
NA	NA	POPTR_0006s25500_1	-7.21772808293341	4,4	5,5	7,3	10,8	6,8	7,11	25,49	4,18	8,14	10,18	21,35	18,10	14,6	20,14	39,25	41,11	16,4	12,2	24,22	21,5	35,23	83,19	64,18	9,13	14,20
NA	NA	POPTR_0006s26420_1	4.54087416558967	7,1	5,5	7,3	13,5	12,2	15,3	63,11	14,8	18,4	17,11	23,33	24,4	13,7	20,14	53,11	33,19	2,18	7,7	23,23	17,9	43,15	75,27	27,55	13,9	3,29
NA	NA	POPTR_0006s05800_1	-1.40684510888151	6,2	5,5	9,1	16,2	11,3	15,3	50,24	11,11	17,5	16,12	28,28	21,7	20,0	30,4	52,12	50,2	19,1	14,0	41,5	19,7	47,11	82,20	64,18	18,4	22,12
NA	NA	POPTR_0006s06590_1	1.9169930509124	8,0	9,1	10,0	18,0	14,0	15,1	55,19	20,2	18,4	21,7	47,7	25,3	12,8	24,10	57,7	40,12	20,0	14,0	29,17	24,2	54,4	89,11	68,14	20,2	29,5
NA	NA	POPTR_0008s04140_1	7.25875714492902	8,0	9,1	10,0	18,0	12,2	13,5	57,17	16,4	20,2	25,3	36,20	25,3	12,6	21,11	27,37	22,30	10,10	6,6	20,26	13,11	30,28	56,46	45,29	14,8	12,22
NA	NA	POPTR_0008s06430_1	6.86527080745045	7,1	8,2	10,0	16,2	12,2	12,6	58,16	17,5	11,11	15,13	48,8	8,20	12,8	14,20	37,27	36,16	12,8	8,4	31,15	16,10	39,19	49,53	46,36	11,11	21,13
NA	NA	POPTR_0008s07380_1	-8.76653728481231	1,7	9,1	5,5	6,12	4,10	4,14	36,38	13,9	10,12	16,12	31,23	24,4	18,2	28,4	46,18	42,10	10,10	12,2	27,19	23,1	44,10	80,22	62,20	18,4	24,10
NA	NA	POPTR_0009s13890_1	-7.23014805844947	0,4	6,4	4,6	6,12	3,11	9,9	23,51	9,13	9,13	19,9	29,27	18,6	10,10	26,0	33,31	37,15	8,12	12,0	19,27	20,6	28,28	72,28	54,28	16,6	31,3
NA	NA	POPTR_0009s05860_1	-0.645381034581382	8,0	8,2	9,1	16,2	14,0	14,4	42,32	12,10	19,3	17,11	38,18	19,9	19,1	26,8	44,20	44,8	17,3	12,2	37,9	22,4	43,15	85,17	67,15	12,10	7,27
NA	NA	POPTR_0009s07920_1	-2.60235969655582	5,3	6,4	3,7	9,9	6,8	14,4	62,12	18,4	21,1	26,2	52,4	20,8	17,3	26,8	60,4	43,9	19,1	14,0	46,0	24,2	44,14	88,14	72,10	22,0	34,0
