## Supplementary Script for "Exploratory analysis of multiple traits co-adaptations in the population history": gwas_Yel100.txt

CHROM	POS	SNPID	EFFECT	n1	n3	n5	n6	n7	n8	n10	n11	n12	i15	i16	s17	s18	s19	s20	s21	s22	s23	s24	s25	s26	s27	s28	o29	o30
NA	NA	POPTR_0001s22700_1	-7.62037878054727	3,5	6,4	7,3	11,7	7,7	10,8	30,44	5,17	6,16	17,11	32,24	22,6	13,7	28,6	48,16	31,21	20,0	10,4	36,10	22,4	42,14	63,39	66,16	15,7	25,7
NA	NA	POPTR_0001s24570_1	7.3345535774709	5,3	9,1	10,0	18,0	13,1	17,1	65,9	20,2	18,4	23,5	34,22	23,5	11,9	22,12	34,30	33,19	17,3	10,4	27,19	15,11	40,18	67,35	56,26	11,11	19,15
NA	NA	POPTR_0001s24760_1	-10.8956802083459	7,1	8,2	7,3	10,8	6,8	15,3	46,28	20,2	13,9	26,2	54,2	26,2	19,1	34,0	64,0	52,0	20,0	14,0	46,0	25,1	55,3	97,5	79,3	20,2	33,1
NA	NA	POPTR_0001s30020_1	-4.91000846126132	5,3	7,3	4,6	6,12	5,9	9,9	26,48	10,12	8,14	17,11	44,12	9,19	14,6	20,14	47,17	36,16	14,6	5,9	40,6	10,16	45,13	75,27	49,33	12,10	32,2
NA	NA	POPTR_0001s32770_1	6.41088392897902	4,4	8,2	8,2	18,0	12,2	13,5	48,24	14,2	15,7	14,14	21,35	6,10	8,6	19,9	29,29	24,28	9,11	7,5	21,25	14,6	20,38	38,54	39,27	10,12	17,17
NA	NA	POPTR_0001s33030_1	-8.6928700106433	5,1	4,6	3,7	5,11	5,9	6,12	25,49	10,12	10,12	19,7	28,28	17,11	11,9	18,14	42,20	39,11	8,12	12,2	33,13	24,2	45,11	83,19	71,9	11,9	16,18
NA	NA	POPTR_0001s33270_1	-9.51615870073051	8,0	9,1	6,4	10,8	5,9	8,10	37,37	10,12	13,9	26,2	44,12	21,7	16,4	23,11	57,7	48,4	19,1	12,0	43,3	26,0	48,10	88,14	77,5	17,5	27,7
NA	NA	POPTR_0001s36610_1	-7.62249592199868	8,0	9,1	5,5	13,5	7,7	11,7	52,22	16,6	11,11	27,1	51,5	21,7	20,0	30,4	54,10	50,2	18,2	12,2	44,2	21,5	56,2	93,9	79,3	21,1	34,0
NA	NA	POPTR_0001s36900_1	-7.00321844916234	6,2	3,7	4,6	13,5	7,7	9,9	28,46	5,17	10,12	9,19	25,31	15,13	12,8	27,7	34,28	44,8	16,4	12,0	31,15	18,8	40,18	75,27	56,26	19,1	32,2
NA	NA	POPTR_0001s38840_1	7.26993380125323	8,0	9,1	10,0	16,2	13,1	15,3	67,7	19,3	14,8	19,9	46,10	15,13	16,4	27,7	47,17	36,16	8,12	7,7	25,21	17,9	35,23	59,43	55,27	16,6	24,10
NA	NA	POPTR_0001s09780_1	5.34913013083866	4,4	5,5	9,1	14,4	7,7	15,3	63,11	18,4	17,3	15,13	33,23	14,14	11,9	22,12	46,18	32,20	13,7	13,1	24,22	13,13	44,14	58,44	44,38	11,11	13,21
NA	NA	POPTR_0001s09790_1	1.97694129774954	6,2	6,4	3,7	5,13	5,9	13,5	58,16	21,1	14,8	20,8	40,16	25,1	12,4	31,3	37,23	29,23	11,9	13,1	28,18	14,10	40,18	44,52	59,13	8,12	18,12
NA	NA	POPTR_0001s09800_1	2.84066566807214	5,3	6,4	3,7	4,14	5,9	13,5	57,17	20,2	14,8	20,8	40,16	19,9	10,10	28,6	37,27	29,23	11,9	13,1	28,18	12,14	39,19	40,60	54,28	8,14	20,14
NA	NA	POPTR_0001s09950_1	-2.2601390317856	7,1	9,1	8,2	16,2	7,7	11,7	39,35	13,9	13,9	21,7	35,21	21,7	10,10	24,10	50,12	43,9	13,7	13,1	42,4	22,4	48,8	72,30	53,29	10,12	14,20
NA	NA	POPTR_0001s11780_1	4.54101062399906	5,3	5,5	9,1	12,6	9,5	8,10	58,16	12,8	11,11	10,18	23,33	7,21	5,15	19,15	26,38	17,35	9,11	11,3	23,23	16,10	34,24	56,46	42,40	10,12	15,19
NA	NA	POPTR_0001s11800_1	1.79670048938069	7,1	9,1	9,1	14,4	10,4	17,1	70,4	22,0	16,6	24,4	47,9	16,12	13,7	30,4	44,18	36,16	15,5	11,3	29,17	24,2	57,1	91,11	67,15	20,2	34,0
NA	NA	POPTR_0001s12790_1	-5.56133542383981	7,1	3,7	6,4	12,6	5,9	13,5	44,30	10,12	17,5	14,14	34,22	25,3	16,4	23,11	47,17	40,12	18,2	11,3	44,2	21,5	36,22	68,34	73,9	13,9	28,6
NA	NA	POPTR_0010s15280_1	-6.26453686502721	5,3	4,6	7,3	17,1	9,5	9,9	28,46	8,14	8,14	16,12	44,12	26,2	16,4	27,7	51,13	32,20	11,9	8,6	32,14	17,9	45,13	88,14	61,21	20,2	31,3
NA	NA	POPTR_0010s18980_1	-3.03174980552597	5,3	4,6	4,6	15,3	8,6	17,1	48,24	13,9	11,11	24,4	40,16	26,2	17,1	34,0	54,8	41,11	18,2	14,0	35,11	20,6	46,12	81,17	72,8	15,5	19,15
NA	NA	POPTR_0010s22230_1	-12.0136019924712	5,3	4,6	7,3	14,4	6,8	13,5	32,42	7,11	11,11	20,8	47,9	20,8	18,2	26,8	56,8	46,6	18,2	12,2	40,6	24,2	56,2	98,4	75,7	22,0	34,0
NA	NA	POPTR_0011s15360_1	-5.23826524015916	4,2	5,5	6,4	12,6	6,8	5,13	27,43	11,3	13,9	15,13	44,12	18,2	16,0	25,3	47,15	36,16	17,3	10,4	31,15	15,5	48,10	63,31	58,16	14,8	18,16
NA	NA	POPTR_0011s07330_1	6.68740318353219	7,1	8,2	10,0	15,3	13,1	15,3	62,12	20,2	16,6	18,10	35,21	21,7	8,12	23,11	38,26	35,17	11,9	12,2	18,28	13,13	32,26	59,43	57,25	15,7	23,11
NA	NA	POPTR_0012s14510_1	-8.2736311517112	5,3	5,5	8,2	11,7	9,5	16,2	61,13	17,5	20,2	25,3	45,11	23,3	19,1	29,5	49,15	52,0	19,1	13,1	42,4	25,1	57,1	98,4	76,4	21,1	34,0
NA	NA	POPTR_0012s02170_1	-6.2783943561538	7,1	4,6	5,5	10,8	7,7	8,10	26,48	9,13	9,13	10,18	29,27	17,11	7,13	7,27	34,28	36,16	12,8	5,7	25,21	11,15	43,15	73,29	70,12	15,7	33,1
NA	NA	POPTR_0012s00670_1	2.26766176851417	0,8	8,2	5,5	14,4	9,3	6,12	47,25	20,2	8,14	19,9	35,21	11,13	11,9	8,24	35,27	32,18	13,7	9,5	29,17	9,17	26,30	49,51	45,37	18,4	22,12
NA	NA	POPTR_0014s07750_1	-6.2435659964559	5,1	2,8	2,6	8,6	10,4	14,2	49,21	7,11	14,4	26,2	51,1	18,4	4,10	28,0	54,8	38,10	12,4	8,4	38,8	26,0	56,0	96,4	73,5	20,2	32,2
NA	NA	POPTR_0015s11180_1	-6.90592846758926	5,3	4,6	3,7	9,9	9,5	11,7	46,26	13,9	12,10	21,5	43,13	27,1	18,2	20,14	52,12	47,5	13,7	12,2	32,14	22,4	49,9	88,14	64,18	16,6	25,9
NA	NA	POPTR_0015s14570_1	-7.46666044154487	4,4	7,3	3,7	10,8	9,5	10,8	55,19	8,14	17,5	18,10	39,17	24,4	18,2	30,4	56,8	41,11	16,4	11,3	29,17	23,3	49,7	98,4	72,10	14,8	29,5
NA	NA	POPTR_0015s05010_1	-6.35304236523037	7,1	4,6	7,3	10,8	8,6	4,14	33,41	4,18	11,11	16,12	35,21	22,6	13,7	23,11	51,13	33,19	10,10	12,2	30,16	20,6	43,15	70,32	60,22	18,4	24,10
NA	NA	POPTR_0015s05340_1	-2.43054954335613	7,1	10,0	10,0	18,0	11,3	13,5	44,30	11,11	12,10	23,5	47,9	21,7	18,2	30,4	46,18	48,4	19,1	14,0	38,8	20,6	52,6	80,22	72,10	13,9	23,11
NA	NA	POPTR_0015s07790_1	-3.609718587355	6,2	6,4	7,3	16,2	12,2	12,6	36,36	12,6	16,6	20,8	44,12	20,4	16,2	31,1	40,22	37,15	12,8	11,3	32,14	19,5	45,13	83,19	60,14	19,3	29,5
NA	NA	POPTR_0015s08110_1	-9.66938136112593	1,7	2,8	4,6	6,12	2,12	7,11	30,44	7,15	13,9	23,5	33,23	23,5	16,4	27,7	45,19	38,14	7,13	10,4	40,6	14,12	31,27	81,21	54,28	15,7	26,8
NA	NA	POPTR_0016s13540_1	5.67803260643418	8,0	9,1	8,2	15,3	13,1	13,5	56,18	17,5	19,3	23,5	43,13	20,8	11,9	27,7	50,14	37,15	11,9	11,3	42,4	15,11	41,17	62,40	35,47	11,11	19,15
NA	NA	POPTR_0016s06050_1	-5.29700022805459	8,0	9,1	7,3	9,9	5,9	13,5	57,17	16,6	19,3	23,5	33,23	26,2	16,4	34,0	59,5	51,1	20,0	12,0	39,7	23,3	44,14	96,6	73,9	15,7	29,5
NA	NA	POPTR_0016s07560_1	6.82320733777673	6,2	9,1	10,0	18,0	14,0	16,2	73,1	22,0	20,2	19,9	47,9	19,9	17,3	27,3	43,21	27,23	12,8	8,6	38,8	18,8	44,14	62,38	55,21	18,4	34,0
NA	NA	POPTR_0017s12210_1	-9.95414249893317	6,2	7,3	8,2	11,7	11,3	16,2	62,12	11,11	18,4	16,12	38,18	27,1	19,1	32,2	63,1	52,0	20,0	12,0	46,0	25,1	58,0	95,7	78,4	22,0	32,2
NA	NA	POPTR_0017s12460_1	0.320371586212128	5,1	10,0	10,0	16,0	14,0	18,0	69,3	10,4	22,0	28,0	56,0	11,5	11,5	22,6	55,5	52,0	20,0	14,0	46,0	20,2	58,0	85,5	56,10	19,1	34,0
NA	NA	POPTR_0017s02820_1	-3.5567246377773	4,4	3,7	0,10	11,7	6,8	5,13	31,43	8,14	10,12	22,6	42,14	18,10	17,3	14,20	32,32	33,19	11,9	10,4	14,32	11,15	37,21	63,39	51,31	17,5	12,22
NA	NA	POPTR_0017s09050_1	5.25243031574535	8,0	10,0	10,0	18,0	13,1	16,2	58,16	20,2	17,5	21,7	47,9	18,10	12,8	28,6	44,20	37,15	18,2	12,2	30,16	15,11	44,14	78,24	54,28	17,5	28,6
NA	NA	POPTR_0018s10920_1	-6.0554634906865	5,3	5,5	3,5	8,6	5,9	9,9	39,35	11,11	10,10	22,6	39,15	18,10	13,7	27,7	45,17	44,8	14,6	12,2	35,7	16,8	37,21	66,34	60,22	7,11	27,7
NA	NA	POPTR_0018s11370_1	-5.47633401888292	7,1	8,2	6,4	6,12	6,8	9,9	54,20	13,9	15,7	24,4	48,8	21,5	18,0	31,3	43,15	45,5	16,4	14,0	37,9	23,3	46,10	76,24	67,13	19,3	19,15
NA	NA	POPTR_0018s13210_1	4.69947763410504	4,4	6,4	7,3	14,4	8,6	14,4	51,23	12,10	13,9	20,8	30,26	12,16	7,13	21,13	39,25	19,33	2,18	5,7	40,6	15,11	39,19	37,65	39,43	8,14	19,15
NA	NA	POPTR_0018s06370_1	-0.561846358952977	8,0	9,1	6,4	8,10	12,2	17,1	65,9	22,0	20,2	26,2	45,11	25,3	13,7	29,5	51,13	39,13	20,0	8,6	44,2	26,0	48,10	84,18	69,13	21,1	34,0
NA	NA	POPTR_0018s06650_1	2.5937701860269	6,2	10,0	10,0	17,1	14,0	18,0	66,6	12,6	21,1	28,0	48,6	11,13	11,9	21,11	53,7	37,13	20,0	7,3	40,4	20,6	48,4	73,19	55,19	19,3	32,0
NA	NA	POPTR_0018s00840_1	5.97924675838046	5,3	10,0	10,0	14,4	7,7	17,1	65,9	20,2	16,6	16,12	42,12	20,8	14,6	28,6	36,26	30,18	10,10	7,7	21,19	10,14	39,19	68,30	53,29	14,6	23,9
NA	NA	POPTR_0018s08320_1	-4.36509517883316	5,3	9,1	10,0	14,4	11,3	12,6	56,16	21,1	17,3	26,0	52,2	25,1	18,0	32,0	56,0	40,0	18,2	10,0	46,0	20,2	56,0	96,0	72,2	18,4	25,9
NA	NA	POPTR_0018s09090_1	2.05698939181288	6,2	10,0	9,1	17,1	12,2	18,0	70,4	22,0	22,0	20,8	47,9	25,3	19,1	33,1	56,8	52,0	20,0	13,1	40,6	22,4	53,5	78,22	74,8	18,4	25,9
NA	NA	POPTR_0019s10720_1	-6.08363449901038	5,3	4,6	4,6	6,12	5,9	11,7	40,34	9,13	15,7	10,18	19,37	24,4	14,6	32,2	48,16	33,19	19,1	9,5	24,22	16,10	46,12	66,36	65,17	10,10	19,13
NA	NA	POPTR_0019s03480_1	-6.45882095245343	7,1	7,3	8,2	11,7	7,7	8,10	42,32	12,10	13,9	23,5	51,5	20,8	16,4	33,1	43,21	45,7	11,9	11,1	45,1	23,3	53,5	90,12	67,15	20,2	30,4
NA	NA	POPTR_0019s05440_1	-3.84332177366635	7,1	9,1	6,4	15,3	11,3	11,7	47,23	11,9	11,11	20,6	40,10	24,4	17,3	29,5	49,15	49,3	16,4	11,1	30,16	20,6	47,11	74,22	75,7	15,7	25,3
NA	NA	POPTR_0002s14440_1	-4.58641821213292	4,2	6,4	3,7	6,6	9,5	3,15	26,48	8,14	4,14	9,17	26,28	20,8	6,14	17,15	34,28	24,28	6,14	10,4	22,24	16,10	36,20	68,34	56,24	10,12	8,24
NA	NA	POPTR_0002s14450_1	4.01749580269186	8,0	10,0	10,0	18,0	14,0	15,3	67,7	18,4	20,2	24,2	46,8	27,1	16,4	33,1	53,11	40,12	18,2	10,4	22,24	23,3	47,11	82,20	56,22	19,3	34,0
NA	NA	POPTR_0002s14610_1	-9.53913706677824	4,4	3,7	2,8	6,12	2,12	5,13	32,40	11,9	17,5	16,12	36,20	19,9	18,2	21,13	51,13	40,12	15,5	14,0	42,4	22,4	45,13	77,25	70,12	12,10	19,15
NA	NA	POPTR_0002s18260_1	-8.95345197695456	5,3	8,2	7,3	11,7	9,5	12,6	45,29	17,5	16,6	20,8	37,19	26,2	19,1	32,2	62,2	51,1	20,0	14,0	46,0	26,0	53,5	95,7	78,4	15,7	26,8
NA	NA	POPTR_0002s20260_1	-9.59773295218619	5,3	2,8	3,7	1,17	3,11	8,10	36,38	15,7	20,2	15,13	41,15	19,9	10,10	26,8	43,21	41,11	19,1	12,2	41,5	26,0	46,12	81,21	69,13	9,13	24,10
NA	NA	POPTR_0002s00580_1	-5.43434164405475	4,2	4,6	4,6	5,11	5,9	10,8	41,33	10,8	14,8	11,17	15,41	28,0	17,1	25,7	38,24	30,22	8,12	13,1	34,12	22,4	42,16	72,28	61,17	15,7	11,21
NA	NA	POPTR_0002s08710_1	-5.97542493832065	2,6	2,8	3,7	10,8	3,11	15,3	57,17	16,6	16,6	21,7	44,12	22,6	15,5	28,6	59,5	36,16	18,2	10,2	27,19	25,1	46,12	81,21	71,11	20,2	26,8
NA	NA	POPTR_0002s09140_1	-8.08283037529926	3,5	3,7	1,9	2,14	0,12	5,13	16,54	15,5	5,17	4,24	23,31	21,5	18,2	17,15	33,27	18,30	8,12	6,6	29,17	21,5	31,21	65,29	57,19	13,9	20,14
NA	NA	POPTR_0002s11410_1	-2.956572411595	1,7	4,4	5,5	10,8	4,10	14,4	60,12	19,3	22,0	21,7	47,9	24,0	13,3	30,2	55,7	46,6	19,1	11,1	29,17	22,2	55,3	81,9	48,22	19,3	30,4
NA	NA	POPTR_0002s13110_1	2.83035001844117	3,5	6,4	8,2	11,7	13,1	13,5	66,8	15,7	19,3	15,13	32,24	21,7	9,11	23,11	39,25	26,26	15,5	7,7	34,12	14,12	37,21	57,45	63,19	15,7	29,5
NA	NA	POPTR_0002s13160_1	4.83592496672549	6,2	9,1	8,2	16,2	13,1	15,3	71,3	17,5	18,4	21,7	39,17	25,3	10,10	20,14	41,23	34,18	15,5	6,8	42,4	15,11	40,18	69,33	64,16	18,4	31,3
NA	NA	POPTR_0003s14640_1	1.97226068637921	4,4	5,5	5,5	10,8	9,5	15,3	63,11	20,2	16,6	16,12	33,23	14,14	15,5	24,10	40,24	32,20	16,4	13,1	30,16	26,0	38,20	72,30	47,35	16,6	19,15
NA	NA	POPTR_0003s15040_1	-5.02459951317439	3,5	6,4	4,6	7,11	3,11	4,14	38,36	12,10	9,13	9,19	34,22	17,11	15,5	12,22	31,33	29,23	5,15	5,7	21,25	16,10	42,16	65,37	53,29	12,10	31,3
NA	NA	POPTR_0003s15060_1	-6.63683172720484	2,6	6,4	3,7	7,11	1,13	6,12	43,31	11,11	13,9	13,15	33,23	16,12	16,4	19,15	36,26	39,13	15,5	7,5	32,14	16,10	45,13	62,40	65,17	13,7	25,9
NA	NA	POPTR_0003s16270_1	-1.57090743487878	4,2	9,1	10,0	17,1	13,1	13,5	54,20	9,9	18,4	27,1	45,9	22,2	14,0	30,2	54,8	49,3	20,0	12,0	34,10	26,0	52,4	86,10	73,1	18,4	28,4
NA	NA	POPTR_0003s18190_1	-6.68304474818901	4,4	2,8	1,9	3,15	2,12	5,13	44,30	12,10	12,10	18,10	38,18	19,9	14,6	24,10	40,24	27,25	12,8	6,8	30,16	17,9	37,21	67,35	64,18	11,11	25,9
NA	NA	POPTR_0003s03960_1	-7.92447843383369	7,1	5,5	1,9	6,12	3,11	4,14	35,39	10,12	12,10	17,11	43,13	17,11	17,3	20,14	46,18	35,17	14,6	8,4	36,10	24,2	45,11	78,24	60,22	14,8	15,19
NA	NA	POPTR_0003s04820_1	2.09077538587903	2,6	6,4	8,2	12,6	11,3	15,3	50,22	16,6	13,9	17,11	27,27	16,12	5,15	13,21	40,20	38,14	17,3	11,3	41,5	11,15	40,18	47,55	44,36	11,11	23,9
NA	NA	POPTR_0004s21860_1	-4.46288383607006	5,3	6,4	5,5	3,15	4,10	5,13	25,49	11,11	10,12	22,6	40,16	11,17	8,12	21,13	41,23	38,14	14,6	10,4	24,22	11,15	27,31	63,39	44,38	9,13	21,13
NA	NA	POPTR_0004s22030_1	-4.41076704888771	7,1	6,4	5,5	12,6	9,5	8,10	58,16	19,3	20,2	26,2	49,7	26,2	19,1	29,5	51,13	46,6	17,3	13,1	43,3	22,4	44,14	85,17	69,13	20,2	34,0
NA	NA	POPTR_0004s04900_1	-8.29417795362957	4,4	6,4	5,5	9,9	8,6	14,4	43,31	18,4	14,8	18,10	48,8	20,8	19,1	27,7	52,12	39,13	20,0	12,2	37,9	24,2	47,9	99,3	76,6	20,2	30,4
NA	NA	POPTR_0005s13780_1	-6.64346823684156	3,3	9,1	9,1	17,1	9,5	9,9	31,39	5,3	11,11	21,7	49,7	26,0	18,0	33,1	49,11	43,9	13,7	12,0	34,12	20,2	52,6	89,9	56,14	20,2	32,2
NA	NA	POPTR_0005s17270_1	-0.11159336862726	5,3	9,1	10,0	17,1	10,4	17,1	66,8	20,2	19,1	21,7	36,20	27,1	16,4	34,0	59,5	51,1	17,3	14,0	46,0	26,0	44,14	93,9	80,2	17,5	20,14
NA	NA	POPTR_0005s20670_1	5.32969322142439	6,2	8,0	9,1	13,3	10,2	17,1	56,12	17,1	16,4	20,8	42,14	15,11	5,13	22,10	22,38	21,29	9,11	8,6	22,20	18,8	39,15	62,32	32,40	14,6	32,2
NA	NA	POPTR_0005s23930_1	-8.84940293700443	5,3	7,3	7,3	9,9	11,3	10,8	45,29	19,3	16,6	20,8	47,9	20,8	13,7	29,5	58,6	46,6	17,3	10,4	40,6	25,1	54,4	92,10	76,6	20,0	34,0
NA	NA	POPTR_0005s25270_1	-3.71544637255645	7,1	7,3	5,5	12,6	10,4	10,8	44,30	11,11	16,6	12,16	27,29	25,3	14,6	27,7	40,24	43,9	12,8	13,1	36,10	20,6	38,20	66,36	76,6	13,9	25,9
NA	NA	POPTR_0005s25750_1	2.34443933389233	6,0	8,2	10,0	16,2	14,0	14,4	58,14	16,0	14,8	20,8	30,26	22,0	17,1	28,6	44,20	39,13	12,8	9,3	22,20	18,8	46,10	86,14	57,13	15,7	23,11
NA	NA	POPTR_0005s04660_1	1.7352089718375	8,0	10,0	10,0	18,0	13,1	18,0	72,2	21,1	22,0	28,0	47,9	24,4	20,0	32,2	64,0	50,2	20,0	13,1	45,1	26,0	58,0	99,3	63,19	21,1	31,3
NA	NA	POPTR_0005s07390_1	6.17873956404108	6,2	8,2	9,1	14,4	9,5	14,4	61,13	21,1	18,4	17,11	25,31	17,11	7,13	25,9	34,30	4,48	18,2	13,1	39,7	15,11	39,19	56,46	37,45	18,4	34,0
NA	NA	POPTR_0005s07410_1	6.98882336782023	6,2	8,2	7,3	11,7	8,6	12,6	61,13	21,1	18,4	8,20	18,38	16,12	1,19	19,15	16,48	1,51	18,2	14,0	40,6	12,14	22,34	27,75	30,52	18,4	34,0
NA	NA	POPTR_0005s08510_1	0.867876383048515	5,3	9,1	9,1	12,6	10,4	15,3	57,17	20,2	14,8	18,10	44,10	13,11	13,5	20,14	36,20	42,10	11,9	14,0	34,12	20,6	49,9	65,31	60,20	20,2	34,0
NA	NA	POPTR_0005s08970_1	3.26799429687428	8,0	9,1	10,0	16,0	14,0	16,2	53,19	20,2	20,2	19,9	41,15	13,7	16,0	23,3	41,19	35,17	16,4	5,9	24,22	11,11	41,15	90,8	54,14	16,6	22,12
NA	NA	POPTR_0005s11800_1	-4.94019135557372	5,3	4,6	2,8	7,9	6,8	12,6	48,26	12,8	12,10	17,11	39,17	21,7	12,8	28,6	47,15	46,6	16,4	12,2	27,19	24,0	45,13	79,23	57,17	14,8	26,8
NA	NA	POPTR_0005s12750_1	3.36992645752897	6,2	10,0	10,0	18,0	13,1	18,0	68,6	21,1	21,1	22,6	46,10	20,8	10,10	21,13	52,12	47,5	20,0	11,3	41,5	24,2	50,8	88,14	70,12	20,2	26,8
NA	NA	POPTR_0006s13440_1	-10.2077891109378	0,8	0,10	2,8	6,12	4,10	6,12	18,56	5,17	11,11	14,14	31,25	17,11	12,8	19,15	39,25	40,12	15,5	5,9	30,16	19,7	32,26	67,35	50,32	17,5	25,9
NA	NA	POPTR_0006s01900_1	2.37050553295628	7,1	5,5	6,4	16,0	14,0	13,3	61,11	18,4	19,1	15,9	41,11	27,1	15,3	34,0	34,20	33,15	6,14	4,10	40,2	16,6	47,7	66,28	64,10	14,4	25,3
NA	NA	POPTR_0006s14340_1	1.9207710108389	6,2	10,0	9,1	17,1	13,1	14,4	61,13	21,1	20,2	16,12	38,18	25,3	19,1	24,10	44,20	46,6	19,1	10,2	42,4	24,2	48,10	80,18	64,18	11,9	25,9
NA	NA	POPTR_0006s14870_1	2.72893725638648	7,1	8,2	9,1	17,1	11,1	18,0	63,7	22,0	19,1	26,2	54,2	21,1	19,1	31,3	58,6	52,0	20,0	14,0	42,2	25,1	56,2	88,14	73,5	16,6	22,10
NA	NA	POPTR_0006s02150_1	8.48493811964278	6,2	8,2	10,0	16,2	11,3	13,5	59,15	20,2	19,3	21,7	39,17	3,25	3,17	11,23	20,44	42,10	18,2	4,8	11,35	11,15	20,38	46,56	35,47	7,15	23,11
NA	NA	POPTR_0006s25500_1	-7.47355151957361	4,4	5,5	7,3	10,8	6,8	7,11	25,49	4,18	8,14	10,18	21,35	18,10	14,6	20,14	39,25	41,11	16,4	12,2	24,22	21,5	35,23	83,19	64,18	9,13	14,20
NA	NA	POPTR_0006s26420_1	5.36112287551962	7,1	5,5	7,3	13,5	12,2	15,3	63,11	14,8	18,4	17,11	23,33	24,4	13,7	20,14	53,11	33,19	2,18	7,7	23,23	17,9	43,15	75,27	27,55	13,9	3,29
NA	NA	POPTR_0006s03720_1	-8.61771822807729	3,5	4,6	1,9	3,15	2,12	6,12	29,45	6,16	12,10	9,19	25,31	15,13	13,7	19,15	46,18	49,3	14,6	10,4	40,6	19,7	37,21	49,51	65,17	12,10	17,17
NA	NA	POPTR_0006s28560_1	4.63078070623229	7,1	9,1	7,3	18,0	12,2	16,2	72,2	20,2	21,1	22,6	51,5	20,8	18,2	29,5	52,12	47,5	6,14	13,1	38,8	9,17	42,16	74,28	61,21	18,4	27,5
NA	NA	POPTR_0006s04630_1	-6.14475368470848	4,4	5,5	5,5	8,10	6,8	10,8	54,20	11,11	17,5	22,6	48,8	17,11	13,7	25,7	49,15	42,10	19,1	12,2	36,10	25,1	49,9	82,20	61,21	15,7	23,11
NA	NA	POPTR_0006s04650_1	7.43060765512717	7,1	10,0	10,0	18,0	14,0	16,2	70,4	20,2	16,6	26,2	45,11	24,4	17,3	29,5	44,20	37,15	11,9	11,1	31,15	22,4	38,18	81,21	50,32	15,7	22,12
NA	NA	POPTR_0006s04950_1	-4.31467519215729	6,2	8,2	8,2	15,3	12,2	16,2	64,10	20,2	18,4	13,15	34,22	27,1	19,1	33,1	63,1	51,1	20,0	14,0	46,0	21,5	55,3	95,7	79,1	20,2	26,8
NA	NA	POPTR_0006s05800_1	-2.27022169230568	6,2	5,5	9,1	16,2	11,3	15,3	50,24	11,11	17,5	16,12	28,28	21,7	20,0	30,4	52,12	50,2	19,1	14,0	41,5	19,7	47,11	82,20	64,18	18,4	22,12
NA	NA	POPTR_0006s06590_1	1.10550619252112	8,0	9,1	10,0	18,0	14,0	15,1	55,19	20,2	18,4	21,7	47,7	25,3	12,8	24,10	57,7	40,12	20,0	14,0	29,17	24,2	54,4	89,11	68,14	20,2	29,5
NA	NA	POPTR_0006s08250_1	-4.23316113246964	8,0	6,4	3,7	12,6	12,2	15,3	41,33	17,5	16,6	24,4	45,11	26,2	15,5	30,4	58,6	44,8	20,0	10,2	45,1	17,9	45,11	78,24	70,12	18,4	24,10
NA	NA	POPTR_0006s11430_1	-10.2328566381998	1,7	2,8	5,5	1,17	1,13	3,15	15,59	8,14	5,17	12,16	26,30	19,9	6,14	24,10	46,18	28,24	11,9	11,3	42,4	18,8	37,21	60,42	41,41	9,13	24,10
NA	NA	POPTR_0007s14290_1	-7.35983729896997	7,1	10,0	5,5	12,6	9,5	15,3	57,17	16,6	14,8	22,6	47,9	24,4	16,4	34,0	62,2	43,9	18,2	11,3	42,4	20,6	55,1	97,5	81,1	22,0	30,4
NA	NA	POPTR_0007s06010_1	-2.59642845191104	3,5	3,7	2,8	7,11	2,12	11,7	44,30	15,7	17,5	22,6	40,16	17,11	11,9	20,14	34,30	22,30	10,10	11,3	18,28	12,14	34,24	66,36	63,19	15,7	29,5
NA	NA	POPTR_0007s09170_1	5.2894833744079	6,2	6,4	7,3	9,9	12,2	16,2	57,17	19,3	16,6	17,11	34,22	20,8	11,9	27,7	35,29	29,23	7,13	3,11	31,15	14,12	23,35	62,40	42,40	17,5	22,12
NA	NA	POPTR_0007s09260_1	6.39672753645558	4,4	5,5	7,3	9,9	12,2	13,5	55,19	19,3	15,7	14,14	27,29	18,10	9,11	20,14	30,34	24,28	6,14	2,12	23,23	13,13	20,38	48,54	30,52	14,8	19,15
NA	NA	POPTR_0008s15290_1	-6.48589193606968	4,4	5,5	2,8	7,11	5,9	12,6	45,29	16,6	17,5	18,10	39,17	23,5	15,5	26,8	60,4	41,11	7,13	11,1	36,10	16,10	41,17	70,32	76,6	17,5	33,1
NA	NA	POPTR_0008s18400_1	2.75698676630068	8,0	8,2	7,3	14,4	12,2	17,1	71,3	21,1	22,0	27,1	53,3	27,1	16,4	32,2	55,9	43,9	11,9	8,6	30,16	24,2	54,4	77,25	70,12	20,2	34,0
NA	NA	POPTR_0008s04140_1	8.06576355067789	8,0	9,1	10,0	18,0	12,2	13,5	57,17	16,4	20,2	25,3	36,20	25,3	12,6	21,11	27,37	22,30	10,10	6,6	20,26	13,11	30,28	56,46	45,29	14,8	12,22
NA	NA	POPTR_0008s06430_1	6.69245511793816	7,1	8,2	10,0	16,2	12,2	12,6	58,16	17,5	11,11	15,13	48,8	8,20	12,8	14,20	37,27	36,16	12,8	8,4	31,15	16,10	39,19	49,53	46,36	11,11	21,13
NA	NA	POPTR_0008s06890_1	4.92930727067162	4,4	7,3	10,0	16,2	14,0	10,8	50,24	20,2	17,5	22,6	47,9	15,13	6,14	21,13	35,29	30,22	17,3	13,1	29,17	12,14	28,30	54,48	49,31	17,5	33,1
NA	NA	POPTR_0008s07380_1	-9.05301687953981	1,7	9,1	5,5	6,12	4,10	4,14	36,38	13,9	10,12	16,12	31,23	24,4	18,2	28,4	46,18	42,10	10,10	12,2	27,19	23,1	44,10	80,22	62,20	18,4	24,10
NA	NA	POPTR_0008s13160_1	-6.23193233176276	5,3	5,5	7,3	15,3	9,5	12,6	51,23	19,3	17,5	24,4	49,7	27,1	15,5	33,1	58,6	49,3	12,8	14,0	42,4	23,3	57,1	96,6	72,10	20,2	34,0
NA	NA	POPTR_0008s14030_1	-9.77442866243935	8,0	8,2	7,3	11,7	4,10	14,4	46,28	10,12	13,9	19,9	47,9	21,7	18,2	27,7	59,5	48,4	18,2	13,1	45,1	22,4	57,1	95,7	81,1	19,3	24,10
NA	NA	POPTR_0009s13890_1	-7.57332528308345	0,4	6,4	4,6	6,12	3,11	9,9	23,51	9,13	9,13	19,9	29,27	18,6	10,10	26,0	33,31	37,15	8,12	12,0	19,27	20,6	28,28	72,28	54,28	16,6	31,3
NA	NA	POPTR_0009s02250_1	6.77208334540698	8,0	9,1	10,0	17,1	13,1	16,2	68,6	20,2	19,3	26,2	50,6	16,12	13,7	24,10	50,14	35,17	11,9	9,5	21,25	11,15	32,26	82,20	50,32	21,1	33,1
NA	NA	POPTR_0009s02960_1	-5.93152761987669	4,4	1,9	2,8	8,8	8,6	3,13	27,47	7,15	11,11	10,18	27,27	17,11	15,5	28,6	38,24	37,15	12,8	5,7	30,12	13,13	34,24	61,41	51,29	14,8	13,21
NA	NA	POPTR_0009s03870_1	4.57639897302922	5,3	6,4	9,1	17,1	12,2	9,9	46,26	14,8	9,13	10,16	28,26	10,18	5,15	12,22	38,26	31,21	18,2	12,2	31,15	12,14	40,18	42,60	51,31	6,14	10,24
NA	NA	POPTR_0009s05860_1	-0.398303368087652	8,0	8,2	9,1	16,2	14,0	14,4	42,32	12,10	19,3	17,11	38,18	19,9	19,1	26,8	44,20	44,8	17,3	12,2	37,9	22,4	43,15	85,17	67,15	12,10	7,27
NA	NA	POPTR_0009s11170_1	-3.90161653120682	3,5	4,6	4,6	8,10	6,8	12,6	36,38	10,12	11,11	13,15	27,29	23,3	15,3	27,3	43,21	41,11	18,2	8,6	31,15	13,13	35,23	62,40	51,29	10,12	3,31
