## Supplementary Script for "Exploratory analysis of multiple traits co-adaptations in the population history": gwas_T1.txt

CHROM	POS	SNPID	EFFECT	pop1	pop2	pop3	pop4	pop5	pop6	pop7	pop8	pop9	pop10	pop11	pop12	pop13	pop14	pop15	pop16	pop17	pop18	pop19	pop20	pop21	pop22	pop23	pop24	pop25
NA	NA	M1g107p9s6	-8.65621485891572	100,0	100,0	100,0	100,0	100,0	100,0	100,0	99,1	11,89	97,3	100,0	100,0	100,0	100,0	100,0	100,0	100,0	100,0	100,0	100,0	100,0	100,0	100,0	100,0	100,0
NA	NA	M1g108p9s2	-8.86484712933722	100,0	100,0	100,0	100,0	100,0	100,0	100,0	98,2	10,90	98,2	100,0	100,0	100,0	100,0	100,0	100,0	100,0	100,0	100,0	100,0	100,0	100,0	100,0	100,0	100,0
NA	NA	M1g114p9s6	-7.77696428673969	100,0	100,0	100,0	100,0	100,0	100,0	100,0	99,1	23,77	99,1	100,0	100,0	100,0	100,0	100,0	100,0	100,0	100,0	100,0	100,0	100,0	100,0	100,0	100,0	100,0
NA	NA	M1g142p9s5	-8.31113686346971	100,0	100,0	100,0	100,0	100,0	100,0	100,0	100,0	23,77	99,1	100,0	100,0	100,0	100,0	100,0	100,0	100,0	100,0	100,0	100,0	100,0	100,0	100,0	100,0	100,0
NA	NA	M1g183p9s2	-7.42451368858403	100,0	100,0	100,0	100,0	100,0	100,0	100,0	99,1	58,42	99,1	100,0	100,0	100,0	100,0	100,0	100,0	100,0	100,0	100,0	100,0	100,0	100,0	100,0	100,0	100,0
