## Supplementary Script for "Exploratory analysis of multiple traits co-adaptations in the population history": gwas_T2.txt

CHROM	POS	SNPID	EFFECT	pop1	pop2	pop3	pop4	pop5	pop6	pop7	pop8	pop9	pop10	pop11	pop12	pop13	pop14	pop15	pop16	pop17	pop18	pop19	pop20	pop21	pop22	pop23	pop24	pop25
NA	NA	M1g131p14s7	-7.01207853928095	100,0	100,0	100,0	100,0	100,0	100,0	100,0	100,0	100,0	100,0	100,0	100,0	100,0	100,0	18,82	97,3	100,0	100,0	100,0	100,0	100,0	100,0	100,0	100,0	100,0
NA	NA	M1g147p15s7	-5.3431230916059	100,0	100,0	100,0	100,0	100,0	100,0	100,0	100,0	100,0	100,0	100,0	100,0	100,0	96,4	41,59	98,2	100,0	100,0	100,0	100,0	100,0	100,0	100,0	100,0	100,0
NA	NA	M1g160p15s7	-6.69445207102161	100,0	100,0	100,0	100,0	100,0	100,0	100,0	100,0	100,0	100,0	100,0	100,0	100,0	99,1	72,28	100,0	100,0	100,0	100,0	100,0	100,0	100,0	100,0	100,0	100,0
NA	NA	M1g176p15s7	-5.54798097823922	100,0	100,0	100,0	100,0	100,0	100,0	100,0	100,0	100,0	100,0	100,0	100,0	100,0	99,1	68,32	100,0	100,0	100,0	100,0	100,0	100,0	100,0	100,0	100,0	100,0
NA	NA	M1g178p15s5	-4.30048313089555	100,0	100,0	100,0	100,0	100,0	100,0	100,0	100,0	100,0	100,0	100,0	100,0	100,0	99,1	83,17	98,2	100,0	100,0	100,0	100,0	100,0	100,0	100,0	100,0	100,0
