## Supplementary Script for "Exploratory analysis of multiple traits co-adaptations in the population history": map_1way_0mig.txt

1	2	0.01
2	3	0.01
3	4	0.01
4	5	0.01
5	6	0.01
6	7	0.01
7	8	0.01
8	9	0.01
9	10	0.01
10	11	0.01
11	12	0.01
12	13	0.01
13	14	0.01
14	15	0.01
15	16	0.01
16	17	0.01
17	18	0.01
18	19	0.01
19	20	0.01
20	21	0.01
21	22	0.01
22	23	0.01
23	24	0.01
24	25	0.01
